# Data-independent acquisition coupled with electron-activated dissociation for in-depth structure elucidation of fatty acid ester of hydroxy fatty acids

**DOI:** 10.1101/2024.12.11.627939

**Authors:** Yuto Kurizaki, Yuki Matsuzawa, Mikiko Takahashi, Hiroaki Takeda, Mayu Hasegawa, Makoto Arita, Junki Miyamoto, Hiroshi Tsugawa

## Abstract

Fatty acid esters of hydroxy fatty acid (FAHFAs) are a biologically important class of lipids known for their anti-inflammatory and anti-diabetic effects in animals. The physiological activity of FAHFAs varies depending on the length of the carbon chain, number and position of double bonds (DBs), and the position of the hydroxyl (OH) group. Moreover, gut bacteria produce FAHFAs with more diverse structures than those produced by the host, which necessitates a FAHFA-lipidomics approach grasping their diverse structures to fully understand the physiological and metabolic significance of FAHFAs. In this study, we developed a methodology for in-depth structural elucidation of FAHFAs. First, FAHFAs were enriched using a solid-phase extraction (SPE) system coated with titanium and zirconium dioxide, which separated these analytes from neutral lipids and phospholipids. The fractionated metabolites were then derivatized using *N*,*N*-dimethylethylenediamine (DMED) to facilitate FAHFA detection in the positive ion mode of a liquid chromatography-tandem mass spectrometry (LC-MS/MS) system. A data-independent acquisition technique known as sequential window acquisition of all theoretical mass spectra (SWATH-DIA) was used to collect sequential MS/MS spectra of the DMED-derivatized fatty acid metabolites. Structural elucidation was based on the fragment ions generated by electron-activated dissociation (EAD). DMED-FAHFAs were annotated using the newly updated MS-DIAL program, and FAHFA isomers were quantified using the MRMPROBS program, which quantifies lipids based on SWATH-MS/MS chromatograms. This procedure was applied to profile the FAHFAs present in mouse fecal samples, characterizing seven structures at the molecular species level, 63 structures at the OH position-resolved level, and 15 structures at both the DB and OH position-resolved levels using the MS-DIAL program. In the MRMPROBS analysis, 2OH and 3OH hydroxy fatty acids with more than 20 carbon atoms were predominantly expressed, while 5OH–13OH hydroxy fatty acids with 16 or 18 carbon atoms were the major components, abundant at positions 5, 7, 9, and 10. Furthermore, age-related changes in FAHFA isomers were also observed, where FAHFA 4:0/2O(FA 26:0) and FAHFA 16:0/10O(FA 16:0) significantly increased with age. In conclusion, our study offers a novel LC-SWATH-EAD-MS/MS technique with the updates of computational MS to facilitate in-depth structural lipidomics of FAHFAs.
