## Supplementary material for "Data-independent acquisition coupled with electron-activated dissociation for in-depth structure elucidation of fatty acid ester of hydroxy fatty acids": Source data: 202403_OAHSA_SWATHresult_paper.csv

Concentration (nM)	Fragmentation	Peak area
1000	McLafferty rearrangement	279
1000	McLafferty rearrangement	231
1000	McLafferty rearrangement	209
10	McLafferty rearrangement	0
10	McLafferty rearrangement	0
10	McLafferty rearrangement	0
20	McLafferty rearrangement	0
20	McLafferty rearrangement	0
20	McLafferty rearrangement	0
50	McLafferty rearrangement	0
50	McLafferty rearrangement	0
50	McLafferty rearrangement	0
100	McLafferty rearrangement	0
100	McLafferty rearrangement	0
100	McLafferty rearrangement	21
200	McLafferty rearrangement	39
200	McLafferty rearrangement	21
200	McLafferty rearrangement	0
500	McLafferty rearrangement	281
500	McLafferty rearrangement	240
500	McLafferty rearrangement	214
1000	Homolitic cleavage	104
1000	Homolitic cleavage	42
1000	Homolitic cleavage	226
10	Homolitic cleavage	0
10	Homolitic cleavage	0
10	Homolitic cleavage	0
20	Homolitic cleavage	0
20	Homolitic cleavage	0
20	Homolitic cleavage	0
50	Homolitic cleavage	0
50	Homolitic cleavage	0
50	Homolitic cleavage	0
100	Homolitic cleavage	0
100	Homolitic cleavage	0
100	Homolitic cleavage	0
200	Homolitic cleavage	0
200	Homolitic cleavage	0
200	Homolitic cleavage	16
500	Homolitic cleavage	188
500	Homolitic cleavage	132
500	Homolitic cleavage	160
1000	OH position fragment	2669
1000	OH position fragment	2561
1000	OH position fragment	2581
10	OH position fragment	20
10	OH position fragment	16
10	OH position fragment	0
20	OH position fragment	36
20	OH position fragment	40
20	OH position fragment	0
50	OH position fragment	131
50	OH position fragment	99
50	OH position fragment	209
100	OH position fragment	317
100	OH position fragment	317
100	OH position fragment	276
200	OH position fragment	748
200	OH position fragment	660
200	OH position fragment	759
500	OH position fragment	2517
500	OH position fragment	2686
500	OH position fragment	2773
