## Supplementary material for "Data-independent acquisition coupled with electron-activated dissociation for in-depth structure elucidation of fatty acid ester of hydroxy fatty acids": Source data: NormalizedHeight_DMEDtest_NEG_1.txt

																																		Class	Blank_SPE	Blank_SPE	Blank_SPE	Blank_SPE	SPE	SPE	SPE	SPE	NA	NA	NA	NA
																																		File type	Blank	Blank	Blank	Blank	Sample	Sample	Sample	Sample	NA	NA	NA	NA
																																		Injection order	1	2	3	4	5	6	7	8	NA	NA	NA	NA
																																		Batch ID	1	1	1	1	1	1	1	1	Average	Average	Stdev	Stdev
Alignment ID	Average Rt(min)	Average Mz	Metabolite name	Adduct type	Post curation result	Fill %	MS/MS assigned	Reference RT	Reference m/z	Formula	Ontology	INCHIKEY	SMILES	Annotation tag (VS1.0)	RT matched	m/z matched	MS/MS matched	Comment	Manually modified for quantification	Manually modified for annotation	Isotope tracking parent ID	Isotope tracking weight number	RT similarity	m/z similarity	Simple dot product	Weighted dot product	Reverse dot product	Matched peaks count	Matched peaks percentage	Total score	S/N average	Spectrum reference file name	MS1 isotopic spectrum	MS/MS spectrum	20240510_Blank_xD_SPE_CID_NEG_1	20240510_Blank_xD_SPE_CID_NEG_2	20240510_Blank_xD_SPE_CID_NEG_3	20240510_Blank_xD_SPE_CID_NEG_4	20240510_feces_xD_SPE_CID_NEG_1	20240510_feces_xD_SPE_CID_NEG_2	20240510_feces_xD_SPE_CID_NEG_3	20240510_feces_xD_SPE_CID_NEG_4	Blank_SPE	SPE	Blank_SPE	SPE
3422	5.203	437.35896	AAHFA 27:2;O2|AAHFA 3:0/24:1;O	[M-H]-	null	0.5	TRUE	8.06	437.36359	C27H50O4	FAHFA	QODXFZYCLQYYTM-UHFFFAOYSA-N	O=C(OC(C(=O)O)CCCCCCCCCCC=CCCCCCCCCCC)CC	530	FALSE	TRUE	FALSE	Normalized unit: pmol_per_mg_tissue; Annotation method: Msp20230821112155_NCDK-TUAT_converted_dev_1; Tag: Confirmed|Coelution (mixed spectra)	FALSE	TRUE	3422	0	0	0.9	0.51	0.63	0.93	4	0.75	1.57	273.82	20240510_feces_xD_SPE_CID_NEG_1	437.36256:6342 438.36699:1124 439.32541:522	127.86974:20 175.02025:23 224.22789:21 227.89965:75 229.43625:28 239.36888:21 243.36207:45 256.70675:21 258.79034:21 260.96304:21 262.72878:47 266.00781:21 268.31642:21 271.25734:21 272.27745:37 275.57356:21 277.71588:21 281.29394:156 283.26628:67 284.26362:21 291.92851:21 297.64488:59 307.29860:73 309.28951:21 309.31511:199 309.33140:38 333.31626:41 335.30244:44 335.33173:1438 335.35810:52 345.3…	0	0.00466305	0	0.004514762	2.240747296	1.708471939	2.375665814	2.487332794	0.002294453	2.203054461	0.002650098	0.344790502
3459	6.211	439.37596	AAHFA 27:1;O2|AAHFA 3:0/24:0;O	[M-H]-	null	0.5	TRUE	8.45	439.3793	C27H52O4	FAHFA	ZQYNGZRQRLLZBQ-UHFFFAOYSA-N	O=C(OC(C(=O)O)CCCCCCCCCCCCCCCCCCCCCC)CC	530	FALSE	TRUE	FALSE	Normalized unit: pmol_per_mg_tissue; Annotation method: Msp20230821112155_NCDK-TUAT_converted_dev_1; Tag: Confirmed|Coelution (mixed spectra)	FALSE	TRUE	3459	0	0	0.95	0.52	0.64	0.92	4	0.75	1.6	391.05	20240510_feces_xD_SPE_CID_NEG_2	439.37684:10298 439.47319:23 439.49251:11 439.57542:20 439.91440:19 440.04751:22 440.12831:19 440.20807:19 440.30289:20 440.32732:18 440.38051:2513 440.47253:11 440.57408:20 440.60616:11 440.73918:19 440.84993:14 441.07391:18 441.11292:19 441.25434:32 441.30708:37 441.33469:27 441.38283:444	83.04868:45 84.02109:41 87.04478:200 101.05828:23 168.70052:20 193.02717:20 212.15364:21 223.52371:49 225.52905:21 226.19774:35 241.17840:21 242.28401:21 247.22972:35 249.64840:79 251.47167:54 251.84921:45 254.24694:21 262.02708:38 262.07722:99 262.64572:30 264.17113:21 267.80371:21 272.46906:21 311.29092:61 316.73877:21 323.32785:157 333.31136:74 335.33079:97 337.34565:2592 337.36827:43 347.3255…	0.015756666	0.017857599	0.013063312	0.016560968	4.128458148	3.337349115	4.20148736	4.110319363	0.015809636	3.944403496	0.002025155	0.40661666
3711	5.62	451.37591	AAHFA 28:1;O|AAHFA 4:0/24:1;O	[M-H]-	null	0.5	TRUE	8.27	451.3793	C28H52O4	FAHFA	LTUUYWPVYNEWFR-UHFFFAOYSA-N	O=C(OC(C(=O)O)CCCCCCCCCCC=CCCCCCCCCCC)CCC	410	FALSE	TRUE	TRUE	Normalized unit: pmol_per_mg_tissue; Annotation method: Msp20230821112155_NCDK-TUAT_converted_dev_1; Tag: Confirmed|Coelution (mixed spectra)	FALSE	FALSE	3711	0	0	1	0.84	0.86	0.96	4	2	2.56	152.52	20240510_feces_xD_SPE_CID_NEG_1	451.37847:4884 451.43334:17 451.44738:11 451.84195:58 451.99258:6 452.17075:13 452.18729:13 452.26224:12 452.29969:31 452.34299:28 452.38184:1540 452.84170:10 452.94384:10 453.16483:10 453.19992:15 453.25301:12 453.26565:18 453.30001:37 453.34196:56 453.38468:255 453.43162:6	86.76717:20 87.04549:4064 102.92956:20 219.10174:51 219.96506:91 220.65192:43 234.40228:21 239.90147:27 240.57050:21 245.89308:30 245.98857:21 253.60253:21 255.81135:21 258.11550:21 267.83360:21 278.69929:21 279.08124:21 283.26065:72 283.49777:21 296.99265:49 297.27410:53 306.00972:21 309.31207:40 323.32908:183 333.31431:30 335.29945:42 335.31171:21 335.33118:1550 355.32122:27 363.32686:2809 367.…	0.00338853	0.003575702	0.004033373	0.005191976	1.761544861	1.491399921	1.754057294	1.741458735	0.004047395	1.687115203	0.000809704	0.130739829
3745	6.597	453.3914	AAHFA 28:0;O|AAHFA 4:0/24:0;O	[M-H]-	null	0.5	TRUE	8.66	453.3949	C28H54O4	FAHFA	ZHWFBEKIJIKHFQ-UHFFFAOYSA-N	O=C(OC(C(=O)O)CCCCCCCCCCCCCCCCCCCCCC)CCC	410	FALSE	TRUE	TRUE	Normalized unit: pmol_per_mg_tissue; Annotation method: Msp20230821112155_NCDK-TUAT_converted_dev_1; Tag: Confirmed|Coelution (mixed spectra)	FALSE	FALSE	3745	0	0	1	0.9	0.93	0.96	4	2	2.59	330.34	20240510_feces_xD_SPE_CID_NEG_1	453.39396:13524 453.45182:24 453.72809:17 453.74169:11 453.80495:25 454.02341:11 454.07335:21 454.11107:12 454.14212:31 454.27076:11 454.29501:16 454.31403:36 454.35206:23 454.39747:3475 454.43853:23 454.45762:11 454.53014:22 454.62291:21 454.74258:20 454.75534:18 454.82206:11 455.06656:21 455.10651:20 455.15426:16 455.21112:16 455.24629:17 455.26081:22 455.27860:11 455.31906:25 455.34526:23 455.…	83.05021:20 84.02078:50 86.76169:20 87.04547:7919 101.05884:52 121.02845:30 223.24916:28 224.11560:21 228.85489:89 229.40493:59 235.04003:21 238.76375:21 240.09615:29 245.32317:47 249.89134:21 253.18081:79 253.62788:127 253.64931:21 255.22994:35 256.30111:27 257.71829:21 259.92913:21 263.30759:21 264.91931:21 271.15802:21 274.67338:21 278.31625:77 278.95360:21 279.99004:24 283.44416:21 292.09157:…	0.010652692	0.012169933	0.009491469	0.008885872	4.593323539	3.702044309	4.727192506	4.473655195	0.010299992	4.374053887	0.001446204	0.459820022
3981	5.98	465.38957	AAHFA 29:1;O|AAHFA 5:0/24:1;O	[M-H]-	null	0.5	TRUE	8.5	465.3949	C29H54O4	FAHFA	IXUGVEGEQHASTD-UHFFFAOYSA-N	O=C(OC(C(=O)O)CCCCCCCCCCC=CCCCCCCCCCC)CCCC	410	FALSE	TRUE	TRUE	Normalized unit: pmol_per_mg_tissue; Annotation method: Msp20230821112155_NCDK-TUAT_converted_dev_1; Tag: Confirmed|Coelution (mixed spectra)	FALSE	FALSE	3981	0	0	0.99	0.36	0.29	0.95	4	2	2.33	65.01	20240510_feces_xD_SPE_CID_NEG_1	465.39362:1640 465.98664:14 466.01332:14 466.04648:14 466.06467:15 466.10408:13 466.13669:7 466.24666:7 466.31239:42 466.33306:24 466.35909:40 466.39749:624 466.82495:14 466.98089:11 467.23051:13 467.24453:12 467.27101:14 467.29511:12 467.31548:34 467.35035:27 467.37177:24 467.40020:97 467.44947:14 467.48547:14	84.35019:65 88.99834:20 89.02379:72 101.06068:527 101.07171:20 283.26168:50 283.27272:61 306.03944:21 309.17361:35 309.31146:34 309.32616:21 323.31840:21 323.33380:44 335.32993:295 337.34354:84 355.29970:21 355.32012:34 363.32680:264 363.34614:39 369.33193:65 381.33568:663 383.34835:232 419.24050:70 419.34880:24 421.40266:1888 465.39099:258 465.42788:22	0.003219104	0.002007412	0.003772508	0.002093208	0.628334248	0.528856226	0.777415581	0.830232175	0.002773058	0.691209557	0.000865307	0.137925917
4341	7.513	481.42164	AAHFA 30:0;O|AAHFA 4:0/26:0;O	[M-H]-	null	0.5	TRUE	9	481.42621	C30H58O4	FAHFA	FVSQVJYXPQXIAV-UHFFFAOYSA-N	O=C(OC(C(=O)O)CCCCCCCCCCCCCCCCCCCCCCCC)CCC	410	FALSE	TRUE	TRUE	Normalized unit: pmol_per_mg_tissue; Annotation method: Msp20230821112155_NCDK-TUAT_converted_dev_1; Tag: Confirmed|Coelution (mixed spectra)	FALSE	FALSE	4341	0	0	0.99	0.8	0.76	0.96	4	2	2.53	24.64	20240510_feces_xD_SPE_CID_NEG_1	481.42510:1899 482.02451:30 482.12448:28 482.26168:28 482.32800:35 482.34308:38 482.42788:616 483.15472:28 483.27115:25 483.29902:55 483.32329:37 483.33652:44 483.40471:23 483.43318:122	87.00856:20 87.04541:1557 89.02465:20 199.16687:20 227.20333:39 240.36081:62 253.22178:21 261.19279:52 271.22788:21 289.73983:21 299.25079:21 325.18003:42 337.35013:21 339.32665:126 342.81570:55 351.36037:30 363.35719:63 365.37769:866 365.40886:29 379.35821:21 383.35299:49 393.37355:1466 393.39418:21 407.42819:42 411.38433:1401 411.40969:21 411.41863:21 419.42381:53 437.33910:21 463.40170:22 463.…	0.01169043	0.010308895	0.008528276	0.006874751	0.751128378	0.587677213	0.788649155	0.719282051	0.009350588	0.7116842	0.002097552	0.087397383
5482	7.184	531.43674	FAHFA 34:3;O|FAHFA 18:3/16:0;O	[M-H]-	null	0.5	TRUE	8.41	531.44189	C34H60O4	FAHFA	JULVKIPBUZLFEB-UHFFFAOYSA-N	O=C(O)CCCCCCC(OC(=O)CCCCCCCC=CCC=CCC=CCC)CCCCCCCC	410	FALSE	TRUE	TRUE	Normalized unit: pmol_per_mg_tissue; Annotation method: Msp20230821112155_NCDK-TUAT_converted_dev_1; Tag: Coelution (mixed spectra)|Confirmed	FALSE	FALSE	5482	0	0	0.99	0.44	0.38	0.78	4	2	2.29	3.21	20240510_feces_xD_SPE_CID_NEG_1	531.44006:510 531.47744:28 531.66369:18 532.02827:24 532.10756:24 532.36237:19 532.37543:11 532.41531:477 532.44226:226 532.91138:21 532.93816:19 533.09783:24 533.27642:11 533.33217:20 533.35672:17 533.38668:26 533.41870:215 533.45620:224 533.50312:28	96.95853:38 126.90145:32 225.22096:21 249.18894:49 251.20118:142 253.21101:55 253.21891:74 269.21104:110 271.22688:351 277.20260:59 277.21733:476 279.23185:250 279.25051:55 297.24043:56 339.32533:27 340.32766:42 351.32394:34 431.38324:60 431.40292:21 443.38943:21 457.41315:22 495.25863:22 503.44349:22 531.39933:22 531.41767:44 531.43879:61	0.002689646	0.002279249	0.001304325	0.000738779	0.164185709	0.132049185	0.158393396	0.169696215	0.001753	0.156081126	0.000891478	0.016672689
5538	7.871	533.45276	FAHFA 34:2;O|FAHFA 18:2/16:0;O	[M-H]-	null	0.5	TRUE	8.35	533.45752	C34H62O4	FAHFA	LZKUWZWNBYLKIE-UHFFFAOYSA-N	O=C(O)CCCCCCC(OC(=O)CCCCCCCC=CCC=CCCCCC)CCCCCCCC	410	FALSE	TRUE	TRUE	Normalized unit: pmol_per_mg_tissue; Annotation method: Msp20230821112155_NCDK-TUAT_converted_dev_1; Tag: Confirmed|Coelution (mixed spectra)	FALSE	FALSE	5538	0	0	0.99	0.73	0.68	0.8	4	2	2.43	51.97	20240510_feces_xD_SPE_CID_NEG_1	533.45603:7255 533.84544:19 534.05144:20 534.14828:24 534.22512:30 534.39088:19 534.40908:27 534.46008:2463 535.18461:28 535.23129:12 535.25819:22 535.28776:21 535.37594:51 535.42780:60 535.46636:659	121.02893:20 121.08357:29 164.89467:20 172.82367:20 173.28518:76 177.41111:21 181.47583:28 182.18740:20 182.62262:20 182.91196:20 183.00867:20 183.13656:20 184.16661:20 185.40154:20 185.66104:20 186.43726:20 187.09317:20 187.15346:20 188.21354:20 188.32531:22 188.44810:20 188.60209:20 189.32263:62 189.51992:20 190.24325:36 190.47310:54 190.56370:70 191.66986:27 195.78095:20 197.01910:20 197.37122…	0.001524839	0.001589201	0.001484923	0.002914074	2.603447971	2.136756705	2.706847255	2.651996657	0.001878259	2.524762147	0.000691878	0.262096222
5539	8.323	533.45596	FAHFA 34:2;O|FAHFA 16:0/18:2;O	[M-H]-	null	0.5	TRUE	8.38	533.45752	C34H62O4	FAHFA	JCRDUCZMRFWETL-UHFFFAOYSA-N	O=C(O)CCCCCCC(OC(=O)CCCCCCCCCCCCCCC)C=CCC=CCCCCC	410	FALSE	TRUE	TRUE	Normalized unit: pmol_per_mg_tissue; Annotation method: Msp20230821112155_NCDK-TUAT_converted_dev_1; Tag: Confirmed|Coelution (mixed spectra)	FALSE	FALSE	5539	0	0	0.99	0.71	0.61	0.83	4	2	2.42	12.33	20240510_feces_xD_SPE_CID_NEG_1	533.45596:1667 533.49267:152 534.46005:787 534.49635:73 535.29482:37 535.42709:20 535.46411:260	89.02519:63 169.59904:20 171.10116:20 195.13634:53 199.24501:55 200.99243:39 213.96573:50 253.21822:34 253.28994:81 255.23293:4704 256.21556:43 271.23051:25 277.21716:1215 277.24388:21 279.23269:76 281.24583:61 295.22775:841 297.24358:39 327.97007:34 341.28155:21 353.34232:720 353.36617:36 395.37737:69 413.06311:38 435.34416:21 445.38997:21 465.42062:22 473.40151:149 489.45000:22 489.49703:23 505…	0.001546017	0.002153785	0.002688915	0.000738779	0.666672567	0.520359015	0.572363666	0.606822222	0.001781874	0.591554367	0.000837599	0.061408231
5577	8.994	535.46651	FAHFA 34:1;O|FAHFA 16:0/18:1;O	[M-H]-	null	0.5	TRUE	8.89	535.47321	C34H64O4	FAHFA	VNUWHSZUZKHZTA-UHFFFAOYSA-N	O=C(O)CCCCCCC(OC(=O)CCCCCCCCCCCCCCC)C=CCCCCCCCC	410	FALSE	TRUE	TRUE	Normalized unit: pmol_per_mg_tissue; Annotation method: Msp20230821112155_NCDK-TUAT_converted_dev_1; Tag: Confirmed|Coelution (mixed spectra)	FALSE	FALSE	5577	0	0	1	0.81	0.77	0.86	4	2	2.49	182.86	20240510_feces_xD_SPE_CID_NEG_1	535.47220:10417 535.53619:36 535.55659:14 535.73916:26 536.03411:27 536.41006:14 536.47551:3649 536.52259:32 537.10816:14 537.24078:21 537.35729:23 537.42494:21 537.47889:831	89.02330:40 159.08468:28 168.48245:86 169.04519:43 171.69100:20 172.90794:52 173.75324:108 173.95653:80 174.53232:80 174.88412:20 176.98490:20 179.27636:34 179.44117:20 179.48610:52 181.50231:28 183.13750:171 185.69161:20 187.28110:31 188.02265:20 189.26787:41 190.37887:87 190.48660:52 193.84106:49 194.88416:20 196.20042:20 196.89526:20 197.19601:65 198.46405:34 200.69579:21 202.03777:21 208.0784…	0.003536778	0.002634728	0.001525056	0.001436515	4.19693081	3.466050145	3.979271588	4.247066914	0.002283269	3.972329864	0.000997779	0.356974963
5623	10.017	537.4839	FAHFA 34:0;O|FAHFA 16:0/18:0;O	[M-H]-	null	0.5	TRUE	9.74	537.48877	C34H66O4	FAHFA	MHQWHZLXDBVXML-UHFFFAOYSA-N	O=C(O)CCCCCCCC(OC(=O)CCCCCCCCCCCCCCC)CCCCCCCCC	410	FALSE	TRUE	TRUE	Normalized unit: pmol_per_mg_tissue; Annotation method: Msp20230821112155_NCDK-TUAT_converted_dev_1; Tag: Confirmed|Coelution (mixed spectra)	FALSE	FALSE	5623	0	0	0.98	0.85	0.81	0.81	4	2	2.48	20.01	20240510_feces_xD_SPE_CID_NEG_1	537.48663:2860 537.55523:16 538.01196:37 538.40799:31 538.45352:25 538.49019:966 539.14933:28 539.36393:55 539.49221:347	115.04113:22 141.12858:35 170.01961:20 171.59426:51 173.02206:53 174.14209:20 174.38229:74 190.68193:20 190.91077:47 196.67546:20 203.92688:69 207.74184:21 221.37801:48 227.20668:21 237.22368:21 253.21542:34 253.25507:43 254.39319:35 255.23299:7480 271.22194:23 281.24809:1605 283.26134:47 299.20585:21 299.25833:1414 334.36045:21 353.14149:41 395.38760:47 421.40049:38 473.48399:22 475.48695:72 509…	0.021178314	0.016895715	0.014267304	0.018141134	1.053932067	0.759599875	1.120457587	1.038174267	0.017620617	0.993040949	0.002869282	0.159660556
6034	6.141	555.43626	FAHFA 36:5;O|FAHFA 18:3/18:2;O	[M-H]-	null	0.5	TRUE	8.93	555.44189	C36H60O4	FAHFA	RKGWKBIUHUFGSM-UHFFFAOYSA-N	O=C(OC(C(=O)O)CCCCCCC=CCC=CCCCCC)CCCCCCCC=CCC=CCC=CCC	410	FALSE	TRUE	TRUE	Normalized unit: pmol_per_mg_tissue; Annotation method: Msp20230821112155_NCDK-TUAT_converted_dev_1; Tag: Confirmed|Coelution (mixed spectra)	FALSE	FALSE	6034	0	0	0.88	0.04	0.04	0.71	3	2	2.05	9.84	20240510_feces_xD_SPE_CID_NEG_3	555.43626:1133 556.30291:74 556.32717:63 556.41005:64 556.44126:441 557.42398:73 557.45222:294	145.02704:20 221.15662:21 224.98739:23 277.21206:21 279.22990:60 295.22609:65 328.88890:21 355.32491:42 360.40507:64 383.35122:38 417.32187:21 417.33346:49 418.33322:19 493.43913:76 495.28956:22 509.32151:34 511.44515:22 519.41159:37 537.41480:73 537.42685:78 537.45564:22 555.19565:49 555.35494:22 555.37765:76 555.39302:22 555.43743:633 555.47030:124 555.48662:62	0.002075475	0.001421917	0.002829381	0.003057725	0.375630564	0.271251246	0.377160721	0.328135852	0.002346124	0.338044596	0.000745503	0.050007703
6083	7.468	557.45084	FAHFA 36:4;O|FAHFA 18:2/18:2;O	[M-H]-	null	0.5	TRUE	8.21	557.45752	C36H62O4	FAHFA	RDDYRPUWTUWGER-UHFFFAOYSA-N	O=C(O)CCCCCCC(OC(=O)CCCCCCCC=CCC=CCCCCC)C=CCC=CCCCCC	410	FALSE	TRUE	TRUE	Normalized unit: pmol_per_mg_tissue; Annotation method: Msp20230821112155_NCDK-TUAT_converted_dev_1; Tag: Confirmed|Coelution (mixed spectra)	FALSE	FALSE	6083	0	0	0.94	0.77	0.74	0.83	4	2	2.43	101.34	20240510_feces_xD_SPE_CID_NEG_2	557.45350:5405 557.51759:167 558.45731:1710 559.42660:77 559.46572:1118 559.50380:58	80.96374:66 84.04720:20 121.94308:55 123.58490:20 149.13398:25 153.12662:20 155.27703:20 165.49458:20 171.10173:109 179.14198:20 183.45759:36 184.10774:47 184.42677:40 184.73331:20 186.00219:20 186.67351:95 188.39365:20 189.36255:106 189.36893:20 189.89119:44 189.95639:20 190.34673:20 190.40417:20 190.99805:47 195.13644:90 197.64890:40 199.77267:96 199.89536:20 200.92840:21 202.38469:21 203.28622…	0.004129771	0.003533881	0.004535036	0.003550245	1.986901959	1.82203018	1.895286833	1.992334737	0.003937233	1.924138428	0.000485418	0.081339835
6133	8.022	559.47204	FAHFA 36:3;O|FAHFA 18:2/18:1;O	[M-H]-	null	0.5	TRUE	8.59	559.47321	C36H64O4	FAHFA	GKFRCWOFCMCBNW-UHFFFAOYSA-N	O=C(O)CCCCCCC(OC(=O)CCCCCCCC=CCC=CCCCCC)C=CCCCCCCCC	410	FALSE	TRUE	TRUE	Normalized unit: pmol_per_mg_tissue; Annotation method: Msp20230821112155_NCDK-TUAT_converted_dev_1; Tag: Confirmed|Coelution (mixed spectra)	FALSE	FALSE	6133	0	0	0.95	0.88	0.86	0.86	3	2	2.5	221.86	20240510_feces_xD_SPE_CID_NEG_2	559.46978:22411 559.53809:43 560.17237:33 560.19970:44 560.26700:43 560.47263:7783 560.51885:68 561.38383:49 561.39970:38 561.44496:160 561.47716:1993 561.52652:45	83.05517:24 97.06499:20 111.63023:20 124.09934:20 126.90417:45 127.00093:143 131.61714:26 133.05429:20 141.08816:20 145.63249:20 154.08436:20 155.67328:20 156.48642:20 156.79611:53 160.01500:41 160.98023:105 165.94138:43 166.65074:20 178.98820:20 180.25499:20 181.15955:20 183.14335:36 183.53238:20 183.69696:20 183.91474:20 184.25761:20 184.94363:20 184.98826:20 185.11832:64 185.12792:67 185.44015…	0.005633432	0.004997619	0.003391244	0.002462597	9.714940616	7.726627505	9.388603292	9.046394756	0.004121223	8.969141542	0.001453588	0.872157022
6180	8.82	561.48346	FAHFA 36:2;O|FAHFA 18:2/18:0;O	[M-H]-	null	0.5	TRUE	9.01	561.48877	C36H66O4	FAHFA	LRKBHXWTBBPDIN-UHFFFAOYSA-N	O=C(O)CCCCCCCC(OC(=O)CCCCCCCC=CCC=CCCCCC)CCCCCCCCC	410	FALSE	TRUE	TRUE	Normalized unit: pmol_per_mg_tissue; Annotation method: Msp20230821112155_NCDK-TUAT_converted_dev_1; Tag: Confirmed|Coelution (mixed spectra)	FALSE	FALSE	6180	0	0	0.99	0.79	0.73	0.8	4	2	2.45	55.29	20240510_feces_xD_SPE_CID_NEG_1	561.48704:9024 562.29520:46 562.39952:131 562.44361:57 562.49018:3055 563.09465:46 563.38530:48 563.49637:773	81.03402:20 89.02512:20 97.10842:20 133.02887:68 135.04172:29 141.12533:20 154.39148:20 177.01647:42 179.41000:41 179.46749:20 182.94437:20 185.87387:19 186.30751:20 187.14537:20 188.02714:43 188.50049:20 190.05625:20 190.17645:20 190.56228:20 191.59806:20 191.68010:20 192.05592:20 194.37650:72 197.42441:37 198.84976:88 199.53612:20 201.64264:21 202.12788:60 205.03895:52 207.39547:49 207.47655:21…	0.005188687	0.003784807	0.00451497	0.003652853	3.167424819	2.558852459	3.20995463	3.072198069	0.004285329	3.002107494	0.00071165	0.301063651
6228	9.983	563.50228	FAHFA 36:1;O|FAHFA 18:1/18:0;O	[M-H]-	null	0.5	TRUE	9.58	563.50452	C36H68O4	FAHFA	PGKKGBQMNNEIHV-UHFFFAOYSA-N	O=C(O)CCCCCCCC(OC(=O)CCCCCCCC=CCCCCCCCC)CCCCCCCCC	410	FALSE	TRUE	TRUE	Normalized unit: pmol_per_mg_tissue; Annotation method: Msp20230821112155_NCDK-TUAT_converted_dev_1; Tag: Confirmed|Coelution (mixed spectra)	FALSE	FALSE	6228	0	0	0.98	0.86	0.8	0.87	3	2	2.5	51.31	20240510_feces_xD_SPE_CID_NEG_1	563.50228:6034 563.55388:43 564.13365:12 564.26505:18 564.41249:45 564.46292:27 564.50594:2058 565.01477:38 565.04005:18 565.30678:12 565.37865:28 565.41098:33 565.44688:31 565.50928:551	99.92571:39 141.12560:31 179.03667:15 184.26683:36 185.54548:28 186.04150:20 186.66860:20 187.01849:64 188.97028:61 189.34659:20 190.11746:22 190.61065:42 191.04141:47 191.58445:20 191.89722:71 192.77868:20 193.96776:20 194.22840:20 195.27545:20 195.70048:36 198.68473:27 198.72214:77 199.46689:20 200.20906:20 202.98137:77 204.06905:52 204.34922:21 205.32631:21 214.03918:20 215.13991:21 215.29150:…	0.002583754	0.004203018	0.003331044	0.003324506	2.205037436	1.714102927	1.982072725	2.053914837	0.003360581	1.988781981	0.000662151	0.205347111
6272	11.655	565.51221	FAHFA 36:0;O|FAHFA 18:0/18:0;O	[M-H]-	null	0.5	TRUE	11.16	565.52008	C36H70O4	FAHFA	NQJLCZWOOVLQNP-UHFFFAOYSA-N	O=C(O)CCCCCCCC(OC(=O)CCCCCCCCCCCCCCCCC)CCCCCCCCC	410	FALSE	TRUE	TRUE	Normalized unit: pmol_per_mg_tissue; Annotation method: Msp20230821112155_NCDK-TUAT_converted_dev_1; Tag: Confirmed|Misannotation	FALSE	FALSE	6272	0	0	0.98	0.67	0.57	0.74	4	2	2.36	7.21	20240510_feces_xD_SPE_CID_NEG_1	565.51778:731 565.57001:9 565.86557:16 566.12566:17 566.26428:14 566.32255:14 566.43413:17 566.52170:285 567.29774:16 567.38781:18 567.49659:13 567.52579:39	192.13723:20 192.46389:20 211.90161:21 221.06747:74 255.23071:39 255.54461:21 265.25113:35 271.22769:21 281.21688:21 281.24752:429 281.26974:31 283.24619:41 283.26419:1434 283.28420:65 299.25813:243 309.27431:53 311.29066:66 311.30096:57 327.28213:46 449.43390:21 503.51485:92 505.48980:91 537.50698:30 537.51831:83 547.50615:22 565.49887:97 565.53174:456	0.008831357	0.007235046	0.005578496	0.00810605	0.273200347	0.207813864	0.278331393	0.291028876	0.007437737	0.26259362	0.001400795	0.037280762
6960	11.569	591.52943	FAHFA 38:1;O|FAHFA 20:1/18:0;O	[M-H]-	null	0.5	TRUE	11.91	591.53583	C38H72O4	FAHFA	OGEUWNZPTJVZJZ-UHFFFAOYSA-N	O=C(O)CCCCCCCC(OC(=O)CCCCCCCCCC=CCCCCCCCC)CCCCCCCCC	410	FALSE	TRUE	TRUE	Normalized unit: pmol_per_mg_tissue; Annotation method: Msp20230821112155_NCDK-TUAT_converted_dev_1; Tag: Confirmed|Coelution (mixed spectra)	FALSE	FALSE	6960	0	0	0.97	0.49	0.36	0.78	4	2	2.29	18.58	20240510_feces_xD_SPE_CID_NEG_1	591.53278:870 591.57500:8 591.60478:13 591.62633:14 591.92384:15 591.95233:16 591.96687:18 592.14391:28 592.21494:14 592.41013:14 592.44295:94 592.53646:341 592.56664:29 592.88799:24 592.96114:9 592.99470:14 593.02293:15 593.14376:24 593.35643:26 593.38807:13 593.41321:9 593.44298:25 593.51245:15 593.53872:90	133.02765:69 135.04549:20 175.02916:20 175.04471:20 193.05272:20 204.52247:110 205.29445:65 206.20857:21 229.01638:71 281.24771:407 299.23939:21 299.25853:272 309.24316:21 309.27864:1886 365.36908:21 384.62912:21 388.40149:21 391.56369:76 394.50203:21 403.74296:21 409.39644:95 409.40823:21 411.40975:21 423.41580:42 499.44134:94 529.48460:22 529.53538:126 529.56123:22 547.53469:72 547.56696:41 573…	0.000762419	0	0.000642129	0	0.35162929	0.270845409	0.387871804	0.366726048	0.000351137	0.344268138	0.000408421	0.051155713
7362	7.241	607.47184	FAHFA 40:7;O|FAHFA 22:6/18:1;O	[M-H]-	null	0.5	TRUE	9.68	607.47321	C40H64O4	FAHFA	CENGTBAUNZBSMM-UHFFFAOYSA-N	O=C(OC(C(=O)O)CCCCCCC=CCCCCCCCC)CCC=CCC=CCC=CCC=CCC=CCC=CCC	410	FALSE	TRUE	TRUE	Normalized unit: pmol_per_mg_tissue; Annotation method: Msp20230821112155_NCDK-TUAT_converted_dev_1; Tag: Confirmed|Coelution (mixed spectra)	FALSE	FALSE	7362	0	0	0.99	0.44	0.47	0.74	4	2	2.29	19.98	20240510_feces_xD_SPE_CID_NEG_1	607.47184:2731 607.52443:102 608.41533:46 608.44637:91 608.47581:1289 608.51844:40 608.52825:74 609.27014:39 609.40855:38 609.43075:39 609.45134:92 609.48122:371 609.51930:3983	95.08610:43 107.08622:54 119.08378:20 121.10278:28 132.99463:24 135.11859:71 143.08446:63 149.13491:40 161.13317:33 175.14916:36 177.16825:24 181.96280:20 189.16236:43 191.84368:20 197.62115:20 197.80568:24 199.69089:43 200.11503:20 201.96142:21 203.17985:36 207.13890:35 209.15477:21 217.11504:21 217.18111:36 218.42170:21 229.19519:160 230.82160:43 241.19231:31 249.18405:59 251.23495:58 255.23396…	0.001016559	0.001693754	0	0.001292864	0.956254314	0.682211849	0.913550825	0.830708924	0.001000794	0.845681478	0.000722804	0.120801625
7409	9.842	609.48163	AAHFA 40:7;O2|AAHFA 22:6/18:0;O	[M-H]-	null	0.5	TRUE	10.74	609.48877	C40H66O4	FAHFA	NSJUMTRKCVXAAI-UHFFFAOYSA-N	O=C(OC(C(=O)O)CCCCCCCCCCCCCCCC)CCC=CCC=CCC=CCC=CCC=CCC=CCC	530	FALSE	TRUE	FALSE	Normalized unit: pmol_per_mg_tissue; Annotation method: Msp20230821112155_NCDK-TUAT_converted_dev_1; Tag: Confirmed|Coelution (mixed spectra)	FALSE	TRUE	7409	0	0	0.84	0.02	0.03	0.61	4	0.5	1.01	11.71	20240510_feces_xD_SPE_CID_NEG_3	609.48371:768 609.52324:91 609.88450:15 610.12067:15 610.35549:21 610.40317:27 610.44643:13 610.48898:381 610.52273:61 610.56424:36 610.89374:24 611.33642:27 611.35396:18 611.38989:153 611.42339:14 611.49055:103 611.53835:24 611.55688:28 611.58503:13	88.03966:107 97.06570:22 123.08311:60 125.09598:469 169.08514:123 201.95578:67 223.02661:39 227.16238:46 232.97433:21 271.23427:42 281.24399:45 295.26350:21 299.25601:31 309.27526:21 323.30083:29 367.29227:59 381.37242:39 421.24141:46 460.49151:22 473.38873:26 531.51780:128 549.47906:19 563.50438:53 565.49140:40 573.38268:33 573.39858:27 575.50693:127 575.53420:70 581.47919:22 581.51343:22 609.41…	0.000762419	0	0	0.00112869	0.263244066	0.225214121	0.276894541	0.301173038	0.000472777	0.266631442	0.000566025	0.031755954
