## Supplementary material for "Data-independent acquisition coupled with electron-activated dissociation for in-depth structure elucidation of fatty acid ester of hydroxy fatty acids": Source data: NormalizedHeight_DMEDtest_POS_1.txt

																																		Class	Blank_SPE	Blank_SPE	Blank_SPE	Blank_SPE	SPE	SPE	SPE	SPE	NA	NA	NA	NA
																																		File type	Blank	Blank	Blank	Blank	Sample	Sample	Sample	Sample	NA	NA	NA	NA
																																		Injection order	1	2	3	4	5	6	7	8	NA	NA	NA	NA
																																		Batch ID	1	1	1	1	1	1	1	1	Average	Average	Stdev	Stdev
Alignment ID	Average Rt(min)	Average Mz	Metabolite name	Adduct type	Post curation result	Fill %	MS/MS assigned	Reference RT	Reference m/z	Formula	Ontology	INCHIKEY	SMILES	Annotation tag (VS1.0)	RT matched	m/z matched	MS/MS matched	Comment	Manually modified for quantification	Manually modified for annotation	Isotope tracking parent ID	Isotope tracking weight number	RT similarity	m/z similarity	Simple dot product	Weighted dot product	Reverse dot product	Matched peaks count	Matched peaks percentage	Total score	S/N average	Spectrum reference file name	MS1 isotopic spectrum	MS/MS spectrum	20240510_Blank_D_SPE_1uLinj_EAD_POS_1	20240510_Blank_D_SPE_1uLinj_EAD_POS_2	20240510_Blank_D_SPE_1uLinj_EAD_POS_3	20240510_Blank_D_SPE_1uLinj_EAD_POS_4	20240510_feces_D_SPE_1uLinj_EAD_POS_1	20240510_feces_D_SPE_1uLinj_EAD_POS_2	20240510_feces_D_SPE_1uLinj_EAD_POS_3	20240510_feces_D_SPE_1uLinj_EAD_POS_4	Blank_SPE	SPE	Blank_SPE	SPE
4761	6.871	509.46659	DMEDFAHFA 27:2;O2|DMEDFAHFA 3:0/24:1;O	[M+H]+	null	0.5	TRUE	-1	509.46771	C31H60N2O3	DMEDFAHFA	WXRVMMBFVDMORL-UHFFFAOYSA-N	O=C(OC(CCCC(=O)NCCN(C)C)CCCCCCCCCC=CCCCCCCCC)CC	530	FALSE	TRUE	FALSE	Normalized unit: pmol_per_mg_tissue; Annotation method: DMEDFAHFA_H_Pos_1; Tag: Confirmed|Coelution (mixed spectra)	FALSE	TRUE	4761	0	0	0.99	0.37	0.51	0.75	4	2	2.1	197.08	20240510_feces_D_SPE_1uLinj_EAD_POS_3	509.46675:8456 509.90172:20 509.91754:12 510.39718:51 510.42590:104 510.47047:2274 511.29782:19 511.39286:24 511.42543:40 511.47366:461 511.51859:65	140.10628:15 141.92485:15 142.08372:17 143.11666:589 144.12452:21 145.09731:616 145.96715:30 146.10561:37 146.97250:10 147.96566:35 149.13233:7 151.14738:19 152.10522:10 154.12103:21 155.13174:10 156.09931:32 157.13409:48 158.10362:9 159.11088:60 166.12055:13 167.13441:18 168.13953:10 169.13023:15 170.11828:21 171.11220:19 171.14823:4 172.15465:11 173.12724:15 177.14374:7 180.14597:24 181.14255:1…	0.014169093	0.013026087	0.011642753	0.010859727	3.25608842	3.410908087	3.23156494	3.44255364	0.012424413	3.335278773	0.001468007	0.106857167
4811	7.961	511.48237	DMEDFAHFA 3:0/24:0(24OH)	[M+H]+	null	0.5	TRUE	-1	511.48332	C31H62N2O3	DMEDFAHFA	QTVMKNJHPDLVNM-UHFFFAOYSA-N	O=C(OC(CCCC(=O)NCCN(C)C)CCCCCCCCCCCCCCCCCCC)CC	400	FALSE	TRUE	TRUE	Normalized unit: pmol_per_mg_tissue; Annotation method: EieioDatabase_1; Tag: Confirmed|Coelution (mixed spectra)	FALSE	FALSE	4811	0	0	1	0.42	0.62	0.77	45	3.75	3.02	205.25	20240510_feces_D_SPE_1uLinj_EAD_POS_1	511.48237:11309 512.19728:150 512.35505:20 512.39167:35 512.42277:91 512.48532:3357 513.28032:33 513.39764:36 513.41228:20 513.42706:76 513.44793:63 513.48836:672	140.10718:19 141.09587:5 141.92762:10 142.08628:9 143.11824:724 144.12396:17 145.09653:1112 145.96714:39 146.10433:65 146.96919:23 147.96303:49 149.96147:6 152.10807:23 154.12265:38 156.10143:12 156.11956:31 157.07584:20 157.13169:45 158.10510:22 158.13940:10 159.11307:128 164.13609:15 166.12509:39 167.12825:10 168.13782:14 169.13283:22 169.15923:18 170.11481:12 171.11028:25 171.13133:29 171.1466…	0.051226713	0.04241052	0.042633527	0.050907107	4.501953227	4.189645367	4.43393974	4.895043507	0.046794467	4.50514546	0.00493596	0.292484327
5029	7.231	523.48234	DMEDFAHFA 28:2;O2|DMEDFAHFA 4:0/24:1;O	[M+H]+	null	0.5	TRUE	-1	523.48328	C32H62N2O3	DMEDFAHFA	BALBZVGCPJDIBX-UHFFFAOYSA-N	O=C(OC(CCCC(=O)NCCN(C)C)CCCCCCCCCC=CCCCCCCCC)CCC	530	FALSE	TRUE	FALSE	Normalized unit: pmol_per_mg_tissue; Annotation method: DMEDFAHFA_H_Pos_1; Tag: Confirmed|Coelution (mixed spectra)	FALSE	TRUE	5029	0	0	1	0.42	0.57	0.72	4	2	2.11	97.15	20240510_feces_D_SPE_1uLinj_EAD_POS_2	523.48211:7186 523.54434:56 524.44495:206 524.48631:2041 524.54998:49 525.39200:35 525.41188:49 525.43828:69 525.48966:463 525.51457:357 525.54354:51	140.10595:28 141.13785:8 141.92706:15 142.08521:39 143.11826:401 144.07869:8 144.12194:19 145.09595:738 145.96797:58 146.10495:15 146.96883:9 147.96598:14 149.13259:10 149.95652:10 152.10340:14 154.06698:10 154.12254:29 156.10044:25 156.12593:21 157.13081:36 157.14579:30 158.10183:44 158.16032:10 159.11283:97 166.12045:19 167.12423:10 168.13864:16 169.13043:15 170.12022:20 170.14117:11 171.11317:…	0.0127438	0.015213933	0.010556547	0.011647653	3.415135687	3.184107653	3.08111024	3.237052807	0.012540487	3.229351593	0.001993473	0.13975878
5069	8.381	525.49627	DMEDFAHFA 28:1;O2|DMEDFAHFA 4:0/24:0;O	[M+H]+	null	0.5	TRUE	-1	525.49902	C32H64N2O3	DMEDFAHFA	KHKUGZMFUJASPF-UHFFFAOYSA-N	O=C(OC(CCCC(=O)NCCN(C)C)CCCCCCCCCCCCCCCCCCC)CCC	530	FALSE	TRUE	FALSE	Normalized unit: pmol_per_mg_tissue; Annotation method: DMEDFAHFA_H_Pos_1; Tag: Confirmed|Coelution (mixed spectra)	FALSE	TRUE	5069	0	0	0.97	0.32	0.47	0.76	4	2	2.06	265.87	20240510_feces_D_SPE_1uLinj_EAD_POS_2	525.49671:9390 525.53707:69 526.39863:92 526.45248:1103 526.50095:3255 527.42111:111 527.45542:262 527.50330:737	140.10741:34 141.06384:14 141.92551:10 142.08588:58 143.11744:624 144.12416:29 145.09706:925 145.96906:68 146.06629:10 146.10472:68 147.08045:70 147.96472:25 148.08387:20 149.09299:9 149.13744:6 150.00704:10 150.09224:10 152.10677:32 153.11641:10 154.12200:49 154.15550:16 155.11577:16 156.10082:19 156.12149:76 157.13459:53 158.10469:42 158.12296:28 158.13888:8 159.11282:121 159.13042:104 159.1480…	0.026661367	0.025244353	0.031330213	0.028296953	4.36984588	4.42713532	4.5404126	4.83100354	0.02788322	4.542099333	0.002614667	0.2052287
5299	7.599	537.49751	DMEDFAHFA 29:2;O2|DMEDFAHFA 5:0/24:1;O	[M+H]+	null	0.38	TRUE	-1	537.49902	C33H64N2O3	DMEDFAHFA	VNXQYKXQCSGZCJ-UHFFFAOYSA-N	O=C(OC(CCCC(=O)NCCN(C)C)CCCCCCCCCC=CCCCCCCCC)CCCC	530	FALSE	TRUE	FALSE	Normalized unit: pmol_per_mg_tissue; Annotation method: DMEDFAHFA_H_Pos_1; Tag: Confirmed|Coelution (mixed spectra)	FALSE	TRUE	5299	0	0	0.99	0.18	0.24	0.7	4	2	1.95	14.8	20240510_feces_D_SPE_1uLinj_EAD_POS_1	537.49798:1086 537.54804:12 537.87942:4311 537.94986:69 537.98537:40 538.16230:206 538.35131:12 538.36495:12 538.39122:26 538.44163:44 538.51480:815 538.88174:727 538.95570:47 539.16305:73 539.41494:18 539.42248:29 539.43370:19 539.45977:55 539.51784:457	141.92391:11 143.11712:133 144.12340:9 144.86512:8 145.09734:160 145.96915:65 146.10060:10 147.06659:13 147.96445:31 149.04107:25 152.10336:6 154.12006:10 156.10412:31 156.13275:10 157.13114:17 158.11838:24 159.11264:12 162.87846:23 168.13558:12 171.14701:14 173.16492:10 182.01305:14 185.16085:9 186.87575:21 196.16757:10 197.16430:19 199.18148:23 200.00003:9 201.15891:36 204.88859:34 207.02879:10…	0.011681813	0.016122727	0.0136115	0.010174573	0.47333544	0.47319198	0.428417053	0.486537933	0.012897653	0.4653706	0.002569313	0.02541806
5638	9.767	553.52901	DMEDFAHFA 30:1;O2|DMEDFAHFA 4:0/26:0;O	[M+H]+	null	0.5	TRUE	-1	553.53027	C34H68N2O3	DMEDFAHFA	VEGIPIBJHYATPP-UHFFFAOYSA-N	O=C(OC(CCCC(=O)NCCN(C)C)CCCCCCCCCCCCCCCCCCCCC)CCC	530	FALSE	TRUE	FALSE	Normalized unit: pmol_per_mg_tissue; Annotation method: DMEDFAHFA_H_Pos_1; Tag: Confirmed|Coelution (mixed spectra)	FALSE	TRUE	5638	0	0	0.99	0.38	0.52	0.66	4	1	1.55	33.43	20240510_feces_D_SPE_1uLinj_EAD_POS_1	553.52901:1232 553.58247:19 553.91377:21 554.40671:19 554.43444:27 554.48507:167 554.53125:508 554.90497:398 555.33520:18 555.34982:10 555.36996:25 555.44669:25 555.45719:10 555.48817:42 555.53339:272 555.57515:16	141.92321:12 142.08273:10 143.11853:114 144.12343:11 145.09713:121 145.96767:38 147.08690:19 147.96546:33 149.96256:10 154.12954:15 157.13165:10 158.10891:15 159.11232:25 159.15042:10 161.09749:9 166.11975:9 171.11263:10 173.09654:10 175.66628:13 185.16222:10 187.14215:18 199.17909:51 201.07875:10 201.15767:4 202.07930:9 213.19304:12 214.07451:10 215.09429:65 215.17721:8 216.09474:44 216.14696:43…	0.020848407	0.02033012	0.023285507	0.025864647	0.53830626	0.568294473	0.58486108	0.6004454	0.022582173	0.572976807	0.002539487	0.026581513
6592	7.172	603.54475	DMEDFAHFA 18:3/16:0;O	[M+H]+	null	0.38	TRUE	12.15	603.54592	C38H70N2O3	DMEDFAHFA	RWLXZRNGVVXDRU-UHFFFAOYSA-N	O=C(OC(CCCCCCC)CCCCCCCC(=O)NCCN(C)C)CCCCCCCC=CCC=CCC=CCC	400	FALSE	TRUE	TRUE	Normalized unit: pmol_per_mg_tissue; Annotation method: EieioDatabase_1; Tag: Confirmed|Coelution (mixed spectra)	FALSE	FALSE	6592	0	0	1	0.34	0.6	0.57	18	3	2.52	4.09	20240510_feces_D_SPE_1uLinj_EAD_POS_1	603.54475:494 603.57805:182 603.99821:79 604.48279:72 604.50215:150 604.54961:204 605.49300:106 605.51417:56 605.55620:241	140.10579:15 141.07161:12 141.92710:15 143.11895:67 145.09689:10 145.96823:11 146.96909:12 147.11590:10 147.96491:21 154.11457:10 161.13126:10 167.02376:15 172.14906:10 177.05676:10 180.03169:10 186.13001:10 186.17113:18 187.15567:5 194.17809:17 197.15811:10 200.00352:10 200.18090:10 206.16886:10 214.20123:10 215.17345:20 234.07624:10 236.09110:13 253.22045:10 262.23466:9 273.73753:10 278.24600:2…	0.007042627	0.008044533	0.005193413	0.00626918	0.22126176	0.225164667	0.211322107	0.23290346	0.00663744	0.222663	0.00120622	0.00897598
6634	7.668	605.5601	DMEDFAHFA 34:3;O2|DMEDFAHFA 18:2/16:0;O	[M+H]+	null	0.5	TRUE	-1	605.56158	C38H72N2O3	DMEDFAHFA	LXAKTXSGGLTLLY-UHFFFAOYSA-N	O=C(OC(CCCCCCC)CCCCCCCC(=O)NCCN(C)C)CCCCCCCC=CCC=CCCCCC	530	FALSE	TRUE	FALSE	Normalized unit: pmol_per_mg_tissue; Annotation method: DMEDFAHFA_H_Pos_1; Tag: Confirmed|Coelution (mixed spectra)	FALSE	TRUE	6634	0	0	0.99	0.34	0.52	0.72	4	2	2.07	54.48	20240510_feces_D_SPE_1uLinj_EAD_POS_4	605.56027:4578 605.61186:53 605.63494:31 606.38866:16 606.41285:23 606.44186:32 606.48396:49 606.56449:1845 606.58997:694 607.45688:47 607.47823:30 607.51169:83 607.56700:433 607.59422:237	140.10687:36 141.92916:10 143.11631:491 144.12327:21 145.96730:17 147.11238:6 147.96567:30 148.12153:10 149.12861:19 149.98739:8 153.11304:13 154.12270:66 156.13981:11 157.13306:83 158.13829:9 161.12991:15 166.12182:12 168.13744:44 170.14983:10 171.11460:10 171.14754:21 172.15762:16 178.16834:10 179.14189:8 180.14476:10 182.15321:14 184.16100:10 185.16277:72 186.17215:32 187.19293:32 189.12525:10…	0.012380487	0.00632792	0.006008067	0.007125627	2.209894053	2.127823247	2.090670907	2.469703933	0.007960527	2.224523033	0.00298388	0.17087512
6635	8.173	605.56038	DMEDFAHFA 16:0/18:2(9,12)(18OH)	[M+H]+	null	0.5	TRUE	12.071	605.56157	C38H72N2O3	DMEDFAHFA	ZFGFHXSGYYVXNE-UHFFFAOYSA-N	O=C(OC(CC=CCC=CCCCCCCCC(=O)NCCN(C)C)CCC)CCCCCCCCCCCCCCC	400	FALSE	TRUE	TRUE	Normalized unit: pmol_per_mg_tissue; Annotation method: EieioDatabase_1; Tag: Confirmed|Coelution (mixed spectra)	FALSE	FALSE	6635	0	0	0.99	0.49	0.72	0.77	46	3.85	3.1	23.06	20240510_feces_D_SPE_1uLinj_EAD_POS_2	605.55962:1908 605.61696:28 605.64683:10 605.97844:16 606.34722:15 606.39284:16 606.42173:24 606.45600:37 606.51298:76 606.56254:753 606.91648:20 607.35632:17 607.39128:10 607.42534:40 607.45478:33 607.48774:32 607.52501:50 607.56587:231 607.61730:10	140.10903:22 140.12356:17 141.11013:12 141.93391:10 143.11654:175 144.12564:13 145.09730:7 145.96759:31 146.62934:10 147.11647:10 147.96584:17 149.13109:13 150.12841:9 151.14410:10 152.10495:10 153.12970:10 154.12194:57 157.13352:31 160.11561:10 163.14601:5 164.10095:10 166.12146:17 168.13719:14 171.14590:14 173.13103:16 174.15126:10 174.65691:42 175.14245:23 175.16160:22 176.13891:13 177.08865:6…	0.015119287	0.020666713	0.017752653	0.014285507	0.987097167	1.07062586	0.902836447	1.237339687	0.01695604	1.049474793	0.0028815	0.142751953
6681	8.762	607.57589	DMEDFAHFA 16:0/18:1(9)(18OH)	[M+H]+	null	0.5	TRUE	12.096	607.57722	C38H74N2O3	DMEDFAHFA	WJHCYZRHMAVYFO-UHFFFAOYSA-N	O=C(OC(CCC)CCCCC=CCCCCCCCC(=O)NCCN(C)C)CCCCCCCCCCCCCCC	400	FALSE	TRUE	TRUE	Normalized unit: pmol_per_mg_tissue; Annotation method: EieioDatabase_1; Tag: Confirmed|Coelution (mixed spectra)	FALSE	FALSE	6681	0	0	1	0.49	0.63	0.78	84	4.32	3.33	97.12	20240510_feces_D_SPE_1uLinj_EAD_POS_4	607.57621:11944 607.63919:51 608.46837:52 608.51113:91 608.57919:4426 609.45103:38 609.47765:41 609.50630:34 609.53036:73 609.58258:837 609.62010:35	140.10850:66 140.62816:10 141.12404:21 141.92826:15 142.12105:67 143.11679:994 144.12400:106 145.13333:10 145.96793:74 146.63260:10 147.12510:23 147.63371:15 147.96524:52 148.12082:24 149.12954:22 149.96121:10 150.11842:10 150.13805:8 151.14903:16 152.10881:13 153.11886:10 154.12340:177 154.64235:10 155.13337:18 156.13616:31 157.13347:166 158.12917:10 158.14138:33 161.13456:16 163.14752:12 164.15…	0.00902686	0.008347467	0.011031767	0.008324647	5.745783593	4.905615	5.294598367	6.53607248	0.009182687	5.62051736	0.00127504	0.700295507
6714	9.816	609.59137	DMEDFAHFA 16:0/18:0(18OH)	[M+H]+	null	0.5	TRUE	13.197	609.59287	C38H76N2O3	DMEDFAHFA	GBGWMFWFYZDHGS-UHFFFAOYSA-N	O=C(OC(CCCCCCCC(=O)NCCN(C)C)CCCCCCCCC)CCCCCCCCCCCCCCC	400	FALSE	TRUE	TRUE	Normalized unit: pmol_per_mg_tissue; Annotation method: EieioDatabase_1; Tag: Confirmed|Coelution (mixed spectra)	FALSE	FALSE	6714	0	0	0.99	0.5	0.68	0.79	53	3.75	3.06	18.64	20240510_feces_D_SPE_1uLinj_EAD_POS_1	609.59137:2478 610.18389:353 610.53372:111 610.54873:37 610.59366:940 611.18475:216 611.45644:60 611.50509:62 611.52528:26 611.55117:51 611.59816:280	140.10614:12 141.92429:18 143.11658:256 144.12351:18 145.96802:40 147.96476:35 154.12264:18 156.13362:10 157.13370:17 167.07151:9 168.13815:31 169.07548:10 169.14468:7 171.14639:17 172.15501:20 176.67480:6 181.14079:9 181.15645:8 182.15231:18 183.14946:10 185.16468:31 186.17268:8 191.03130:10 194.14954:10 195.06048:10 196.16753:10 197.15961:10 199.17473:34 200.18729:19 208.16388:7 210.08045:7 210…	0.318846473	0.330229833	1.5907125	1.565719047	1.19096774	1.16648918	1.11141646	1.277746307	0.951376967	1.18665492	0.72389794	0.069242867
7149	6.686	627.54422	DMEDFAHFA 36:6;O2|DMEDFAHFA 18:3/18:2;O	[M+H]+	null	0.5	TRUE	-1	627.5459	C40H70N2O3	DMEDFAHFA	NYRWXCAEXYWGFR-UHFFFAOYSA-N	O=C(OC(CC=CCC=CCCCCCCCC(=O)NCCN(C)C)CCC)CCCCCCCC=CCC=CCC=CCC	410	FALSE	TRUE	TRUE	Normalized unit: pmol_per_mg_tissue; Annotation method: DMEDFAHFA_H_Pos_1; Tag: Confirmed|Coelution (mixed spectra)	FALSE	TRUE	7149	0	0	0.99	0.39	0.6	0.81	4	2	2.15	13.93	20240510_feces_D_SPE_1uLinj_EAD_POS_4	627.54553:1284 627.59246:48 628.42345:192 628.46067:74 628.54842:689 628.59863:35 629.43465:93 629.47157:65 629.51173:145 629.55791:423	140.10870:21 141.04590:10 141.92862:10 143.11785:154 144.12134:10 145.09992:13 145.96813:48 146.10787:21 147.11840:12 147.96779:22 148.11366:9 149.13279:27 150.14022:10 151.12108:12 152.10624:22 153.06892:27 154.12406:24 156.13397:10 157.13583:17 158.10867:10 159.11904:18 160.12071:28 161.13207:25 162.09127:6 163.14735:24 164.14615:10 165.12695:12 166.12343:14 168.13850:22 171.02408:14 171.14930:…	0.013526313	0.010737267	0.04921864	0.013017967	0.632678027	0.693106993	0.613364493	0.800933107	0.021625047	0.685020653	0.018435667	0.084410587
7187	7.327	629.56037	DMEDFAHFA 18:2(9,11)/18:2(9,11)(18OH)	[M+H]+	null	0.5	TRUE	13.621	629.56157	C40H72N2O3	DMEDFAHFA	ZQFBUABWNNOCLB-UHFFFAOYSA-N	O=C(OC(CC=CCC=CCCCCCCCC(=O)NCCN(C)C)CCC)CCCCCCCC=CCC=CCCCCC	400	FALSE	TRUE	TRUE	Normalized unit: pmol_per_mg_tissue; Annotation method: EieioDatabase_1; Tag: Confirmed|Coelution (mixed spectra)	FALSE	FALSE	7187	0	0	0.99	0.41	0.61	0.77	66	3.76	3.02	78.38	20240510_feces_D_SPE_1uLinj_EAD_POS_1	629.56014:6910 630.46295:25 630.49037:45 630.56337:2866 630.61001:80 631.37216:47 631.44500:38 631.46305:30 631.49233:79 631.51631:81 631.56776:828 631.62461:17	140.11001:39 141.06918:10 141.92702:9 143.11738:669 144.12441:40 145.10220:36 145.96821:43 146.12543:19 146.62807:29 147.11688:68 147.96522:30 148.10980:16 149.13028:30 149.97461:10 150.13763:16 151.12863:10 152.10465:23 152.13033:37 153.10969:5 153.12583:29 153.63530:21 154.12183:132 156.12332:5 157.13267:131 158.14129:13 159.11562:16 160.64542:10 161.13180:12 162.09159:15 162.10779:10 163.11099…	0.018417027	0.016728593	0.021927753	0.01812238	3.027115473	3.08835846	2.806142547	3.7019551	0.01879894	3.155892893	0.00221204	0.38368988
7219	7.79	631.57593	DMEDFAHFA 36:4;O2|DMEDFAHFA 18:2/18:1;O	[M+H]+	null	0.5	TRUE	-1	631.57721	C40H74N2O3	DMEDFAHFA	QYBCROFLCGPKKU-UHFFFAOYSA-N	O=C(OC(CCC)CCCCC=CCCCCCCCC(=O)NCCN(C)C)CCCCCCCC=CCC=CCCCCC	530	FALSE	TRUE	FALSE	Normalized unit: pmol_per_mg_tissue; Annotation method: DMEDFAHFA_H_Pos_1; Tag: Confirmed|Coelution (mixed spectra)	FALSE	TRUE	7219	0	0	0.99	0.27	0.4	0.71	4	2	2.02	433.64	20240510_feces_D_SPE_1uLinj_EAD_POS_4	631.57607:34473 632.03201:29 632.43822:14 632.45908:28 632.48578:27 632.50457:47 632.58196:11684 632.66741:26 633.01032:25 633.41163:24 633.43769:14 633.47250:38 633.53613:122 633.58533:2041 633.65604:24	140.10734:211 140.63029:19 141.07034:6 141.11466:21 142.12250:61 143.11875:1796 144.12531:153 145.09853:13 145.96835:57 146.63041:10 147.11805:74 147.13273:19 147.96493:32 148.12505:17 149.09834:31 149.13161:47 150.10234:33 150.12623:8 150.13877:6 151.11505:26 151.14790:10 152.11274:15 152.14897:14 153.12482:26 153.13648:17 153.63702:14 154.12398:283 155.13148:18 155.95529:10 156.13824:39 157.134…	0.006148327	0.002187847	0.003360447	0.0056868	16.13353583	15.32295223	14.62957295	18.07710051	0.004345853	16.04079038	0.00188636	1.49018868
7248	8.738	633.59154	DMEDFAHFA 18:2(2,4)/18:0(10OH)	[M+H]+	null	0.5	TRUE	14.364	633.59287	C40H76N2O3	DMEDFAHFA	ZCWRDYXHOAXYLY-UHFFFAOYSA-N	O=C(OC(CCCCCCCC(=O)NCCN(C)C)CCCCCCCCC)CCCCCCCC=CCC=CCCCCC	400	FALSE	TRUE	TRUE	Normalized unit: pmol_per_mg_tissue; Annotation method: EieioDatabase_1; Tag: Confirmed|Coelution (mixed spectra)	FALSE	FALSE	7248	0	0	0.99	0.45	0.6	0.78	89	3.97	3.13	316.37	20240510_feces_D_SPE_1uLinj_EAD_POS_1	633.59154:25557 634.43240:33 634.59497:9433 634.66122:38 634.73959:21 635.45006:51 635.49574:22 635.51382:48 635.59748:1719	140.10621:116 140.62648:34 141.06917:10 141.09710:10 141.11542:12 141.92812:18 142.12163:34 143.11675:911 144.12626:88 145.12880:10 145.96744:34 147.11365:17 147.96527:35 148.12306:34 149.13269:21 149.96187:10 150.08860:10 150.10198:19 150.12829:14 151.10654:10 151.12483:14 151.14910:10 152.10719:19 152.14202:22 152.15531:10 153.13113:41 154.12369:170 155.12891:19 156.13611:53 156.17668:6 157.134…	0.003130053	0.002524433	0.004752147	0.002432307	12.10626339	10.55283927	11.11669019	13.55615747	0.003209733	11.83298758	0.00107384	1.316036453
7291	9.787	635.60729	DMEDFAHFA 18:1(9)/18:0(10OH)	[M+H]+	null	0.5	TRUE	13.81	635.60852	C40H78N2O3	DMEDFAHFA	LLEIKMKIMPIEEE-UHFFFAOYSA-N	O=C(OC(CCCCCCCC(=O)NCCN(C)C)CCCCCCCCC)CCCCCCCC=CCCCCCCCC	400	FALSE	TRUE	TRUE	Normalized unit: pmol_per_mg_tissue; Annotation method: EieioDatabase_1; Tag: Confirmed|Coelution (mixed spectra)	FALSE	FALSE	7291	0	0	1	0.6	0.76	0.86	73	3.96	3.25	64.84	20240510_feces_D_SPE_1uLinj_EAD_POS_4	635.60729:6530 635.67171:18 636.45401:32 636.47566:25 636.49507:14 636.52418:42 636.61019:2458 636.91510:17 637.38777:18 637.44818:11 637.47472:28 637.51167:25 637.53285:36 637.56516:76 637.61288:500	140.10706:155 141.92653:19 142.12157:25 143.11759:382 144.12431:73 145.09679:9 145.96837:38 147.96329:32 148.12461:24 148.96926:10 149.13279:11 149.96126:6 150.13436:9 151.14895:4 152.10320:10 154.12273:60 154.15692:10 155.12793:10 156.13757:13 157.13283:100 158.14214:10 161.13182:14 163.14711:10 166.13045:18 168.13856:61 169.14453:15 170.15319:17 171.14756:62 172.15389:27 175.09895:13 177.05156:…	0.001816553	0.003736167	0.004616367	0.005378473	2.77907786	2.61828584	2.6091443	3.271956287	0.003886893	2.819616073	0.001534707	0.311494913
7325	11.558	637.62258	DMEDFAHFA 18:0/18:0;O	[M+H]+	null	0.5	TRUE	14.302	637.62417	C40H80N2O3	DMEDFAHFA	QRQGSTVEYWYAHR-UHFFFAOYSA-N	O=C(OC(CCCCCCCC(=O)NCCN(C)C)CCCCCCCCC)CCCCCCCCCCCCCCCCC	400	FALSE	TRUE	TRUE	Normalized unit: pmol_per_mg_tissue; Annotation method: EieioDatabase_1; Tag: Confirmed|Coelution (mixed spectra)	FALSE	FALSE	7325	0	0	1	0.46	0.65	0.73	35	3	2.64	4.73	20240510_feces_D_SPE_1uLinj_EAD_POS_3	637.62303:495 637.83910:7 637.92570:11 637.95911:7 638.49612:20 638.53178:28 638.54329:16 638.57177:117 638.61428:377 638.94559:7 638.96788:7 639.47308:19 639.52393:22 639.54612:40 639.57281:46 639.61602:147	140.10958:10 141.92567:16 142.91949:10 143.11726:69 144.12542:8 145.08726:5 145.96797:80 147.96318:27 149.96192:10 153.12634:10 155.10350:9 158.14295:9 165.09007:10 168.13631:13 169.12128:8 171.14920:10 172.15681:10 182.01459:5 182.15661:13 184.16631:10 198.14837:10 198.21733:10 199.17654:10 200.00823:16 200.18677:10 212.16396:17 213.19583:10 214.20004:8 216.16958:12 227.20862:12 228.21935:27 241…	0.008915067	0.031303	0.006754833	0.014559573	0.274485333	0.254227993	0.274751213	0.318993687	0.01538312	0.280614553	0.011111613	0.027332247
7843	11.495	663.6378	DMEDFAHFA 20:1/18:0;O	[M+H]+	null	0.5	TRUE	14.219	663.63982	C42H82N2O3	DMEDFAHFA	WXURAZAYDPNZEL-UHFFFAOYSA-N	O=C(OC(CCCCCCCC(=O)NCCN(C)C)CCCCCCCCC)CCCCCCCCCC=CCCCCCCCC	400	FALSE	TRUE	TRUE	Normalized unit: pmol_per_mg_tissue; Annotation method: EieioDatabase_1; Tag: Confirmed|Coelution (mixed spectra)	FALSE	FALSE	7843	0	0	0.99	0.4	0.7	0.63	25	3	2.59	7.55	20240510_feces_D_SPE_1uLinj_EAD_POS_1	663.63825:635 663.72189:12 663.97153:15 664.03756:17 664.42857:15 664.46167:52 664.48804:22 664.52463:34 664.56637:107 664.59169:67 664.64036:334 664.96619:14 665.03994:7 665.43893:13 665.47269:21 665.50214:11 665.53410:15 665.57186:61 665.61911:90 665.64506:110	140.11650:10 141.92508:17 142.12061:10 143.11709:83 145.96750:50 147.96479:27 157.13257:17 159.11726:11 168.13600:11 171.14924:10 182.15222:10 185.16222:16 195.06147:6 199.17477:21 200.18219:10 208.16291:5 220.17066:10 222.17990:10 224.20267:10 228.21750:60 253.22605:17 255.23670:15 257.22337:66 264.24219:9 278.26448:11 281.24285:10 282.28214:21 292.27665:30 296.29273:40 306.27698:35 308.29496:26…	0.003325687	0.004375687	0.003054953	0	0.341129653	0.336662833	0.345215967	0.41356478	0.00268908	0.359143307	0.00188104	0.036448733
8156	7.026	679.57638	DMEDFAHFA 40:8;O2|DMEDFAHFA 22:6/18:1;O	[M+H]+	null	0.5	TRUE	-1	679.57721	C44H74N2O3	DMEDFAHFA	IBLLUWJJTDPBIH-UHFFFAOYSA-N	O=C(OC(CCC)CCCCC=CCCCCCCCC(=O)NCCN(C)C)CCC=CCC=CCC=CCC=CCC=CCC=CCC	530	FALSE	TRUE	FALSE	Normalized unit: pmol_per_mg_tissue; Annotation method: DMEDFAHFA_H_Pos_1; Tag: Confirmed|Coelution (mixed spectra)	FALSE	TRUE	8156	0	0	1	0.33	0.56	0.71	4	2	2.08	21.45	20240510_feces_D_SPE_1uLinj_EAD_POS_3	679.57610:1732 679.63753:103 680.51732:105 680.54872:164 680.58233:830 681.49018:88 681.58069:304 681.61338:106	140.10815:14 141.06776:12 141.92646:11 143.11688:221 144.12470:18 145.09645:10 145.96835:103 147.07669:24 147.96534:34 149.13244:7 150.13674:20 151.10873:8 152.06344:10 152.10502:10 154.12158:45 155.08513:9 155.12332:10 157.09901:10 157.13540:38 158.10708:12 159.11222:10 160.12109:13 161.09784:10 161.12735:8 162.14074:13 163.02478:10 165.06259:10 166.11926:6 168.09477:10 168.13637:10 169.10359:13…	0.005840907	0.00474594	0.003088893	0.002637853	0.926063967	0.8999359	0.840165033	0.9775613	0.0040784	0.910931547	0.001483953	0.05714694
8198	7.697	681.59069	DMEDFAHFA 22:6/18:0;O	[M+H]+	null	0.5	TRUE	15.742	681.59287	C44H76N2O3	DMEDFAHFA	NJGIDVODSPQNJJ-UHFFFAOYSA-N	O=C(OC(CCCCCCCC(=O)NCCN(C)C)CCCCCCCCC)CCC=CCC=CCC=CCC=CCC=CCC=CCC	400	FALSE	TRUE	TRUE	Normalized unit: pmol_per_mg_tissue; Annotation method: EieioDatabase_1; Tag: Confirmed|Coelution (mixed spectra)	FALSE	FALSE	8198	0	0	1	0.33	0.71	0.51	31	3.5	2.76	6.64	20240510_feces_D_SPE_1uLinj_EAD_POS_4	681.59175:874 681.94350:15 681.98023:28 682.31068:15 682.41288:25 682.45490:41 682.48240:64 682.51304:62 682.54078:103 682.59436:461 682.98262:15 683.44643:28 683.47565:81 683.49555:49 683.55521:112 683.59622:172 683.65838:56	141.92729:12 142.07524:13 142.12294:10 143.11734:125 144.12013:10 145.10065:8 145.96593:35 147.96584:25 148.06587:11 148.10863:10 149.09403:7 149.13220:10 149.95939:10 150.08968:10 152.06215:10 154.12039:21 157.13023:15 159.11711:11 163.14400:11 164.10710:10 165.06631:10 169.00691:9 171.11744:27 172.11301:10 172.13283:11 172.15380:10 173.12683:11 174.14338:10 175.13772:10 177.05405:10 177.16618:1…	0.004471507	0.00471228	0.00329256	0.00376836	0.436453007	0.424575587	0.355787487	0.45129522	0.004061173	0.417027827	6.51E-04	0.0422648
