## Supplementary material for "Data-independent acquisition coupled with electron-activated dissociation for in-depth structure elucidation of fatty acid ester of hydroxy fatty acids": Source data: Peakarea_20240924.csv

DMEDFAHFA 16:0/16:0;O	0.173515008	0.255383569
DMEDFAHFA 16:0/24:0;O	0.821074103	1.002886595
DMEDFAHFA 18:1(9)/18:0;O	0.047345085	0.554879263
DMEDFAHFA 18:2(9,12)/16:0;O	0.484524026	0.663967036
DMEDFAHFA 22:1/18:0;O	0.011665345	0.226773525
DMEDFAHFA 2:0/20:0;O	0.420369648	0.291642249
DMEDFAHFA 2:0/22:0;O	1.709684658	1.143186738
DMEDFAHFA 2:0/23:0;O	1.012451332	0.50190985
DMEDFAHFA 2:0/24:0;O	5.186782839	3.54909226
DMEDFAHFA 2:0/25:0;O	0.442031342	0.21830191
DMEDFAHFA 2:0/26:0;O	0.624738474	0.463834449
DMEDFAHFA 3:0/22:0;O	0.404083943	0.41986862
DMEDFAHFA 3:0/24:0;O	1.813187887	3.242556057
DMEDFAHFA 3:0/26:0;O	0.30786203	0.561086014
DMEDFAHFA 4:0/23:0;O	0.191446338	0.124291616
DMEDFAHFA 4:0/24:0;O	0.311228802	0.405199115
DMEDFAHFA 4:0/25:0;O	0.045129644	0.098314808
DMEDHFA 16:0;O	0.405154857	0.405812169
DMEDHFA 18:0;O	0.063174879	0.05343217
DMEDHFA 20:0;O	0.016803856	0.066129343
DMEDHFA 22:0;O	0.310699561	0.25331237
DMEDHFA 23:0;O	0.148430889	0.088779403
DMEDHFA 24:0;O	0.696851272	0.488834721
DMEDHFA 25:0;O	0.105355462	0.073608113
DMEDHFA 26:0;O	0.155445468	0.10681296
