## Supplementary material for "Data-independent acquisition coupled with electron-activated dissociation for in-depth structure elucidation of fatty acid ester of hydroxy fatty acids": Source data: FAHFA_2_0_20_0_N.txt

	FAHFA_2-0_20-0_2OH-2OH	FAHFA_2-0_20-0_2OH-3OH	FAHFA_2-0_20-0_2OH-4OH	FAHFA_2-0_20-0_2OH-5OH	FAHFA_2-0_20-0_2OH-6OH	FAHFA_2-0_20-0_2OH-7OH	FAHFA_2-0_20-0_2OH-8OH	FAHFA_2-0_20-0_2OH-9OH	FAHFA_2-0_20-0_2OH-10OH	FAHFA_2-0_20-0_2OH-11OH	FAHFA_2-0_20-0_2OH-12OH	FAHFA_2-0_20-0_2OH-13OH	FAHFA_2-0_20-0_2OH-14OH	FAHFA_2-0_20-0_2OH-15OH	FAHFA_2-0_20-0_2OH-16OH	FAHFA_2-0_20-0_2OH-17OH	FAHFA_2-0_20-0_2OH-18OH	FAHFA_2-0_20-0_2OH-19OH	FAHFA_2-0_20-0_2OH-20OH
20240510_Blank_SWATH_EAD_POS_1	40	17	17	20	27	2	20	40	40	20	10	40	2	20	10	33	17	20	N.D.
20240510_feces_aged_5mg_3uLinj_SWATH_EAD_POS_1	147	83	170	60	87	20	66	46	17	76	27	58	23	37	40	36	5	15	1655
20240510_feces_aged_5mg_3uLinj_SWATH_EAD_POS_2	203	235	80	127	56	36	20	50	20	52	58	10	45	67	20	38	10	97	1895
20240510_feces_aged_5mg_3uLinj_SWATH_EAD_POS_3	117	90	77	25	35	35	40	37	20	50	2	27	20	30	63	22	38	20	N.D.
20240510_feces_aged_5mg_3uLinj_SWATH_EAD_POS_4	85	137	130	147	40	10	37	48	4	10	10	2	17	55	57	59	41	50	1708
20240510_feces_young_5mg_3uLinj_SWATH_EAD_POS_1	167	263	75	84	102	35	25	80	10	33	15	41	20	40	12	59	30	45	2291
20240510_feces_young_5mg_3uLinj_SWATH_EAD_POS_2	162	52	57	30	35	29	71	50	22	40	30	15	74	5	15	45	12	10	1670
20240510_feces_young_5mg_3uLinj_SWATH_EAD_POS_3	176	140	125	40	58	22	51	37	20	10	25	12	32	30	17	69	17	27	1739
20240510_feces_young_5mg_3uLinj_SWATH_EAD_POS_4	97	107	75	80	60	44	12	47	50	30	32	17	46	27	12	80	30	37	1908
