## Supplementary material for "Data-independent acquisition coupled with electron-activated dissociation for in-depth structure elucidation of fatty acid ester of hydroxy fatty acids": Source data: FAHFA_2_0_22_0_N.txt

	FAHFA_2-0_22-0_2OH-2OH	FAHFA_2-0_22-0_2OH-3OH	FAHFA_2-0_22-0_2OH-4OH	FAHFA_2-0_22-0_2OH-5OH	FAHFA_2-0_22-0_2OH-6OH	FAHFA_2-0_22-0_2OH-7OH	FAHFA_2-0_22-0_2OH-8OH	FAHFA_2-0_22-0_2OH-9OH	FAHFA_2-0_22-0_2OH-10OH	FAHFA_2-0_22-0_2OH-11OH	FAHFA_2-0_22-0_2OH-12OH	FAHFA_2-0_22-0_2OH-13OH	FAHFA_2-0_22-0_2OH-14OH	FAHFA_2-0_22-0_2OH-15OH	FAHFA_2-0_22-0_2OH-16OH	FAHFA_2-0_22-0_2OH-17OH	FAHFA_2-0_22-0_2OH-18OH	FAHFA_2-0_22-0_2OH-19OH	FAHFA_2-0_22-0_2OH-20OH	FAHFA_2-0_22-0_2OH-21OH	FAHFA_2-0_22-0_2OH-22OH
20240510_Blank_SWATH_EAD_POS_1	42	85	10	12	17	159	10	10	20	17	37	2	10	36	17	40	20	2	2	10	N.D.
20240510_feces_aged_5mg_3uLinj_SWATH_EAD_POS_1	92	187	115	85	115	60	7	32	35	15	30	106	89	15	69	22	21	70	17	98	3901
20240510_feces_aged_5mg_3uLinj_SWATH_EAD_POS_2	122	112	248	40	30	27	27	25	23	10	37	40	71	71	35	10	20	2	78	57	4231
20240510_feces_aged_5mg_3uLinj_SWATH_EAD_POS_3	77	152	167	65	153	27	48	63	117	70	85	167	57	77	43	47	37	37	17	33	2184
20240510_feces_aged_5mg_3uLinj_SWATH_EAD_POS_4	127	147	235	85	132	41	56	102	88	58	53	88	30	37	17	47	68	25	54	59	4613
20240510_feces_young_5mg_3uLinj_SWATH_EAD_POS_1	155	190	90	145	79	61	38	97	126	61	67	77	104	20	17	27	51	32	20	70	7996
20240510_feces_young_5mg_3uLinj_SWATH_EAD_POS_2	212	207	165	130	43	5	46	136	22	63	66	12	70	10	36	20	80	10	37	42	6090
20240510_feces_young_5mg_3uLinj_SWATH_EAD_POS_3	142	137	170	85	72	38	42	86	60	113	98	22	35	20	36	50	41	75	40	103	4567
20240510_feces_young_5mg_3uLinj_SWATH_EAD_POS_4	90	162	107	65	23	15	20	12	81	37	20	25	81	50	76	30	60	62	71	74	3591
