## Supplementary material for "Data-independent acquisition coupled with electron-activated dissociation for in-depth structure elucidation of fatty acid ester of hydroxy fatty acids": Source data: FAHFA_2_0_23_0_N.txt

	FAHFA_2-0_23-0_2OH-2OH	FAHFA_2-0_23-0_2OH-3OH	FAHFA_2-0_23-0_2OH-4OH	FAHFA_2-0_23-0_2OH-5OH	FAHFA_2-0_23-0_2OH-6OH	FAHFA_2-0_23-0_2OH-7OH	FAHFA_2-0_23-0_2OH-8OH	FAHFA_2-0_23-0_2OH-9OH	FAHFA_2-0_23-0_2OH-10OH	FAHFA_2-0_23-0_2OH-11OH	FAHFA_2-0_23-0_2OH-12OH	FAHFA_2-0_23-0_2OH-13OH	FAHFA_2-0_23-0_2OH-14OH	FAHFA_2-0_23-0_2OH-15OH	FAHFA_2-0_23-0_2OH-16OH	FAHFA_2-0_23-0_2OH-17OH	FAHFA_2-0_23-0_2OH-18OH	FAHFA_2-0_23-0_2OH-19OH	FAHFA_2-0_23-0_2OH-20OH	FAHFA_2-0_23-0_2OH-21OH	FAHFA_2-0_23-0_2OH-22OH	FAHFA_2-0_23-0_2OH-23OH
20240510_Blank_SWATH_EAD_POS_1	60	60	12	17	12	10	22	27	2	20	10	2	20	10	2	20	20	2	10	17	17	N.D.
20240510_feces_aged_5mg_3uLinj_SWATH_EAD_POS_1	281	95	22	37	36	10	40	50	70	2	59	15	66	47	17	10	2	2	51	168	93	2277
20240510_feces_aged_5mg_3uLinj_SWATH_EAD_POS_2	102	97	27	45	48	42	30	52	2	84	17	2	30	38	93	2	36	12	2	37	10	2820
20240510_feces_aged_5mg_3uLinj_SWATH_EAD_POS_3	97	67	35	2	38	43	2	10	20	2	10	61	20	48	35	5	10	10	2	15	35	N.D.
20240510_feces_aged_5mg_3uLinj_SWATH_EAD_POS_4	155	65	15	47	32	101	20	36	47	41	20	12	5	15	2	20	5	2	93	20	12	3056
20240510_feces_young_5mg_3uLinj_SWATH_EAD_POS_1	158	65	27	17	20	77	20	71	106	20	41	76	78	23	15	10	10	36	2	2	231	4788
20240510_feces_young_5mg_3uLinj_SWATH_EAD_POS_2	50	152	42	22	35	348	25	60	10	2	10	17	5	10	30	282	20	10	101	12	47	3687
20240510_feces_young_5mg_3uLinj_SWATH_EAD_POS_3	170	95	60	20	17	84	40	66	5	30	20	2	62	17	10	10	17	2	4	47	80	3000
20240510_feces_young_5mg_3uLinj_SWATH_EAD_POS_4	165	12	7	10	47	38	30	56	73	5	20	27	50	2	47	20	12	27	22	20	92	2005
