## Supplementary material for "Data-independent acquisition coupled with electron-activated dissociation for in-depth structure elucidation of fatty acid ester of hydroxy fatty acids": Source data: FAHFA_2_0_24_0_N.txt

	FAHFA_2-0_24-0_2OH-2OH	FAHFA_2-0_24-0_2OH-3OH	FAHFA_2-0_24-0_2OH-4OH	FAHFA_2-0_24-0_2OH-5OH	FAHFA_2-0_24-0_2OH-6OH	FAHFA_2-0_24-0_2OH-7OH	FAHFA_2-0_24-0_2OH-8OH	FAHFA_2-0_24-0_2OH-9OH	FAHFA_2-0_24-0_2OH-10OH	FAHFA_2-0_24-0_2OH-11OH	FAHFA_2-0_24-0_2OH-12OH	FAHFA_2-0_24-0_2OH-13OH	FAHFA_2-0_24-0_2OH-14OH	FAHFA_2-0_24-0_2OH-15OH	FAHFA_2-0_24-0_2OH-16OH	FAHFA_2-0_24-0_2OH-17OH	FAHFA_2-0_24-0_2OH-18OH	FAHFA_2-0_24-0_2OH-19OH	FAHFA_2-0_24-0_2OH-20OH	FAHFA_2-0_24-0_2OH-21OH	FAHFA_2-0_24-0_2OH-22OH	FAHFA_2-0_24-0_2OH-23OH	FAHFA_2-0_24-0_2OH-24OH
20240510_Blank_SWATH_EAD_POS_1	62	35	22	10	40	145	20	20	38	22	17	60	20	40	2	20	10	20	20	10	17	20	N.D.
20240510_feces_aged_5mg_3uLinj_SWATH_EAD_POS_1	167	225	110	20	90	5	37	32	30	10	20	12	2	27	15	37	44	33	30	35	2	45	8337
20240510_feces_aged_5mg_3uLinj_SWATH_EAD_POS_2	564	294	77	62	116	20	47	32	37	2	30	36	36	20	20	32	2	10	17	25	10	12	9499
20240510_feces_aged_5mg_3uLinj_SWATH_EAD_POS_3	180	152	132	62	20	20	25	50	17	17	4	2	2	45	30	30	70	32	2	12	10	22	3078
20240510_feces_aged_5mg_3uLinj_SWATH_EAD_POS_4	347	120	45	107	162	2	2	99	68	70	5	27	46	17	43	17	36	30	10	30	12	10	14160
20240510_feces_young_5mg_3uLinj_SWATH_EAD_POS_1	583	125	70	42	133	20	45	197	10	81	17	74	25	47	30	17	147	22	17	100	2	12	15255
20240510_feces_young_5mg_3uLinj_SWATH_EAD_POS_2	290	253	145	95	32	20	50	126	47	63	36	2	37	30	2	2	67	60	47	56	40	20	15296
20240510_feces_young_5mg_3uLinj_SWATH_EAD_POS_3	433	65	98	42	211	2	77	51	2	23	30	15	17	12	10	22	76	17	20	2	10	35	10075
20240510_feces_young_5mg_3uLinj_SWATH_EAD_POS_4	297	102	37	107	17	7	50	40	10	40	2	17	20	7	5	15	12	53	2	27	35	20	5836
