## Supplementary material for "Data-independent acquisition coupled with electron-activated dissociation for in-depth structure elucidation of fatty acid ester of hydroxy fatty acids": Source data: FAHFA_2_0_25_0_N.txt

	FAHFA_2-0_25-0_2OH-2OH	FAHFA_2-0_25-0_2OH-3OH	FAHFA_2-0_25-0_2OH-4OH	FAHFA_2-0_25-0_2OH-5OH	FAHFA_2-0_25-0_2OH-6OH	FAHFA_2-0_25-0_2OH-7OH	FAHFA_2-0_25-0_2OH-8OH	FAHFA_2-0_25-0_2OH-9OH	FAHFA_2-0_25-0_2OH-10OH	FAHFA_2-0_25-0_2OH-11OH	FAHFA_2-0_25-0_2OH-12OH	FAHFA_2-0_25-0_2OH-13OH	FAHFA_2-0_25-0_2OH-14OH	FAHFA_2-0_25-0_2OH-15OH	FAHFA_2-0_25-0_2OH-16OH	FAHFA_2-0_25-0_2OH-17OH	FAHFA_2-0_25-0_2OH-18OH	FAHFA_2-0_25-0_2OH-19OH	FAHFA_2-0_25-0_2OH-20OH	FAHFA_2-0_25-0_2OH-21OH	FAHFA_2-0_25-0_2OH-22OH	FAHFA_2-0_25-0_2OH-23OH	FAHFA_2-0_25-0_2OH-24OH	FAHFA_2-0_25-0_2OH-25OH
20240510_Blank_SWATH_EAD_POS_1	60	10	17	10	20	27	34	20	20	20	20	41	40	20	20	20	17	17	20	17	22	20	17	N.D.
20240510_feces_aged_5mg_3uLinj_SWATH_EAD_POS_1	302	95	92	27	126	20	48	48	93	43	17	20	10	17	10	10	5	20	58	20	10	36	40	1871
20240510_feces_aged_5mg_3uLinj_SWATH_EAD_POS_2	381	127	80	30	53	2	27	22	17	2	27	17	17	17	40	2	37	2	2	2	17	10	10	1527
20240510_feces_aged_5mg_3uLinj_SWATH_EAD_POS_3	271	107	77	6	30	20	35	89	12	20	17	17	27	17	17	10	32	41	17	10	10	12	38	N.D.
20240510_feces_aged_5mg_3uLinj_SWATH_EAD_POS_4	227	107	65	87	22	10	27	165	79	55	2	17	2	17	2	20	57	40	10	10	36	2	5	2135
20240510_feces_young_5mg_3uLinj_SWATH_EAD_POS_1	267	292	80	77	146	2	47	134	40	68	22	20	10	36	17	30	53	22	17	17	2	10	28	2330
20240510_feces_young_5mg_3uLinj_SWATH_EAD_POS_2	245	107	20	70	60	10	81	115	35	20	12	12	7	2	25	2	65	2	20	17	17	20	61	2469
20240510_feces_young_5mg_3uLinj_SWATH_EAD_POS_3	232	70	35	17	5	17	55	60	12	5	2	2	10	20	37	17	25	27	10	20	2	2	17	1638
20240510_feces_young_5mg_3uLinj_SWATH_EAD_POS_4	152	45	52	10	63	10	37	30	2	2	10	30	71	17	17	20	2	2	20	30	20	20	10	N.D.
