## Supplementary material for "Data-independent acquisition coupled with electron-activated dissociation for in-depth structure elucidation of fatty acid ester of hydroxy fatty acids": Source data: FAHFA_2_0_26_0_N.txt

	FAHFA_2-0_26-0_2OH-2OH	FAHFA_2-0_26-0_2OH-3OH	FAHFA_2-0_26-0_2OH-4OH	FAHFA_2-0_26-0_2OH-5OH	FAHFA_2-0_26-0_2OH-6OH	FAHFA_2-0_26-0_2OH-7OH	FAHFA_2-0_26-0_2OH-8OH	FAHFA_2-0_26-0_2OH-9OH	FAHFA_2-0_26-0_2OH-10OH	FAHFA_2-0_26-0_2OH-11OH	FAHFA_2-0_26-0_2OH-12OH	FAHFA_2-0_26-0_2OH-13OH	FAHFA_2-0_26-0_2OH-14OH	FAHFA_2-0_26-0_2OH-15OH	FAHFA_2-0_26-0_2OH-16OH	FAHFA_2-0_26-0_2OH-17OH	FAHFA_2-0_26-0_2OH-18OH	FAHFA_2-0_26-0_2OH-19OH	FAHFA_2-0_26-0_2OH-20OH	FAHFA_2-0_26-0_2OH-21OH	FAHFA_2-0_26-0_2OH-22OH	FAHFA_2-0_26-0_2OH-23OH	FAHFA_2-0_26-0_2OH-24OH	FAHFA_2-0_26-0_2OH-25OH	FAHFA_2-0_26-0_2OH-26OH
20240510_Blank_SWATH_EAD_POS_1	10	32	1546	17	2	20	20	37	30	17	17	20	20	10	17	N.D.	88	17	2	20	20	20	20	20	N.D.
20240510_feces_aged_5mg_3uLinj_SWATH_EAD_POS_1	777	464	75	179	343	43	93	145	150	139	40	138	202	79	20	67	41	27	2	55	66	22	10	2	1479
20240510_feces_aged_5mg_3uLinj_SWATH_EAD_POS_2	312	509	72	85	116	2	5	70	49	22	22	50	15	22	30	20	20	36	2	2	2	27	18	20	1977
20240510_feces_aged_5mg_3uLinj_SWATH_EAD_POS_3	295	262	40	47	219	81	67	81	104	50	45	30	20	20	22	23	10	27	10	53	58	40	44	29	N.D.
20240510_feces_aged_5mg_3uLinj_SWATH_EAD_POS_4	938	390	82	117	196	88	38	118	165	131	40	20	85	27	36	37	59	2	2	2	49	30	48	2	2220
20240510_feces_young_5mg_3uLinj_SWATH_EAD_POS_1	546	227	82	152	189	63	41	238	101	83	28	51	78	17	58	2	101	58	88	20	89	18	2	21	2013
20240510_feces_young_5mg_3uLinj_SWATH_EAD_POS_2	542	458	15	47	190	25	53	107	45	40	20	48	10	37	47	2	48	20	12	22	17	27	18	20	2767
20240510_feces_young_5mg_3uLinj_SWATH_EAD_POS_3	340	205	137	72	105	66	32	25	66	40	23	55	22	5	10	4	66	37	45	20	23	17	17	17	1729
20240510_feces_young_5mg_3uLinj_SWATH_EAD_POS_4	105	335	87	77	179	5	67	79	35	59	2	49	41	17	40	27	40	12	2	22	40	10	18	32	N.D.
