## Supplementary material for "Data-independent acquisition coupled with electron-activated dissociation for in-depth structure elucidation of fatty acid ester of hydroxy fatty acids": Source data: FAHFA_3_0_22_0_N.txt

	FAHFA_3-0_22-0_2OH-2OH	FAHFA_3-0_22-0_2OH-3OH	FAHFA_3-0_22-0_2OH-4OH	FAHFA_3-0_22-0_2OH-5OH	FAHFA_3-0_22-0_2OH-6OH	FAHFA_3-0_22-0_2OH-7OH	FAHFA_3-0_22-0_2OH-8OH	FAHFA_3-0_22-0_2OH-9OH	FAHFA_3-0_22-0_2OH-10OH	FAHFA_3-0_22-0_2OH-11OH	FAHFA_3-0_22-0_2OH-12OH	FAHFA_3-0_22-0_2OH-13OH	FAHFA_3-0_22-0_2OH-14OH	FAHFA_3-0_22-0_2OH-15OH	FAHFA_3-0_22-0_2OH-16OH	FAHFA_3-0_22-0_2OH-17OH	FAHFA_3-0_22-0_2OH-18OH	FAHFA_3-0_22-0_2OH-19OH	FAHFA_3-0_22-0_2OH-20OH	FAHFA_3-0_22-0_2OH-21OH	FAHFA_3-0_22-0_2OH-22OH
20240510_Blank_SWATH_EAD_POS_1	47	72	12	12	192	20	30	40	10	17	20	57	20	20	37	22	22	20	20	55	N.D.
20240510_feces_aged_5mg_3uLinj_SWATH_EAD_POS_1	82	250	40	200	473	20	32	179	152	169	40	77	222	132	74	169	228	5	17	27	4863
20240510_feces_aged_5mg_3uLinj_SWATH_EAD_POS_2	155	110	65	77	87	5	20	50	15	50	167	5	30	74	35	49	15	37	10	15	2108
20240510_feces_aged_5mg_3uLinj_SWATH_EAD_POS_3	72	117	130	37	38	2	27	107	85	87	22	70	42	27	193	186	37	20	2	2	1377
20240510_feces_aged_5mg_3uLinj_SWATH_EAD_POS_4	187	103	37	60	280	86	2	178	32	25	60	17	80	12	66	266	10	40	40	42	3272
20240510_feces_young_5mg_3uLinj_SWATH_EAD_POS_1	287	80	25	105	215	5	15	93	136	87	188	96	229	56	172	133	142	59	62	75	2496
20240510_feces_young_5mg_3uLinj_SWATH_EAD_POS_2	50	80	42	133	15	49	2	67	27	12	282	22	38	17	2	20	17	10	37	95	4266
20240510_feces_young_5mg_3uLinj_SWATH_EAD_POS_3	177	240	105	57	74	2	50	88	94	56	65	56	69	12	216	55	140	17	10	15	2708
20240510_feces_young_5mg_3uLinj_SWATH_EAD_POS_4	148	341	52	95	87	106	17	109	35	38	38	22	12	15	27	84	74	5	10	35	N.D.
