## Supplementary material for "Data-independent acquisition coupled with electron-activated dissociation for in-depth structure elucidation of fatty acid ester of hydroxy fatty acids": Source data: FAHFA_3_0_24_0_N.txt

	FAHFA_3-0_24-0_2OH-2OH	FAHFA_3-0_24-0_2OH-3OH	FAHFA_3-0_24-0_2OH-4OH	FAHFA_3-0_24-0_2OH-5OH	FAHFA_3-0_24-0_2OH-6OH	FAHFA_3-0_24-0_2OH-7OH	FAHFA_3-0_24-0_2OH-8OH	FAHFA_3-0_24-0_2OH-9OH	FAHFA_3-0_24-0_2OH-10OH	FAHFA_3-0_24-0_2OH-11OH	FAHFA_3-0_24-0_2OH-12OH	FAHFA_3-0_24-0_2OH-13OH	FAHFA_3-0_24-0_2OH-14OH	FAHFA_3-0_24-0_2OH-15OH	FAHFA_3-0_24-0_2OH-16OH	FAHFA_3-0_24-0_2OH-17OH	FAHFA_3-0_24-0_2OH-18OH	FAHFA_3-0_24-0_2OH-19OH	FAHFA_3-0_24-0_2OH-20OH	FAHFA_3-0_24-0_2OH-21OH	FAHFA_3-0_24-0_2OH-22OH	FAHFA_3-0_24-0_2OH-23OH	FAHFA_3-0_24-0_2OH-24OH
20240510_Blank_SWATH_EAD_POS_1	67	60	2	10	10	38	68	20	10	20	20	36	30	17	20	20	20	20	20	20	N.D.	N.D.	N.D.
20240510_feces_aged_5mg_3uLinj_SWATH_EAD_POS_1	110	72	47	25	17	20	57	82	23	20	20	17	37	2	41	20	15	38	20	22	2	20	11911
20240510_feces_aged_5mg_3uLinj_SWATH_EAD_POS_2	115	127	2	37	12	17	12	86	37	12	10	35	22	10	2	2	40	10	2	2	10	2	11828
20240510_feces_aged_5mg_3uLinj_SWATH_EAD_POS_3	112	55	12	37	39	10	32	25	2	17	17	27	2	2	17	20	32	10	17	17	10	20	5798
20240510_feces_aged_5mg_3uLinj_SWATH_EAD_POS_4	140	215	5	50	36	46	45	86	30	20	2	20	68	30	10	2	56	20	20	32	36	22	15731
20240510_feces_young_5mg_3uLinj_SWATH_EAD_POS_1	52	105	5	32	30	12	22	89	22	35	20	25	78	20	17	30	80	30	17	20	2	20	8813
20240510_feces_young_5mg_3uLinj_SWATH_EAD_POS_2	145	175	37	2	67	12	66	107	69	53	12	49	92	10	79	17	111	56	49	30	2	2	12419
20240510_feces_young_5mg_3uLinj_SWATH_EAD_POS_3	122	67	57	15	5	17	76	70	33	2	61	17	10	10	10	17	10	2	2	10	2	17	6107
20240510_feces_young_5mg_3uLinj_SWATH_EAD_POS_4	22	45	50	75	33	2	12	123	10	20	40	10	2	17	17	42	12	20	17	32	60	20	2498
