## Supplementary material for "Data-independent acquisition coupled with electron-activated dissociation for in-depth structure elucidation of fatty acid ester of hydroxy fatty acids": Source data: FAHFA_3_0_26_0_N.txt

	FAHFA_3-0_26-0_2OH-2OH	FAHFA_3-0_26-0_2OH-3OH	FAHFA_3-0_26-0_2OH-4OH	FAHFA_3-0_26-0_2OH-5OH	FAHFA_3-0_26-0_2OH-6OH	FAHFA_3-0_26-0_2OH-7OH	FAHFA_3-0_26-0_2OH-8OH	FAHFA_3-0_26-0_2OH-9OH	FAHFA_3-0_26-0_2OH-10OH	FAHFA_3-0_26-0_2OH-11OH	FAHFA_3-0_26-0_2OH-12OH	FAHFA_3-0_26-0_2OH-13OH	FAHFA_3-0_26-0_2OH-14OH	FAHFA_3-0_26-0_2OH-15OH	FAHFA_3-0_26-0_2OH-16OH	FAHFA_3-0_26-0_2OH-17OH	FAHFA_3-0_26-0_2OH-18OH	FAHFA_3-0_26-0_2OH-19OH	FAHFA_3-0_26-0_2OH-20OH	FAHFA_3-0_26-0_2OH-21OH	FAHFA_3-0_26-0_2OH-22OH	FAHFA_3-0_26-0_2OH-23OH	FAHFA_3-0_26-0_2OH-24OH	FAHFA_3-0_26-0_2OH-25OH	FAHFA_3-0_26-0_2OH-26OH
20240510_Blank_SWATH_EAD_POS_1	12	57	77	20	57	27	40	20	62	42	20	98	20	161	10	100	40	70	20	37	20	40	10	20	N.D.
20240510_feces_aged_5mg_3uLinj_SWATH_EAD_POS_1	110	75	50	60	98	59	109	32	47	2	49	36	15	17	10	10	17	17	2	20	2	2	20	10	3214
20240510_feces_aged_5mg_3uLinj_SWATH_EAD_POS_2	27	72	67	45	32	22	20	12	2	10	35	20	48	17	41	17	10	12	20	20	22	20	22	10	2206
20240510_feces_aged_5mg_3uLinj_SWATH_EAD_POS_3	52	100	65	37	53	12	12	20	33	40	27	37	40	10	10	20	15	17	20	37	17	10	54	17	1212
20240510_feces_aged_5mg_3uLinj_SWATH_EAD_POS_4	27	30	52	30	5	2	12	73	17	30	116	56	47	2	2	10	2	41	10	10	2	10	2	10	2845
20240510_feces_young_5mg_3uLinj_SWATH_EAD_POS_1	117	67	47	47	42	27	12	65	46	47	22	51	52	2	17	2	2	49	10	17	12	2	10	17	1733
20240510_feces_young_5mg_3uLinj_SWATH_EAD_POS_2	112	85	70	22	27	35	22	30	30	15	20	30	37	20	17	10	48	17	2	20	10	2	10	10	3091
20240510_feces_young_5mg_3uLinj_SWATH_EAD_POS_3	82	140	40	12	5	2	28	97	10	30	17	2	10	20	64	2	70	27	2	40	17	27	20	17	1286
20240510_feces_young_5mg_3uLinj_SWATH_EAD_POS_4	30	20	10	17	15	12	10	12	51	20	20	20	17	30	20	10	30	10	10	22	27	20	17	37	N.D.
