## Supplementary material for "Data-independent acquisition coupled with electron-activated dissociation for in-depth structure elucidation of fatty acid ester of hydroxy fatty acids": Source data: FAHFA_4_0_23_0_N.txt

	FAHFA_4-0_23-0_2OH-2OH	FAHFA_4-0_23-0_2OH-3OH	FAHFA_4-0_23-0_2OH-4OH	FAHFA_4-0_23-0_2OH-5OH	FAHFA_4-0_23-0_2OH-6OH	FAHFA_4-0_23-0_2OH-7OH	FAHFA_4-0_23-0_2OH-8OH	FAHFA_4-0_23-0_2OH-9OH	FAHFA_4-0_23-0_2OH-10OH	FAHFA_4-0_23-0_2OH-11OH	FAHFA_4-0_23-0_2OH-12OH	FAHFA_4-0_23-0_2OH-13OH	FAHFA_4-0_23-0_2OH-14OH	FAHFA_4-0_23-0_2OH-15OH	FAHFA_4-0_23-0_2OH-16OH	FAHFA_4-0_23-0_2OH-17OH	FAHFA_4-0_23-0_2OH-18OH	FAHFA_4-0_23-0_2OH-19OH	FAHFA_4-0_23-0_2OH-20OH	FAHFA_4-0_23-0_2OH-21OH	FAHFA_4-0_23-0_2OH-22OH	FAHFA_4-0_23-0_2OH-23OH
20240510_Blank_SWATH_EAD_POS_1	17	60	62	40	20	62	56	20	10	17	17	20	27	20	20	N.D.	32	22	20	10	N.D.	N.D.
20240510_feces_aged_5mg_3uLinj_SWATH_EAD_POS_1	367	187	42	35	172	20	60	63	92	20	10	10	27	10	22	20	109	20	10	20	20	1946
20240510_feces_aged_5mg_3uLinj_SWATH_EAD_POS_2	540	97	62	30	68	2	20	46	7	12	27	55	15	20	2	47	47	2	20	27	10	N.D.
20240510_feces_aged_5mg_3uLinj_SWATH_EAD_POS_3	145	95	115	15	30	2	20	135	10	27	20	38	10	10	2	20	20	2	17	2	20	1351
20240510_feces_aged_5mg_3uLinj_SWATH_EAD_POS_4	433	102	40	162	45	17	48	217	56	89	2	37	12	45	2	32	92	12	41	2	41	1522
20240510_feces_young_5mg_3uLinj_SWATH_EAD_POS_1	388	147	100	35	127	2	42	101	170	98	2	92	25	37	17	40	107	65	30	17	20	2719
20240510_feces_young_5mg_3uLinj_SWATH_EAD_POS_2	399	147	77	82	74	27	63	136	63	57	17	30	35	22	17	10	47	10	10	10	2	N.D.
20240510_feces_young_5mg_3uLinj_SWATH_EAD_POS_3	187	75	35	22	30	10	67	70	30	5	2	35	53	17	42	10	2	10	20	17	20	1545
20240510_feces_young_5mg_3uLinj_SWATH_EAD_POS_4	132	82	47	30	75	20	17	86	22	10	10	20	5	20	20	17	27	10	2	20	20	1841
