## Supplementary material for "Data-independent acquisition coupled with electron-activated dissociation for in-depth structure elucidation of fatty acid ester of hydroxy fatty acids": Source data: FAHFA_4_0_24_0_N.txt

	FAHFA_4-0_24-0_2OH-2OH	FAHFA_4-0_24-0_2OH-3OH	FAHFA_4-0_24-0_2OH-4OH	FAHFA_4-0_24-0_2OH-5OH	FAHFA_4-0_24-0_2OH-6OH	FAHFA_4-0_24-0_2OH-7OH	FAHFA_4-0_24-0_2OH-8OH	FAHFA_4-0_24-0_2OH-9OH	FAHFA_4-0_24-0_2OH-10OH	FAHFA_4-0_24-0_2OH-11OH	FAHFA_4-0_24-0_2OH-12OH	FAHFA_4-0_24-0_2OH-13OH	FAHFA_4-0_24-0_2OH-14OH	FAHFA_4-0_24-0_2OH-15OH	FAHFA_4-0_24-0_2OH-16OH	FAHFA_4-0_24-0_2OH-17OH	FAHFA_4-0_24-0_2OH-18OH	FAHFA_4-0_24-0_2OH-19OH	FAHFA_4-0_24-0_2OH-20OH	FAHFA_4-0_24-0_2OH-21OH	FAHFA_4-0_24-0_2OH-22OH	FAHFA_4-0_24-0_2OH-23OH	FAHFA_4-0_24-0_2OH-24OH
20240510_Blank_SWATH_EAD_POS_1	205	52	45	22	50	60	2	37	20	10	36	20	37	17	104	N.D.	37	17	20	20	17	10	N.D.
20240510_feces_aged_5mg_3uLinj_SWATH_EAD_POS_1	582	205	127	102	382	83	27	121	51	139	30	106	288	20	12	42	77	22	62	83	10	45	4360
20240510_feces_aged_5mg_3uLinj_SWATH_EAD_POS_2	367	577	130	235	60	22	32	72	60	12	5	105	51	5	36	27	42	41	12	10	20	118	1124
20240510_feces_aged_5mg_3uLinj_SWATH_EAD_POS_3	510	177	45	65	79	91	37	73	101	47	61	104	27	40	2	27	116	10	5	12	27	37	3311
20240510_feces_aged_5mg_3uLinj_SWATH_EAD_POS_4	413	390	95	325	178	98	111	172	181	140	37	17	2	73	10	50	79	22	20	17	108	47	2002
20240510_feces_young_5mg_3uLinj_SWATH_EAD_POS_1	579	434	80	110	315	60	45	191	100	25	43	69	83	5	63	2	163	58	37	37	166	53	4482
20240510_feces_young_5mg_3uLinj_SWATH_EAD_POS_2	652	145	2	37	199	50	102	173	71	12	61	40	17	38	2	50	48	20	108	37	17	49	1235
20240510_feces_young_5mg_3uLinj_SWATH_EAD_POS_3	268	200	75	40	68	42	32	33	84	65	20	52	17	2	2	17	27	22	20	22	48	25	1718
20240510_feces_young_5mg_3uLinj_SWATH_EAD_POS_4	235	167	162	112	162	20	12	72	80	20	10	74	51	5	2	20	59	30	17	17	22	17	1996
