## Supplementary material for "Data-independent acquisition coupled with electron-activated dissociation for in-depth structure elucidation of fatty acid ester of hydroxy fatty acids": Source data: FAHFA_4_0_25_0_N.txt

	FAHFA_4-0_25-0_2OH-2OH	FAHFA_4-0_25-0_2OH-3OH	FAHFA_4-0_25-0_2OH-4OH	FAHFA_4-0_25-0_2OH-5OH	FAHFA_4-0_25-0_2OH-6OH	FAHFA_4-0_25-0_2OH-7OH	FAHFA_4-0_25-0_2OH-8OH	FAHFA_4-0_25-0_2OH-9OH	FAHFA_4-0_25-0_2OH-10OH	FAHFA_4-0_25-0_2OH-11OH	FAHFA_4-0_25-0_2OH-12OH	FAHFA_4-0_25-0_2OH-13OH	FAHFA_4-0_25-0_2OH-14OH	FAHFA_4-0_25-0_2OH-15OH	FAHFA_4-0_25-0_2OH-16OH	FAHFA_4-0_25-0_2OH-17OH	FAHFA_4-0_25-0_2OH-18OH	FAHFA_4-0_25-0_2OH-19OH	FAHFA_4-0_25-0_2OH-20OH	FAHFA_4-0_25-0_2OH-21OH	FAHFA_4-0_25-0_2OH-22OH	FAHFA_4-0_25-0_2OH-23OH	FAHFA_4-0_25-0_2OH-24OH	FAHFA_4-0_25-0_2OH-25OH
20240510_Blank_SWATH_EAD_POS_1	60	35	70	17	22	27	20	20	2	20	2	20	20	N.D.	20	N.D.	20	N.D.	10	20	20	20	20	N.D.
20240510_feces_aged_5mg_3uLinj_SWATH_EAD_POS_1	220	82	110	20	20	73	94	30	63	2	17	12	10	17	20	20	45	2	10	40	35	17	40	1614
20240510_feces_aged_5mg_3uLinj_SWATH_EAD_POS_2	92	145	50	20	50	53	35	38	10	12	47	30	41	17	20	2	17	35	22	48	17	37	2	N.D.
20240510_feces_aged_5mg_3uLinj_SWATH_EAD_POS_3	127	147	17	10	2	60	22	81	2	2	37	2	22	10	30	10	27	30	2	17	20	10	44	1342
20240510_feces_aged_5mg_3uLinj_SWATH_EAD_POS_4	192	217	17	60	38	22	47	103	2	37	20	10	10	12	30	2	10	17	10	20	17	2	41	833
20240510_feces_young_5mg_3uLinj_SWATH_EAD_POS_1	172	47	37	2	35	40	35	123	27	27	17	50	12	30	10	48	40	68	2	10	12	20	10	N.D.
20240510_feces_young_5mg_3uLinj_SWATH_EAD_POS_2	187	112	60	30	37	20	27	83	80	10	94	32	20	32	32	12	25	27	47	17	51	30	35	N.D.
20240510_feces_young_5mg_3uLinj_SWATH_EAD_POS_3	217	122	37	47	27	2	56	32	27	68	30	5	20	10	2	17	85	70	2	17	20	17	17	N.D.
20240510_feces_young_5mg_3uLinj_SWATH_EAD_POS_4	40	162	20	45	37	12	40	50	27	37	17	27	2	2	17	32	25	58	20	10	27	17	18	N.D.
