## Supplementary material for "Data-independent acquisition coupled with electron-activated dissociation for in-depth structure elucidation of fatty acid ester of hydroxy fatty acids": Source data: FAHFA_16_0_16_0_N.txt

	FAHFA_16-0_16-0_7OH-2OH	FAHFA_16-0_16-0_7OH-3OH	FAHFA_16-0_16-0_7OH-4OH	FAHFA_16-0_16-0_7OH-5OH	FAHFA_16-0_16-0_7OH-6OH	FAHFA_16-0_16-0_7OH-7OH	FAHFA_16-0_16-0_7OH-8OH	FAHFA_16-0_16-0_7OH-9OH	FAHFA_16-0_16-0_7OH-10OH	FAHFA_16-0_16-0_7OH-11OH	FAHFA_16-0_16-0_7OH-12OH	FAHFA_16-0_16-0_7OH-13OH	FAHFA_16-0_16-0_7OH-14OH	FAHFA_16-0_16-0_7OH-15OH	FAHFA_16-0_16-0_7OH-16OH
20240510_Blank_SWATH_EAD_POS_1	40	10	2	2	2	67	20	2	17	N.D.	77	2	17	65	N.D.
20240510_feces_aged_5mg_3uLinj_SWATH_EAD_POS_1	265	155	277	262	87	124	98	72	104	36	78	68	167	60	2107
20240510_feces_aged_5mg_3uLinj_SWATH_EAD_POS_2	217	112	127	170	30	83	98	67	109	17	38	168	49	167	N.D.
20240510_feces_aged_5mg_3uLinj_SWATH_EAD_POS_3	130	155	145	130	71	135	15	66	126	74	12	67	58	60	N.D.
20240510_feces_aged_5mg_3uLinj_SWATH_EAD_POS_4	152	197	147	110	77	103	67	130	49	5	134	28	99	102	N.D.
20240510_feces_young_5mg_3uLinj_SWATH_EAD_POS_1	207	358	120	45	141	236	90	46	111	40	198	121	147	30	N.D.
20240510_feces_young_5mg_3uLinj_SWATH_EAD_POS_2	232	222	110	257	75	121	98	215	180	40	38	192	72	83	N.D.
20240510_feces_young_5mg_3uLinj_SWATH_EAD_POS_3	200	232	140	235	80	97	215	141	308	58	76	72	113	45	N.D.
20240510_feces_young_5mg_3uLinj_SWATH_EAD_POS_4	352	72	152	35	106	63	129	47	58	27	82	56	119	63	875
