## Supplementary material for "Data-independent acquisition coupled with electron-activated dissociation for in-depth structure elucidation of fatty acid ester of hydroxy fatty acids": Source data: FAHFA_16_0_18_0_N.txt

	FAHFA_16-0_18-0_9OH-2OH	FAHFA_16-0_18-0_9OH-3OH	FAHFA_16-0_18-0_9OH-4OH	FAHFA_16-0_18-0_9OH-5OH	FAHFA_16-0_18-0_9OH-6OH	FAHFA_16-0_18-0_9OH-7OH	FAHFA_16-0_18-0_9OH-8OH	FAHFA_16-0_18-0_9OH-9OH	FAHFA_16-0_18-0_9OH-10OH	FAHFA_16-0_18-0_9OH-11OH	FAHFA_16-0_18-0_9OH-12OH	FAHFA_16-0_18-0_9OH-13OH	FAHFA_16-0_18-0_9OH-14OH	FAHFA_16-0_18-0_9OH-15OH	FAHFA_16-0_18-0_9OH-16OH	FAHFA_16-0_18-0_9OH-17OH	FAHFA_16-0_18-0_9OH-18OH
20240510_Blank_SWATH_EAD_POS_1	42	27	2	32	30	20	41	387	2	22	37	51	5	58	2	2	N.D.
20240510_feces_aged_5mg_3uLinj_SWATH_EAD_POS_1	271	502	205	70	142	125	65	312	626	441	79	204	176	100	728	27	11047
20240510_feces_aged_5mg_3uLinj_SWATH_EAD_POS_2	393	162	141	343	183	106	74	647	208	114	71	532	165	56	282	128	N.D.
20240510_feces_aged_5mg_3uLinj_SWATH_EAD_POS_3	222	381	165	95	81	72	150	400	268	72	42	292	94	80	116	32	9716
20240510_feces_aged_5mg_3uLinj_SWATH_EAD_POS_4	765	227	197	90	42	79	63	395	379	87	143	139	67	96	320	25	N.D.
20240510_feces_young_5mg_3uLinj_SWATH_EAD_POS_1	222	190	312	228	192	183	127	1169	206	259	205	199	133	191	93	17	10871
20240510_feces_young_5mg_3uLinj_SWATH_EAD_POS_2	321	277	382	140	131	151	138	994	178	215	423	198	59	104	177	48	7205
20240510_feces_young_5mg_3uLinj_SWATH_EAD_POS_3	312	140	140	182	43	171	43	277	103	327	47	146	17	126	48	47	N.D.
20240510_feces_young_5mg_3uLinj_SWATH_EAD_POS_4	640	297	160	137	120	189	194	401	221	289	183	109	95	45	98	89	9775
