## Supplementary material for "Data-independent acquisition coupled with electron-activated dissociation for in-depth structure elucidation of fatty acid ester of hydroxy fatty acids": Source data: FAHFA_16_0_24_0_N.txt

	FAHFA_16-0_24-0_2OH-2OH	FAHFA_16-0_24-0_2OH-3OH	FAHFA_16-0_24-0_2OH-4OH	FAHFA_16-0_24-0_2OH-5OH	FAHFA_16-0_24-0_2OH-6OH	FAHFA_16-0_24-0_2OH-7OH	FAHFA_16-0_24-0_2OH-8OH	FAHFA_16-0_24-0_2OH-9OH	FAHFA_16-0_24-0_2OH-10OH	FAHFA_16-0_24-0_2OH-11OH	FAHFA_16-0_24-0_2OH-12OH	FAHFA_16-0_24-0_2OH-13OH	FAHFA_16-0_24-0_2OH-14OH	FAHFA_16-0_24-0_2OH-15OH	FAHFA_16-0_24-0_2OH-16OH	FAHFA_16-0_24-0_2OH-17OH	FAHFA_16-0_24-0_2OH-18OH	FAHFA_16-0_24-0_2OH-19OH	FAHFA_16-0_24-0_2OH-20OH	FAHFA_16-0_24-0_2OH-21OH	FAHFA_16-0_24-0_2OH-22OH	FAHFA_16-0_24-0_2OH-23OH	FAHFA_16-0_24-0_2OH-24OH
20240510_Blank_SWATH_EAD_POS_1	105	12	42	20	20	20	20	20	20	17	40	20	20	17	20	20	20	20	20	20	17	20	N.D.
20240510_feces_aged_5mg_3uLinj_SWATH_EAD_POS_1	175	157	115	122	32	40	135	151	79	41	27	20	10	2	63	27	58	89	78	110	20	12	8281
20240510_feces_aged_5mg_3uLinj_SWATH_EAD_POS_2	177	210	65	142	22	157	20	128	22	20	37	38	46	2	40	40	20	12	93	10	17	2	2821
20240510_feces_aged_5mg_3uLinj_SWATH_EAD_POS_3	130	17	50	75	89	88	50	64	42	5	20	53	38	20	45	17	20	45	46	33	40	51	6819
20240510_feces_aged_5mg_3uLinj_SWATH_EAD_POS_4	167	140	82	75	106	150	112	104	35	144	22	128	163	153	27	61	70	47	90	168	59	83	6339
20240510_feces_young_5mg_3uLinj_SWATH_EAD_POS_1	102	192	70	77	32	122	76	158	40	12	20	61	45	35	64	49	40	20	90	57	22	178	7074
20240510_feces_young_5mg_3uLinj_SWATH_EAD_POS_2	90	147	65	42	221	196	58	35	119	54	37	98	63	79	67	2	50	52	45	112	32	47	6147
20240510_feces_young_5mg_3uLinj_SWATH_EAD_POS_3	77	82	90	12	73	92	51	122	10	81	20	89	2	22	79	17	47	17	38	32	30	2	5318
20240510_feces_young_5mg_3uLinj_SWATH_EAD_POS_4	145	102	15	130	218	118	78	143	70	162	35	2	58	56	103	66	68	49	65	65	67	41	6107
