## Supplementary material for "Data-independent acquisition coupled with electron-activated dissociation for in-depth structure elucidation of fatty acid ester of hydroxy fatty acids": Source data: FAHFA_18_1_18_0_N.txt

	FAHFA_18-1_9_18-0_10OH-2OH	FAHFA_18-1_9_18-0_10OH-3OH	FAHFA_18-1_9_18-0_10OH-4OH	FAHFA_18-1_9_18-0_10OH-5OH	FAHFA_18-1_9_18-0_10OH-6OH	FAHFA_18-1_9_18-0_10OH-7OH	FAHFA_18-1_9_18-0_10OH-8OH	FAHFA_18-1_9_18-0_10OH-9OH	FAHFA_18-1_9_18-0_10OH-10OH	FAHFA_18-1_9_18-0_10OH-11OH	FAHFA_18-1_9_18-0_10OH-12OH	FAHFA_18-1_9_18-0_10OH-13OH	FAHFA_18-1_9_18-0_10OH-14OH	FAHFA_18-1_9_18-0_10OH-15OH	FAHFA_18-1_9_18-0_10OH-16OH	FAHFA_18-1_9_18-0_10OH-17OH	FAHFA_18-1_9_18-0_10OH-18OH
20240510_Blank_SWATH_EAD_POS_1	90	30	75	N.D.	17	40	60	42	10	20	45	296	185	67	55	90	N.D.
20240510_feces_aged_5mg_3uLinj_SWATH_EAD_POS_1	505	214	366	220	330	252	110	175	457	91	115	135	250	115	284	43	N.D.
20240510_feces_aged_5mg_3uLinj_SWATH_EAD_POS_2	415	130	82	152	191	212	100	150	278	93	38	90	219	138	92	32	1386
20240510_feces_aged_5mg_3uLinj_SWATH_EAD_POS_3	125	148	70	230	171	108	86	225	226	110	124	193	597	215	102	30	N.D.
20240510_feces_aged_5mg_3uLinj_SWATH_EAD_POS_4	394	260	119	396	106	102	90	399	182	80	45	33	353	89	156	57	2749
20240510_feces_young_5mg_3uLinj_SWATH_EAD_POS_1	139	347	122	345	293	256	120	440	184	162	283	63	523	106	271	77	N.D.
20240510_feces_young_5mg_3uLinj_SWATH_EAD_POS_2	263	130	127	172	295	395	189	261	303	145	135	119	1309	105	36	71	N.D.
20240510_feces_young_5mg_3uLinj_SWATH_EAD_POS_3	102	195	75	N.D.	369	172	408	149	147	137	139	105	466	155	314	86	N.D.
20240510_feces_young_5mg_3uLinj_SWATH_EAD_POS_4	437	195	81	120	374	123	84	191	155	196	123	70	382	63	62	5	6043
