## Supplementary material for "Data-independent acquisition coupled with electron-activated dissociation for in-depth structure elucidation of fatty acid ester of hydroxy fatty acids": Source data: FAHFA_18_2_16_0_N.txt

	FAHFA_18-2_9_12_16-0_7OH-2OH	FAHFA_18-2_9_12_16-0_7OH-3OH	FAHFA_18-2_9_12_16-0_7OH-4OH	FAHFA_18-2_9_12_16-0_7OH-5OH	FAHFA_18-2_9_12_16-0_7OH-6OH	FAHFA_18-2_9_12_16-0_7OH-7OH	FAHFA_18-2_9_12_16-0_7OH-8OH	FAHFA_18-2_9_12_16-0_7OH-9OH	FAHFA_18-2_9_12_16-0_7OH-10OH	FAHFA_18-2_9_12_16-0_7OH-11OH	FAHFA_18-2_9_12_16-0_7OH-12OH	FAHFA_18-2_9_12_16-0_7OH-13OH	FAHFA_18-2_9_12_16-0_7OH-14OH	FAHFA_18-2_9_12_16-0_7OH-15OH	FAHFA_18-2_9_12_16-0_7OH-16OH
20240510_Blank_SWATH_EAD_POS_1	30	115	60	40	40	12	60	70	45	37	15	33	87	10	N.D.
20240510_feces_aged_5mg_3uLinj_SWATH_EAD_POS_1	308	306	218	42	307	40	62	327	50	107	155	165	173	36	3364
20240510_feces_aged_5mg_3uLinj_SWATH_EAD_POS_2	149	200	138	30	157	89	22	396	124	81	35	32	168	35	1874
20240510_feces_aged_5mg_3uLinj_SWATH_EAD_POS_3	302	304	160	127	158	136	45	309	109	246	240	113	122	55	1625
20240510_feces_aged_5mg_3uLinj_SWATH_EAD_POS_4	155	295	125	22	93	104	62	424	71	249	59	37	239	38	1133
20240510_feces_young_5mg_3uLinj_SWATH_EAD_POS_1	472	201	260	207	322	411	171	206	45	40	414	260	59	120	1623
20240510_feces_young_5mg_3uLinj_SWATH_EAD_POS_2	281	272	161	170	153	106	95	177	12	218	97	67	403	33	1851
20240510_feces_young_5mg_3uLinj_SWATH_EAD_POS_3	226	225	130	166	263	153	45	522	157	58	309	233	163	68	1686
20240510_feces_young_5mg_3uLinj_SWATH_EAD_POS_4	161	190	125	92	79	110	125	154	197	84	216	60	266	67	1681
