## Supplementary material for "Data-independent acquisition coupled with electron-activated dissociation for in-depth structure elucidation of fatty acid ester of hydroxy fatty acids": Source data: FAHFA_22_1_18_0_N.txt

	FAHFA_22-1_18-0_10OH-2OH	FAHFA_22-1_18-0_10OH-3OH	FAHFA_22-1_18-0_10OH-4OH	FAHFA_22-1_18-0_10OH-5OH	FAHFA_22-1_18-0_10OH-6OH	FAHFA_22-1_18-0_10OH-7OH	FAHFA_22-1_18-0_10OH-8OH	FAHFA_22-1_18-0_10OH-9OH	FAHFA_22-1_18-0_10OH-10OH	FAHFA_22-1_18-0_10OH-11OH	FAHFA_22-1_18-0_10OH-12OH	FAHFA_22-1_18-0_10OH-13OH	FAHFA_22-1_18-0_10OH-14OH	FAHFA_22-1_18-0_10OH-15OH	FAHFA_22-1_18-0_10OH-16OH	FAHFA_22-1_18-0_10OH-17OH	FAHFA_22-1_18-0_10OH-18OH
20240510_Blank_SWATH_EAD_POS_1	100	115	30	20	2	2	20	17	2	30	20	61	40	27	124	40	N.D.
20240510_feces_aged_5mg_3uLinj_SWATH_EAD_POS_1	561	172	170	160	12	124	53	292	271	58	98	107	5	47	375	10	1891
20240510_feces_aged_5mg_3uLinj_SWATH_EAD_POS_2	167	125	240	47	60	78	79	86	58	40	112	125	52	70	151	92	N.D.
20240510_feces_aged_5mg_3uLinj_SWATH_EAD_POS_3	453	130	27	77	146	151	12	84	63	27	30	64	25	2	97	45	N.D.
20240510_feces_aged_5mg_3uLinj_SWATH_EAD_POS_4	372	252	105	62	153	91	45	138	179	61	50	457	59	41	59	76	N.D.
20240510_feces_young_5mg_3uLinj_SWATH_EAD_POS_1	503	177	152	72	89	70	157	97	59	124	52	150	30	44	312	20	N.D.
20240510_feces_young_5mg_3uLinj_SWATH_EAD_POS_2	242	182	202	162	192	298	30	162	79	27	40	201	15	22	46	58	N.D.
20240510_feces_young_5mg_3uLinj_SWATH_EAD_POS_3	157	102	230	182	121	97	25	68	63	20	121	143	52	23	127	22	N.D.
20240510_feces_young_5mg_3uLinj_SWATH_EAD_POS_4	277	107	150	1066	69	35	40	60	118	52	47	43	91	2	83	12	N.D.
