## Supplementary material for "Data-independent acquisition coupled with electron-activated dissociation for in-depth structure elucidation of fatty acid ester of hydroxy fatty acids": Source data: HFA_16_0_N.txt

	HFA_16-0-2OH	HFA_16-0-3OH	HFA_16-0-4OH	HFA_16-0-5OH	HFA_16-0-6OH	HFA_16-0-7OH	HFA_16-0-8OH	HFA_16-0-9OH	HFA_16-0-10OH	HFA_16-0-11OH	HFA_16-0-12OH	HFA_16-0-13OH	HFA_16-0-14OH	HFA_16-0-15OH	HFA_16-0-16OH
20240510_Blank_SWATH_EAD_POS_1	92	52	110	120	17	30	30	10	17	10	17	33	50	602	N.D.
20240510_feces_aged_5mg_3uLinj_SWATH_EAD_POS_1	330	980	430	240	135	221	62	83	70	48	111	36	203	419	22287
20240510_feces_aged_5mg_3uLinj_SWATH_EAD_POS_2	400	175	412	170	150	366	77	77	118	64	169	10	57	257	40183
20240510_feces_aged_5mg_3uLinj_SWATH_EAD_POS_3	172	487	262	292	250	296	58	119	25	74	52	30	120	284	12657
20240510_feces_aged_5mg_3uLinj_SWATH_EAD_POS_4	341	238	245	242	186	176	97	78	114	50	40	20	80	291	13653
20240510_feces_young_5mg_3uLinj_SWATH_EAD_POS_1	339	637	360	297	277	202	84	208	114	89	40	75	183	225	41664
20240510_feces_young_5mg_3uLinj_SWATH_EAD_POS_2	322	681	379	228	214	224	30	146	117	22	30	47	201	265	13373
20240510_feces_young_5mg_3uLinj_SWATH_EAD_POS_3	1257	510	346	312	204	184	35	43	76	68	60	54	72	289	18663
20240510_feces_young_5mg_3uLinj_SWATH_EAD_POS_4	238	155	203	302	179	243	65	109	5	91	66	35	115	344	28453
