## Supplementary material for "Data-independent acquisition coupled with electron-activated dissociation for in-depth structure elucidation of fatty acid ester of hydroxy fatty acids": Source data: HFA_18_0_N.txt

	HFA_18-0-2OH	HFA_18-0-3OH	HFA_18-0-4OH	HFA_18-0-5OH	HFA_18-0-6OH	HFA_18-0-7OH	HFA_18-0-8OH	HFA_18-0-9OH	HFA_18-0-10OH	HFA_18-0-11OH	HFA_18-0-12OH	HFA_18-0-13OH	HFA_18-0-14OH	HFA_18-0-15OH	HFA_18-0-16OH	HFA_18-0-17OH	HFA_18-0-18OH
20240510_Blank_SWATH_EAD_POS_1	185	97	115	70	27	32	37	81	20	2	159	20	27	20	30	2	N.D.
20240510_feces_aged_5mg_3uLinj_SWATH_EAD_POS_1	72	10	211	100	153	64	163	25	20	12	75	2	37	17	10	37	122638
20240510_feces_aged_5mg_3uLinj_SWATH_EAD_POS_2	20	15	20	170	42	54	37	62	35	67	22	17	25	10	102	2	N.D.
20240510_feces_aged_5mg_3uLinj_SWATH_EAD_POS_3	45	40	62	17	103	59	10	35	40	59	17	20	46	5	15	10	99719
20240510_feces_aged_5mg_3uLinj_SWATH_EAD_POS_4	32	17	2	37	78	171	10	40	5	10	37	71	10	15	40	10	112925
20240510_feces_young_5mg_3uLinj_SWATH_EAD_POS_1	12	2	4	52	245	92	17	136	90	20	20	69	22	33	17	36	78441
20240510_feces_young_5mg_3uLinj_SWATH_EAD_POS_2	85	65	171	42	77	250	35	35	2	7	22	46	2	10	83	2	N.D.
20240510_feces_young_5mg_3uLinj_SWATH_EAD_POS_3	65	17	115	335	340	211	127	30	5	93	37	15	10	2	51	2	150874
20240510_feces_young_5mg_3uLinj_SWATH_EAD_POS_4	80	45	20	80	61	122	66	20	22	32	37	38	38	53	65	10	132346
