## Supplementary material for "Data-independent acquisition coupled with electron-activated dissociation for in-depth structure elucidation of fatty acid ester of hydroxy fatty acids": Source data: HFA_20_0_N.txt

	HFA_20-0-2OH	HFA_20-0-3OH	HFA_20-0-4OH	HFA_20-0-5OH	HFA_20-0-6OH	HFA_20-0-7OH	HFA_20-0-8OH	HFA_20-0-9OH	HFA_20-0-10OH	HFA_20-0-11OH	HFA_20-0-12OH	HFA_20-0-13OH	HFA_20-0-14OH	HFA_20-0-15OH	HFA_20-0-16OH	HFA_20-0-17OH	HFA_20-0-18OH	HFA_20-0-19OH	HFA_20-0-20OH
20240510_Blank_SWATH_EAD_POS_1	12	10	50	10	10	17	2	2	20	12	N.D.	50	10	10	10	N.D.	61	120	N.D.
20240510_feces_aged_5mg_3uLinj_SWATH_EAD_POS_1	187	42	177	60	138	64	64	129	72	92	122	191	85	2	38	20	75	17	N.D.
20240510_feces_aged_5mg_3uLinj_SWATH_EAD_POS_2	371	517	95	160	838	391	5	296	20	64	17	319	65	10	182	10	20	12	N.D.
20240510_feces_aged_5mg_3uLinj_SWATH_EAD_POS_3	277	40	102	83	137	132	174	53	93	10	110	45	65	27	50	10	175	27	908
20240510_feces_aged_5mg_3uLinj_SWATH_EAD_POS_4	226	32	112	42	761	286	128	449	127	217	56	115	59	15	149	17	95	54	1564
20240510_feces_young_5mg_3uLinj_SWATH_EAD_POS_1	490	313	300	247	314	179	213	156	149	227	178	187	130	49	22	40	148	42	N.D.
20240510_feces_young_5mg_3uLinj_SWATH_EAD_POS_2	311	258	372	149	213	679	122	153	62	32	53	27	51	2	80	36	111	5	N.D.
20240510_feces_young_5mg_3uLinj_SWATH_EAD_POS_3	680	228	256	499	253	443	45	140	144	76	141	98	92	15	2	51	115	39	N.D.
20240510_feces_young_5mg_3uLinj_SWATH_EAD_POS_4	180	178	77	102	105	69	313	162	151	56	37	275	119	53	7	51	107	20	N.D.
