## Supplementary material for "Data-independent acquisition coupled with electron-activated dissociation for in-depth structure elucidation of fatty acid ester of hydroxy fatty acids": Source data: HFA_22_0_N.txt

	HFA_22-0-2OH	HFA_22-0-3OH	HFA_22-0-4OH	HFA_22-0-5OH	HFA_22-0-6OH	HFA_22-0-7OH	HFA_22-0-8OH	HFA_22-0-9OH	HFA_22-0-10OH	HFA_22-0-11OH	HFA_22-0-12OH	HFA_22-0-13OH	HFA_22-0-14OH	HFA_22-0-15OH	HFA_22-0-16OH	HFA_22-0-17OH	HFA_22-0-18OH	HFA_22-0-19OH	HFA_22-0-20OH	HFA_22-0-21OH	HFA_22-0-22OH
20240510_Blank_SWATH_EAD_POS_1	10	20	10	2	17	20	35	22	37	10	17	17	10	20	102	2	20	17	20	20	N.D.
20240510_feces_aged_5mg_3uLinj_SWATH_EAD_POS_1	17	127	95	67	10	25	22	49	67	35	12	22	17	27	10	27	12	17	17	10	N.D.
20240510_feces_aged_5mg_3uLinj_SWATH_EAD_POS_2	5	52	247	67	121	67	114	57	56	92	10	17	5	2	10	20	37	47	5	277	1675
20240510_feces_aged_5mg_3uLinj_SWATH_EAD_POS_3	20	60	130	12	10	87	22	120	36	52	2	2	17	2	17	30	46	81	4	17	N.D.
20240510_feces_aged_5mg_3uLinj_SWATH_EAD_POS_4	63	2	50	47	71	116	37	71	72	30	5	10	20	15	20	15	2	20	20	15	N.D.
20240510_feces_young_5mg_3uLinj_SWATH_EAD_POS_1	2	77	62	5	17	59	36	58	20	12	20	38	30	30	22	22	17	2	20	46	955
20240510_feces_young_5mg_3uLinj_SWATH_EAD_POS_2	27	40	2	25	40	20	17	142	76	50	15	62	42	17	5	10	17	2	23	23	808
20240510_feces_young_5mg_3uLinj_SWATH_EAD_POS_3	82	82	32	10	17	82	30	74	2	10	30	51	25	67	10	46	20	17	12	10	N.D.
20240510_feces_young_5mg_3uLinj_SWATH_EAD_POS_4	42	152	10	57	53	5	17	133	58	10	20	69	27	5	10	10	38	37	2	17	N.D.
