## Supplementary material for "Data-independent acquisition coupled with electron-activated dissociation for in-depth structure elucidation of fatty acid ester of hydroxy fatty acids": Source data: HFA_23_0_N.txt

	HFA_23-0-2OH	HFA_23-0-3OH	HFA_23-0-4OH	HFA_23-0-5OH	HFA_23-0-6OH	HFA_23-0-7OH	HFA_23-0-8OH	HFA_23-0-9OH	HFA_23-0-10OH	HFA_23-0-11OH	HFA_23-0-12OH	HFA_23-0-13OH	HFA_23-0-14OH	HFA_23-0-15OH	HFA_23-0-16OH	HFA_23-0-17OH	HFA_23-0-18OH	HFA_23-0-19OH	HFA_23-0-20OH	HFA_23-0-21OH	HFA_23-0-22OH	HFA_23-0-23OH
20240510_Blank_SWATH_EAD_POS_1	20	20	42	20	2	20	27	30	40	17	17	20	20	37	2	20	20	20	20	20	61	N.D.
20240510_feces_aged_5mg_3uLinj_SWATH_EAD_POS_1	20	10	5	22	17	25	27	47	41	37	37	51	2	12	36	35	95	85	17	17	170	N.D.
20240510_feces_aged_5mg_3uLinj_SWATH_EAD_POS_2	75	27	20	35	113	20	35	126	40	51	85	20	74	41	10	54	5	41	41	43	109	N.D.
20240510_feces_aged_5mg_3uLinj_SWATH_EAD_POS_3	17	12	2	45	12	35	37	20	10	40	10	27	2	2	2	10	10	27	10	36	30	N.D.
20240510_feces_aged_5mg_3uLinj_SWATH_EAD_POS_4	55	77	30	45	20	76	20	74	80	51	20	2	2	46	45	17	20	103	10	10	87	N.D.
20240510_feces_young_5mg_3uLinj_SWATH_EAD_POS_1	45	2	40	37	25	5	22	91	46	12	10	106	2	2	27	17	46	82	10	17	7	N.D.
20240510_feces_young_5mg_3uLinj_SWATH_EAD_POS_2	5	20	12	72	66	7	5	95	45	27	58	77	57	35	5	2	27	20	17	22	46	N.D.
20240510_feces_young_5mg_3uLinj_SWATH_EAD_POS_3	2	12	2	27	43	53	27	145	15	93	20	35	10	5	17	2	10	40	10	20	10	N.D.
20240510_feces_young_5mg_3uLinj_SWATH_EAD_POS_4	32	27	22	45	17	53	17	108	116	10	17	46	10	12	20	27	36	10	2	40	23	N.D.
