## Supplementary material for "Data-independent acquisition coupled with electron-activated dissociation for in-depth structure elucidation of fatty acid ester of hydroxy fatty acids": Source data: HFA_24_0_N.txt

	HFA_24-0-2OH	HFA_24-0-3OH	HFA_24-0-4OH	HFA_24-0-5OH	HFA_24-0-6OH	HFA_24-0-7OH	HFA_24-0-8OH	HFA_24-0-9OH	HFA_24-0-10OH	HFA_24-0-11OH	HFA_24-0-12OH	HFA_24-0-13OH	HFA_24-0-14OH	HFA_24-0-15OH	HFA_24-0-16OH	HFA_24-0-17OH	HFA_24-0-18OH	HFA_24-0-19OH	HFA_24-0-20OH	HFA_24-0-21OH	HFA_24-0-22OH	HFA_24-0-23OH	HFA_24-0-24OH
20240510_Blank_SWATH_EAD_POS_1	40	42	20	10	20	40	20	20	37	40	20	20	20	40	20	20	20	22	20	40	20	N.D.	N.D.
20240510_feces_aged_5mg_3uLinj_SWATH_EAD_POS_1	130	40	40	35	12	33	12	40	30	53	40	32	22	17	10	20	10	30	20	24	17	20	N.D.
20240510_feces_aged_5mg_3uLinj_SWATH_EAD_POS_2	60	45	12	37	108	12	27	45	22	35	27	12	10	40	22	20	30	35	2	40	5	12	N.D.
20240510_feces_aged_5mg_3uLinj_SWATH_EAD_POS_3	82	107	55	2	15	41	30	55	40	2	17	27	17	17	20	10	27	43	25	42	41	17	N.D.
20240510_feces_aged_5mg_3uLinj_SWATH_EAD_POS_4	72	75	42	60	77	78	40	60	17	2	20	35	17	30	5	37	20	2	46	2	10	27	N.D.
20240510_feces_young_5mg_3uLinj_SWATH_EAD_POS_1	80	110	82	67	37	51	10	69	17	37	57	30	27	45	2	10	22	20	10	58	27	27	N.D.
20240510_feces_young_5mg_3uLinj_SWATH_EAD_POS_2	65	181	2	37	35	39	61	27	56	56	51	12	37	12	22	10	27	50	20	30	22	5	N.D.
20240510_feces_young_5mg_3uLinj_SWATH_EAD_POS_3	190	187	22	17	5	12	37	43	30	25	38	5	61	22	17	37	25	40	17	10	5	10	N.D.
20240510_feces_young_5mg_3uLinj_SWATH_EAD_POS_4	105	132	52	20	30	53	17	10	17	2	17	32	10	12	10	27	2	20	25	23	17	42	N.D.
