## Supplementary material for "Data-independent acquisition coupled with electron-activated dissociation for in-depth structure elucidation of fatty acid ester of hydroxy fatty acids": Source data: HFA_25_0_N.txt

	HFA_25-0-2OH	HFA_25-0-3OH	HFA_25-0-4OH	HFA_25-0-5OH	HFA_25-0-6OH	HFA_25-0-7OH	HFA_25-0-8OH	HFA_25-0-9OH	HFA_25-0-10OH	HFA_25-0-11OH	HFA_25-0-12OH	HFA_25-0-13OH	HFA_25-0-14OH	HFA_25-0-15OH	HFA_25-0-16OH	HFA_25-0-17OH	HFA_25-0-18OH	HFA_25-0-19OH	HFA_25-0-20OH	HFA_25-0-21OH	HFA_25-0-22OH	HFA_25-0-23OH	HFA_25-0-24OH	HFA_25-0-25OH
20240510_Blank_SWATH_EAD_POS_1	37	22	87	20	10	152	20	17	10	30	22	10	20	27	20	20	20	20	20	20	20	20	10	N.D.
20240510_feces_aged_5mg_3uLinj_SWATH_EAD_POS_1	107	92	77	110	35	15	38	58	50	107	10	5	30	12	2	10	66	17	25	17	20	20	126	N.D.
20240510_feces_aged_5mg_3uLinj_SWATH_EAD_POS_2	62	85	95	12	27	20	47	17	52	2	17	2	2	2	20	10	17	2	35	56	10	2	152	N.D.
20240510_feces_aged_5mg_3uLinj_SWATH_EAD_POS_3	52	72	50	62	17	5	17	50	23	30	10	2	20	20	2	10	2	12	30	2	22	27	17	N.D.
20240510_feces_aged_5mg_3uLinj_SWATH_EAD_POS_4	132	107	47	2	10	2	10	38	20	12	35	35	27	2	20	10	20	2	30	61	27	45	22	N.D.
20240510_feces_young_5mg_3uLinj_SWATH_EAD_POS_1	135	222	132	97	89	71	63	85	120	38	4	40	12	17	10	17	12	22	17	17	35	63	146	N.D.
20240510_feces_young_5mg_3uLinj_SWATH_EAD_POS_2	105	412	120	157	22	27	58	100	63	79	22	59	12	27	37	3	47	37	2	47	12	37	90	N.D.
20240510_feces_young_5mg_3uLinj_SWATH_EAD_POS_3	72	105	15	30	42	10	35	30	10	17	12	10	2	40	17	55	17	30	10	22	57	22	15	N.D.
20240510_feces_young_5mg_3uLinj_SWATH_EAD_POS_4	90	192	130	20	37	20	2	37	22	33	2	10	27	17	20	10	5	2	32	37	17	17	2	N.D.
