## Supplementary material for "Data-independent acquisition coupled with electron-activated dissociation for in-depth structure elucidation of fatty acid ester of hydroxy fatty acids": Source data: HFA_26_0_N.txt

	HFA_26-0-2OH	HFA_26-0-3OH	HFA_26-0-4OH	HFA_26-0-5OH	HFA_26-0-6OH	HFA_26-0-7OH	HFA_26-0-8OH	HFA_26-0-9OH	HFA_26-0-10OH	HFA_26-0-11OH	HFA_26-0-12OH	HFA_26-0-13OH	HFA_26-0-14OH	HFA_26-0-15OH	HFA_26-0-16OH	HFA_26-0-17OH	HFA_26-0-18OH	HFA_26-0-19OH	HFA_26-0-20OH	HFA_26-0-21OH	HFA_26-0-22OH	HFA_26-0-23OH	HFA_26-0-24OH	HFA_26-0-25OH	HFA_26-0-26OH
20240510_Blank_SWATH_EAD_POS_1	30	22	22	20	20	132	20	17	17	20	20	20	10	20	20	20	20	20	N.D.	10	20	N.D.	10	20	N.D.
20240510_feces_aged_5mg_3uLinj_SWATH_EAD_POS_1	75	2	60	65	32	20	10	12	12	12	2	20	46	38	10	20	32	20	2	20	10	37	17	27	N.D.
20240510_feces_aged_5mg_3uLinj_SWATH_EAD_POS_2	92	82	15	17	40	17	10	90	36	36	12	10	20	10	40	22	30	30	17	30	17	25	38	51	N.D.
20240510_feces_aged_5mg_3uLinj_SWATH_EAD_POS_3	70	137	2	15	2	53	2	57	43	2	12	20	40	20	35	15	12	30	10	27	30	25	2	10	N.D.
20240510_feces_aged_5mg_3uLinj_SWATH_EAD_POS_4	167	250	62	45	63	76	40	88	22	27	30	32	20	17	35	30	58	17	17	20	10	10	29	13	N.D.
20240510_feces_young_5mg_3uLinj_SWATH_EAD_POS_1	240	97	12	12	23	27	30	64	61	17	12	12	30	12	17	2	46	12	10	2	20	47	10	16	N.D.
20240510_feces_young_5mg_3uLinj_SWATH_EAD_POS_2	50	47	57	37	123	12	12	97	5	17	35	17	41	17	61	38	60	2	46	57	2	22	2	17	N.D.
20240510_feces_young_5mg_3uLinj_SWATH_EAD_POS_3	137	57	32	2	66	37	27	64	30	12	17	10	46	38	43	17	2	5	17	36	12	23	13	28	N.D.
20240510_feces_young_5mg_3uLinj_SWATH_EAD_POS_4	157	47	40	17	40	20	20	63	2	37	2	30	10	5	10	50	2	35	10	12	17	30	2	21	N.D.
