## Supplementary material for "Data-independent acquisition coupled with electron-activated dissociation for in-depth structure elucidation of fatty acid ester of hydroxy fatty acids": Source data: FAHFA_2_0_20_0.txt

	FAHFA_2-0_20-0_2OH-2OH	FAHFA_2-0_20-0_2OH-3OH	FAHFA_2-0_20-0_2OH-4OH	FAHFA_2-0_20-0_2OH-5OH	FAHFA_2-0_20-0_2OH-6OH	FAHFA_2-0_20-0_2OH-7OH	FAHFA_2-0_20-0_2OH-8OH	FAHFA_2-0_20-0_2OH-9OH	FAHFA_2-0_20-0_2OH-10OH	FAHFA_2-0_20-0_2OH-11OH	FAHFA_2-0_20-0_2OH-12OH	FAHFA_2-0_20-0_2OH-13OH	FAHFA_2-0_20-0_2OH-14OH	FAHFA_2-0_20-0_2OH-15OH	FAHFA_2-0_20-0_2OH-16OH	FAHFA_2-0_20-0_2OH-17OH	FAHFA_2-0_20-0_2OH-18OH	FAHFA_2-0_20-0_2OH-19OH	FAHFA_2-0_20-0_2OH-20OH
20240510_Blank_SWATH_EAD_POS_1	180	555	180	20	95	20	2	20	20	20	17	20	60	10	50	100	40	57	N.D.
20240510_feces_aged_5mg_3uLinj_SWATH_EAD_POS_1	4616	1995	679	2109	N.D.	329	366	754	493	484	258	388	345	350	166	306	329	416	1655
20240510_feces_aged_5mg_3uLinj_SWATH_EAD_POS_2	6329	1304	639	920	1154	770	413	327	554	389	508	160	243	387	200	264	319	113	1895
20240510_feces_aged_5mg_3uLinj_SWATH_EAD_POS_3	3132	1413	773	1841	780	356	336	740	574	427	98	330	306	218	395	372	161	240	N.D.
20240510_feces_aged_5mg_3uLinj_SWATH_EAD_POS_4	5066	2507	665	575	823	472	239	656	442	413	198	274	201	328	252	258	207	202	1708
20240510_feces_young_5mg_3uLinj_SWATH_EAD_POS_1	8090	1800	540	778	1116	856	368	1307	858	541	264	467	499	351	431	753	455	294	2291
20240510_feces_young_5mg_3uLinj_SWATH_EAD_POS_2	6822	2427	737	849	1034	589	372	1045	679	425	268	307	296	324	332	432	346	144	1670
20240510_feces_young_5mg_3uLinj_SWATH_EAD_POS_3	5550	1503	512	661	747	641	166	824	776	362	328	308	388	166	391	192	325	311	1739
20240510_feces_young_5mg_3uLinj_SWATH_EAD_POS_4	5380	2000	443	1315	1312	486	410	1029	434	532	324	314	265	343	173	605	558	198	1908
