## Supplementary material for "Data-independent acquisition coupled with electron-activated dissociation for in-depth structure elucidation of fatty acid ester of hydroxy fatty acids": Source data: FAHFA_2_0_22_0.txt

	FAHFA_2-0_22-0_2OH-2OH	FAHFA_2-0_22-0_2OH-3OH	FAHFA_2-0_22-0_2OH-4OH	FAHFA_2-0_22-0_2OH-5OH	FAHFA_2-0_22-0_2OH-6OH	FAHFA_2-0_22-0_2OH-7OH	FAHFA_2-0_22-0_2OH-8OH	FAHFA_2-0_22-0_2OH-9OH	FAHFA_2-0_22-0_2OH-10OH	FAHFA_2-0_22-0_2OH-11OH	FAHFA_2-0_22-0_2OH-12OH	FAHFA_2-0_22-0_2OH-13OH	FAHFA_2-0_22-0_2OH-14OH	FAHFA_2-0_22-0_2OH-15OH	FAHFA_2-0_22-0_2OH-16OH	FAHFA_2-0_22-0_2OH-17OH	FAHFA_2-0_22-0_2OH-18OH	FAHFA_2-0_22-0_2OH-19OH	FAHFA_2-0_22-0_2OH-20OH	FAHFA_2-0_22-0_2OH-21OH	FAHFA_2-0_22-0_2OH-22OH
20240510_Blank_SWATH_EAD_POS_1	20	10	20	20	37	193	20	10	N.D.	17	2	2	15	40	22	2	17	148	N.D.	68	N.D.
20240510_feces_aged_5mg_3uLinj_SWATH_EAD_POS_1	12089	2257	579	1443	1870	122	246	738	1110	948	351	600	721	534	405	360	663	1003	1037	412	3901
20240510_feces_aged_5mg_3uLinj_SWATH_EAD_POS_2	13345	1952	592	1428	3359	350	439	1152	1870	1429	782	2076	693	885	731	697	543	964	1556	432	4231
20240510_feces_aged_5mg_3uLinj_SWATH_EAD_POS_3	6074	2435	389	931	1016	37	225	541	578	507	144	702	427	316	296	326	277	739	858	313	2184
20240510_feces_aged_5mg_3uLinj_SWATH_EAD_POS_4	13645	2328	550	1702	1971	329	401	1228	1423	769	454	995	653	881	520	336	394	1771	1489	460	4613
20240510_feces_young_5mg_3uLinj_SWATH_EAD_POS_1	22565	3424	435	2025	2993	546	468	1220	1930	1813	794	1539	1266	1132	802	502	574	2169	1066	587	7996
20240510_feces_young_5mg_3uLinj_SWATH_EAD_POS_2	17542	3302	841	1237	2611	492	526	1278	1848	1265	666	967	773	826	685	540	494	1428	1124	399	6090
20240510_feces_young_5mg_3uLinj_SWATH_EAD_POS_3	15591	3650	785	1552	2253	261	411	1043	1779	1097	532	1148	870	666	470	356	399	1265	1444	472	4567
20240510_feces_young_5mg_3uLinj_SWATH_EAD_POS_4	11651	3361	587	1442	1812	185	156	749	950	835	347	488	740	567	550	269	420	1349	1367	348	3591
