## Supplementary material for "Data-independent acquisition coupled with electron-activated dissociation for in-depth structure elucidation of fatty acid ester of hydroxy fatty acids": Source data: FAHFA_2_0_23_0.txt

	FAHFA_2-0_23-0_2OH-2OH	FAHFA_2-0_23-0_2OH-3OH	FAHFA_2-0_23-0_2OH-4OH	FAHFA_2-0_23-0_2OH-5OH	FAHFA_2-0_23-0_2OH-6OH	FAHFA_2-0_23-0_2OH-7OH	FAHFA_2-0_23-0_2OH-8OH	FAHFA_2-0_23-0_2OH-9OH	FAHFA_2-0_23-0_2OH-10OH	FAHFA_2-0_23-0_2OH-11OH	FAHFA_2-0_23-0_2OH-12OH	FAHFA_2-0_23-0_2OH-13OH	FAHFA_2-0_23-0_2OH-14OH	FAHFA_2-0_23-0_2OH-15OH	FAHFA_2-0_23-0_2OH-16OH	FAHFA_2-0_23-0_2OH-17OH	FAHFA_2-0_23-0_2OH-18OH	FAHFA_2-0_23-0_2OH-19OH	FAHFA_2-0_23-0_2OH-20OH	FAHFA_2-0_23-0_2OH-21OH	FAHFA_2-0_23-0_2OH-22OH	FAHFA_2-0_23-0_2OH-23OH
20240510_Blank_SWATH_EAD_POS_1	297	127	147	190	261	N.D.	N.D.	71	68	20	2	10	40	91	620	20	17	37	N.D.	144	N.D.	N.D.
20240510_feces_aged_5mg_3uLinj_SWATH_EAD_POS_1	16610	4037	1046	2659	1815	1062	770	1018	1183	966	165	677	397	556	441	287	632	353	575	1704	544	2277
20240510_feces_aged_5mg_3uLinj_SWATH_EAD_POS_2	13813	4395	1374	2250	1993	888	651	779	880	801	323	518	992	287	226	265	372	302	928	1877	315	2820
20240510_feces_aged_5mg_3uLinj_SWATH_EAD_POS_3	7623	3397	705	1896	1203	474	531	437	337	520	245	212	369	188	222	102	298	190	282	787	288	N.D.
20240510_feces_aged_5mg_3uLinj_SWATH_EAD_POS_4	20109	5010	1163	2709	1955	1012	439	N.D.	1038	880	500	387	676	560	490	295	464	292	921	1784	490	3056
20240510_feces_young_5mg_3uLinj_SWATH_EAD_POS_1	20880	7023	853	3205	2334	1524	755	1107	1651	1345	543	649	729	740	471	391	803	408	1126	1623	448	4788
20240510_feces_young_5mg_3uLinj_SWATH_EAD_POS_2	22146	1729	608	2763	2054	1292	535	2290	1492	1050	558	755	739	718	561	282	641	443	981	1442	502	3687
20240510_feces_young_5mg_3uLinj_SWATH_EAD_POS_3	16717	4538	525	2611	1961	1196	700	789	966	761	678	576	419	620	487	304	525	367	893	1096	425	3000
20240510_feces_young_5mg_3uLinj_SWATH_EAD_POS_4	9178	2704	664	2040	2038	683	352	838	857	477	358	346	322	412	349	223	466	375	749	1842	271	2005
