## Supplementary material for "Data-independent acquisition coupled with electron-activated dissociation for in-depth structure elucidation of fatty acid ester of hydroxy fatty acids": Source data: FAHFA_2_0_24_0.txt

	FAHFA_2-0_24-0_2OH-2OH	FAHFA_2-0_24-0_2OH-3OH	FAHFA_2-0_24-0_2OH-4OH	FAHFA_2-0_24-0_2OH-5OH	FAHFA_2-0_24-0_2OH-6OH	FAHFA_2-0_24-0_2OH-7OH	FAHFA_2-0_24-0_2OH-8OH	FAHFA_2-0_24-0_2OH-9OH	FAHFA_2-0_24-0_2OH-10OH	FAHFA_2-0_24-0_2OH-11OH	FAHFA_2-0_24-0_2OH-12OH	FAHFA_2-0_24-0_2OH-13OH	FAHFA_2-0_24-0_2OH-14OH	FAHFA_2-0_24-0_2OH-15OH	FAHFA_2-0_24-0_2OH-16OH	FAHFA_2-0_24-0_2OH-17OH	FAHFA_2-0_24-0_2OH-18OH	FAHFA_2-0_24-0_2OH-19OH	FAHFA_2-0_24-0_2OH-20OH	FAHFA_2-0_24-0_2OH-21OH	FAHFA_2-0_24-0_2OH-22OH	FAHFA_2-0_24-0_2OH-23OH	FAHFA_2-0_24-0_2OH-24OH
20240510_Blank_SWATH_EAD_POS_1	207	282	57	102	37	189	132	40	72	22	20	60	17	17	57	30	40	20	20	60	40	N.D.	N.D.
20240510_feces_aged_5mg_3uLinj_SWATH_EAD_POS_1	14830	2056	352	2241	2127	173	427	1661	N.D.	1341	635	503	1061	804	416	460	619	145	278	1216	346	157	8337
20240510_feces_aged_5mg_3uLinj_SWATH_EAD_POS_2	17307	2490	460	1893	3231	329	315	1592	2670	1163	651	899	1054	981	518	448	563	380	354	1730	169	424	9499
20240510_feces_aged_5mg_3uLinj_SWATH_EAD_POS_3	11705	1415	578	1427	1582	57	60	952	956	830	430	504	613	371	481	308	164	140	81	844	164	105	3078
20240510_feces_aged_5mg_3uLinj_SWATH_EAD_POS_4	16396	2251	523	1661	3916	474	456	1670	2960	1836	769	910	1083	767	603	483	418	417	309	2257	196	464	14160
20240510_feces_young_5mg_3uLinj_SWATH_EAD_POS_1	17393	1651	410	2390	4109	621	499	1937	3173	1848	863	987	1241	1144	686	587	642	403	406	2360	241	438	15255
20240510_feces_young_5mg_3uLinj_SWATH_EAD_POS_2	20068	3039	506	2835	3619	473	620	1682	2860	1818	746	895	1296	1343	430	532	841	354	540	2016	351	340	15296
20240510_feces_young_5mg_3uLinj_SWATH_EAD_POS_3	15659	2198	380	2082	3237	142	297	1377	2130	1111	590	935	981	702	637	428	432	227	208	1524	235	244	10075
20240510_feces_young_5mg_3uLinj_SWATH_EAD_POS_4	14212	2153	505	1461	2330	182	144	885	1700	1039	388	500	770	583	407	226	458	123	144	1053	170	99	5836
