## Supplementary material for "Data-independent acquisition coupled with electron-activated dissociation for in-depth structure elucidation of fatty acid ester of hydroxy fatty acids": Source data: FAHFA_2_0_25_0.txt

	FAHFA_2-0_25-0_2OH-2OH	FAHFA_2-0_25-0_2OH-3OH	FAHFA_2-0_25-0_2OH-4OH	FAHFA_2-0_25-0_2OH-5OH	FAHFA_2-0_25-0_2OH-6OH	FAHFA_2-0_25-0_2OH-7OH	FAHFA_2-0_25-0_2OH-8OH	FAHFA_2-0_25-0_2OH-9OH	FAHFA_2-0_25-0_2OH-10OH	FAHFA_2-0_25-0_2OH-11OH	FAHFA_2-0_25-0_2OH-12OH	FAHFA_2-0_25-0_2OH-13OH	FAHFA_2-0_25-0_2OH-14OH	FAHFA_2-0_25-0_2OH-15OH	FAHFA_2-0_25-0_2OH-16OH	FAHFA_2-0_25-0_2OH-17OH	FAHFA_2-0_25-0_2OH-18OH	FAHFA_2-0_25-0_2OH-19OH	FAHFA_2-0_25-0_2OH-20OH	FAHFA_2-0_25-0_2OH-21OH	FAHFA_2-0_25-0_2OH-22OH	FAHFA_2-0_25-0_2OH-23OH	FAHFA_2-0_25-0_2OH-24OH	FAHFA_2-0_25-0_2OH-25OH
20240510_Blank_SWATH_EAD_POS_1	180	97	60	42	20	50	179	20	20	20	20	N.D.	N.D.	20	17	N.D.	118	N.D.	N.D.	N.D.	N.D.	20	20	N.D.
20240510_feces_aged_5mg_3uLinj_SWATH_EAD_POS_1	27712	5189	240	2433	1413	738	492	594	803	421	328	593	417	557	283	181	220	241	164	418	365	122	1228	1871
20240510_feces_aged_5mg_3uLinj_SWATH_EAD_POS_2	22710	4642	1083	2442	1005	725	541	349	592	580	314	654	199	212	185	245	299	156	161	148	418	142	718	1527
20240510_feces_aged_5mg_3uLinj_SWATH_EAD_POS_3	16158	3143	177	1286	386	408	400	186	288	148	140	192	163	156	82	143	245	98	97	168	153	57	193	N.D.
20240510_feces_aged_5mg_3uLinj_SWATH_EAD_POS_4	24773	4801	529	3122	1421	1349	193	837	1246	863	404	466	660	720	607	285	461	246	204	547	563	73	761	2135
20240510_feces_young_5mg_3uLinj_SWATH_EAD_POS_1	31285	6107	175	2401	1808	1288	575	965	1099	845	614	525	708	589	379	333	493	421	284	365	679	81	605	2330
20240510_feces_young_5mg_3uLinj_SWATH_EAD_POS_2	26961	4806	275	2744	1529	1324	616	1487	1373	792	450	292	800	485	424	597	699	359	313	354	628	120	1706	2469
20240510_feces_young_5mg_3uLinj_SWATH_EAD_POS_3	16593	2998	187	1779	779	451	597	537	562	492	279	349	199	254	349	336	429	217	165	198	462	183	540	1638
20240510_feces_young_5mg_3uLinj_SWATH_EAD_POS_4	11443	3136	380	1181	683	419	358	539	281	147	172	99	172	113	85	81	148	161	35	85	192	112	661	N.D.
