## Supplementary material for "Data-independent acquisition coupled with electron-activated dissociation for in-depth structure elucidation of fatty acid ester of hydroxy fatty acids": Source data: FAHFA_2_0_26_0.txt

	FAHFA_2-0_26-0_2OH-2OH	FAHFA_2-0_26-0_2OH-3OH	FAHFA_2-0_26-0_2OH-4OH	FAHFA_2-0_26-0_2OH-5OH	FAHFA_2-0_26-0_2OH-6OH	FAHFA_2-0_26-0_2OH-7OH	FAHFA_2-0_26-0_2OH-8OH	FAHFA_2-0_26-0_2OH-9OH	FAHFA_2-0_26-0_2OH-10OH	FAHFA_2-0_26-0_2OH-11OH	FAHFA_2-0_26-0_2OH-12OH	FAHFA_2-0_26-0_2OH-13OH	FAHFA_2-0_26-0_2OH-14OH	FAHFA_2-0_26-0_2OH-15OH	FAHFA_2-0_26-0_2OH-16OH	FAHFA_2-0_26-0_2OH-17OH	FAHFA_2-0_26-0_2OH-18OH	FAHFA_2-0_26-0_2OH-19OH	FAHFA_2-0_26-0_2OH-20OH	FAHFA_2-0_26-0_2OH-21OH	FAHFA_2-0_26-0_2OH-22OH	FAHFA_2-0_26-0_2OH-23OH	FAHFA_2-0_26-0_2OH-24OH	FAHFA_2-0_26-0_2OH-25OH	FAHFA_2-0_26-0_2OH-26OH
20240510_Blank_SWATH_EAD_POS_1	137	N.D.	1546	10	103	52	98	77	20	32	41	412	37	20	162	N.D.	40	40	2	N.D.	20	20	20	27	N.D.
20240510_feces_aged_5mg_3uLinj_SWATH_EAD_POS_1	N.D.	847	325	667	1237	160	335	774	309	372	115	2261	395	453	225	205	424	209	62	367	213	409	638	525	1479
20240510_feces_aged_5mg_3uLinj_SWATH_EAD_POS_2	6721	1471	222	723	930	206	160	661	573	394	279	1352	501	379	104	102	209	234	175	85	77	437	299	243	1977
20240510_feces_aged_5mg_3uLinj_SWATH_EAD_POS_3	3323	718	110	313	640	88	128	337	166	254	286	1224	264	209	180	80	165	17	164	203	90	240	716	161	N.D.
20240510_feces_aged_5mg_3uLinj_SWATH_EAD_POS_4	9029	1566	350	876	1420	288	389	1135	423	761	328	1833	259	522	222	211	412	173	114	158	141	405	675	308	2220
20240510_feces_young_5mg_3uLinj_SWATH_EAD_POS_1	8413	1220	455	684	1169	394	412	1031	585	677	407	2176	454	391	273	207	504	190	153	131	152	557	278	335	2013
20240510_feces_young_5mg_3uLinj_SWATH_EAD_POS_2	10631	1612	419	1085	1578	329	347	962	842	1037	454	1724	479	623	279	251	495	247	130	92	258	756	68	617	2767
20240510_feces_young_5mg_3uLinj_SWATH_EAD_POS_3	5368	962	352	473	752	92	384	663	332	298	195	1804	361	425	243	100	223	165	131	101	202	441	250	134	1729
20240510_feces_young_5mg_3uLinj_SWATH_EAD_POS_4	2285	545	177	281	615	70	122	451	229	327	181	1171	114	149	81	112	388	154	175	40	91	80	153	358	N.D.
