## Supplementary material for "Data-independent acquisition coupled with electron-activated dissociation for in-depth structure elucidation of fatty acid ester of hydroxy fatty acids": Source data: FAHFA_3_0_22_0.txt

	FAHFA_3-0_22-0_2OH-2OH	FAHFA_3-0_22-0_2OH-3OH	FAHFA_3-0_22-0_2OH-4OH	FAHFA_3-0_22-0_2OH-5OH	FAHFA_3-0_22-0_2OH-6OH	FAHFA_3-0_22-0_2OH-7OH	FAHFA_3-0_22-0_2OH-8OH	FAHFA_3-0_22-0_2OH-9OH	FAHFA_3-0_22-0_2OH-10OH	FAHFA_3-0_22-0_2OH-11OH	FAHFA_3-0_22-0_2OH-12OH	FAHFA_3-0_22-0_2OH-13OH	FAHFA_3-0_22-0_2OH-14OH	FAHFA_3-0_22-0_2OH-15OH	FAHFA_3-0_22-0_2OH-16OH	FAHFA_3-0_22-0_2OH-17OH	FAHFA_3-0_22-0_2OH-18OH	FAHFA_3-0_22-0_2OH-19OH	FAHFA_3-0_22-0_2OH-20OH	FAHFA_3-0_22-0_2OH-21OH	FAHFA_3-0_22-0_2OH-22OH
20240510_Blank_SWATH_EAD_POS_1	200	72	190	40	192	92	104	40	219	17	40	20	20	20	7	41	20	40	10	91	N.D.
20240510_feces_aged_5mg_3uLinj_SWATH_EAD_POS_1	9576	1886	841	1295	2007	1348	768	955	1387	905	342	644	825	623	471	239	583	1767	416	2269	4863
20240510_feces_aged_5mg_3uLinj_SWATH_EAD_POS_2	4908	1768	780	632	1024	406	403	391	742	429	204	318	444	395	188	211	356	704	437	5165	2108
20240510_feces_aged_5mg_3uLinj_SWATH_EAD_POS_3	4879	1647	803	708	1343	746	443	445	474	344	162	173	386	135	225	103	305	517	271	1009	1377
20240510_feces_aged_5mg_3uLinj_SWATH_EAD_POS_4	6591	1921	635	998	1738	618	405	816	956	805	251	414	415	445	295	201	325	1282	282	4393	3272
20240510_feces_young_5mg_3uLinj_SWATH_EAD_POS_1	6210	2069	783	1043	1597	994	734	1076	870	638	301	399	517	381	386	196	419	1038	353	879	2496
20240510_feces_young_5mg_3uLinj_SWATH_EAD_POS_2	10649	2152	553	1257	2137	1267	668	1102	N.D.	1058	458	385	486	563	343	207	487	1648	506	1473	4266
20240510_feces_young_5mg_3uLinj_SWATH_EAD_POS_3	6083	1957	570	1016	1542	721	858	971	940	606	482	474	440	453	415	358	482	1126	319	1532	2708
20240510_feces_young_5mg_3uLinj_SWATH_EAD_POS_4	2022	1294	648	775	688	419	554	475	564	318	104	304	214	344	246	63	211	544	302	1227	N.D.
