## Supplementary material for "Data-independent acquisition coupled with electron-activated dissociation for in-depth structure elucidation of fatty acid ester of hydroxy fatty acids": Source data: FAHFA_3_0_24_0.txt

	FAHFA_3-0_24-0_2OH-2OH	FAHFA_3-0_24-0_2OH-3OH	FAHFA_3-0_24-0_2OH-4OH	FAHFA_3-0_24-0_2OH-5OH	FAHFA_3-0_24-0_2OH-6OH	FAHFA_3-0_24-0_2OH-7OH	FAHFA_3-0_24-0_2OH-8OH	FAHFA_3-0_24-0_2OH-9OH	FAHFA_3-0_24-0_2OH-10OH	FAHFA_3-0_24-0_2OH-11OH	FAHFA_3-0_24-0_2OH-12OH	FAHFA_3-0_24-0_2OH-13OH	FAHFA_3-0_24-0_2OH-14OH	FAHFA_3-0_24-0_2OH-15OH	FAHFA_3-0_24-0_2OH-16OH	FAHFA_3-0_24-0_2OH-17OH	FAHFA_3-0_24-0_2OH-18OH	FAHFA_3-0_24-0_2OH-19OH	FAHFA_3-0_24-0_2OH-20OH	FAHFA_3-0_24-0_2OH-21OH	FAHFA_3-0_24-0_2OH-22OH	FAHFA_3-0_24-0_2OH-23OH	FAHFA_3-0_24-0_2OH-24OH
20240510_Blank_SWATH_EAD_POS_1	40	75	40	17	20	52	197	2	2	N.D.	N.D.	20	N.D.	20	40	N.D.	101	20	N.D.	N.D.	N.D.	N.D.	N.D.
20240510_feces_aged_5mg_3uLinj_SWATH_EAD_POS_1	14029	3499	722	2203	5127	2522	1209	2611	2914	1919	1192	1149	1259	1115	592	696	1028	435	630	3309	358	663	11911
20240510_feces_aged_5mg_3uLinj_SWATH_EAD_POS_2	23484	3517	753	1752	3892	1866	747	1996	1957	1601	773	971	1277	998	638	588	623	482	380	2542	376	336	11828
20240510_feces_aged_5mg_3uLinj_SWATH_EAD_POS_3	10868	3327	524	1096	2808	1090	547	1129	1479	643	933	675	728	599	351	419	301	332	197	1447	148	109	5798
20240510_feces_aged_5mg_3uLinj_SWATH_EAD_POS_4	7884	1624	652	2157	4524	2365	1181	2594	2374	2469	1032	1085	961	969	875	664	727	468	471	4016	323	876	15731
20240510_feces_young_5mg_3uLinj_SWATH_EAD_POS_1	16813	3483	682	1873	4154	1516	1082	2711	2663	2046	1351	1102	1184	1414	453	542	673	512	533	2575	384	485	8813
20240510_feces_young_5mg_3uLinj_SWATH_EAD_POS_2	17372	3674	673	2075	3616	2211	1299	2835	2351	1789	860	1059	1069	808	720	771	1143	456	438	3899	517	474	12419
20240510_feces_young_5mg_3uLinj_SWATH_EAD_POS_3	12771	2209	553	1190	3250	1209	936	1200	2037	1064	460	713	768	696	403	315	564	238	360	2139	150	301	6107
20240510_feces_young_5mg_3uLinj_SWATH_EAD_POS_4	5603	1911	355	705	1363	720	575	763	1285	584	417	312	516	313	311	117	314	159	147	934	25	399	2498
