## Supplementary material for "Data-independent acquisition coupled with electron-activated dissociation for in-depth structure elucidation of fatty acid ester of hydroxy fatty acids": Source data: FAHFA_3_0_26_0.txt

	FAHFA_3-0_26-0_2OH-2OH	FAHFA_3-0_26-0_2OH-3OH	FAHFA_3-0_26-0_2OH-4OH	FAHFA_3-0_26-0_2OH-5OH	FAHFA_3-0_26-0_2OH-6OH	FAHFA_3-0_26-0_2OH-7OH	FAHFA_3-0_26-0_2OH-8OH	FAHFA_3-0_26-0_2OH-9OH	FAHFA_3-0_26-0_2OH-10OH	FAHFA_3-0_26-0_2OH-11OH	FAHFA_3-0_26-0_2OH-12OH	FAHFA_3-0_26-0_2OH-13OH	FAHFA_3-0_26-0_2OH-14OH	FAHFA_3-0_26-0_2OH-15OH	FAHFA_3-0_26-0_2OH-16OH	FAHFA_3-0_26-0_2OH-17OH	FAHFA_3-0_26-0_2OH-18OH	FAHFA_3-0_26-0_2OH-19OH	FAHFA_3-0_26-0_2OH-20OH	FAHFA_3-0_26-0_2OH-21OH	FAHFA_3-0_26-0_2OH-22OH	FAHFA_3-0_26-0_2OH-23OH	FAHFA_3-0_26-0_2OH-24OH	FAHFA_3-0_26-0_2OH-25OH	FAHFA_3-0_26-0_2OH-26OH
20240510_Blank_SWATH_EAD_POS_1	82	70	2	37	20	22	20	40	20	20	20	35	20	N.D.	N.D.	N.D.	98	N.D.	N.D.	20	N.D.	N.D.	10	N.D.	N.D.
20240510_feces_aged_5mg_3uLinj_SWATH_EAD_POS_1	10110	1938	675	1009	1858	638	649	822	935	630	533	604	540	491	249	184	597	221	204	72	179	922	75	375	3214
20240510_feces_aged_5mg_3uLinj_SWATH_EAD_POS_2	7215	2359	415	648	1540	414	193	542	579	580	238	459	426	132	228	183	123	231	206	185	402	670	81	132	2206
20240510_feces_aged_5mg_3uLinj_SWATH_EAD_POS_3	3803	996	312	495	661	81	267	358	352	218	197	N.D.	364	205	138	10	116	161	134	182	344	371	106	189	1212
20240510_feces_aged_5mg_3uLinj_SWATH_EAD_POS_4	7790	1873	393	650	1202	581	408	1052	934	671	362	508	460	312	234	146	174	163	286	185	364	1476	112	235	2845
20240510_feces_young_5mg_3uLinj_SWATH_EAD_POS_1	5466	1218	343	595	830	311	399	624	464	392	145	N.D.	358	383	159	122	627	127	199	100	246	500	30	473	1733
20240510_feces_young_5mg_3uLinj_SWATH_EAD_POS_2	8178	1982	405	748	1663	555	336	690	780	657	285	363	499	414	201	228	609	162	286	151	103	748	91	111	3091
20240510_feces_young_5mg_3uLinj_SWATH_EAD_POS_3	3947	1011	292	545	584	246	363	528	382	350	101	N.D.	209	210	62	142	245	117	95	78	86	405	41	116	1286
20240510_feces_young_5mg_3uLinj_SWATH_EAD_POS_4	1415	551	115	275	473	78	252	217	127	122	81	81	133	114	20	40	110	41	73	20	101	100	52	113	N.D.
