## Supplementary material for "Data-independent acquisition coupled with electron-activated dissociation for in-depth structure elucidation of fatty acid ester of hydroxy fatty acids": Source data: FAHFA_4_0_23_0.txt

	FAHFA_4-0_23-0_2OH-2OH	FAHFA_4-0_23-0_2OH-3OH	FAHFA_4-0_23-0_2OH-4OH	FAHFA_4-0_23-0_2OH-5OH	FAHFA_4-0_23-0_2OH-6OH	FAHFA_4-0_23-0_2OH-7OH	FAHFA_4-0_23-0_2OH-8OH	FAHFA_4-0_23-0_2OH-9OH	FAHFA_4-0_23-0_2OH-10OH	FAHFA_4-0_23-0_2OH-11OH	FAHFA_4-0_23-0_2OH-12OH	FAHFA_4-0_23-0_2OH-13OH	FAHFA_4-0_23-0_2OH-14OH	FAHFA_4-0_23-0_2OH-15OH	FAHFA_4-0_23-0_2OH-16OH	FAHFA_4-0_23-0_2OH-17OH	FAHFA_4-0_23-0_2OH-18OH	FAHFA_4-0_23-0_2OH-19OH	FAHFA_4-0_23-0_2OH-20OH	FAHFA_4-0_23-0_2OH-21OH	FAHFA_4-0_23-0_2OH-22OH	FAHFA_4-0_23-0_2OH-23OH
20240510_Blank_SWATH_EAD_POS_1	72	243	40	22	2	37	150	22	20	N.D.	20	20	N.D.	20	12	N.D.	103	22	N.D.	N.D.	N.D.	N.D.
20240510_feces_aged_5mg_3uLinj_SWATH_EAD_POS_1	4204	1409	365	310	917	653	874	740	588	375	381	400	333	168	145	136	906	160	823	319	166	1946
20240510_feces_aged_5mg_3uLinj_SWATH_EAD_POS_2	2286	696	362	145	463	167	284	269	366	99	132	183	87	72	101	104	246	32	205	72	42	N.D.
20240510_feces_aged_5mg_3uLinj_SWATH_EAD_POS_3	3014	1130	378	332	700	388	565	573	351	455	288	304	206	219	107	228	361	60	402	99	226	1351
20240510_feces_aged_5mg_3uLinj_SWATH_EAD_POS_4	2885	1072	80	292	600	492	168	502	403	202	214	254	184	103	105	126	210	101	445	187	137	1522
20240510_feces_young_5mg_3uLinj_SWATH_EAD_POS_1	5556	1627	305	690	1379	600	187	1124	690	482	420	209	449	456	351	149	761	127	1301	144	105	2719
20240510_feces_young_5mg_3uLinj_SWATH_EAD_POS_2	2881	822	340	282	511	298	659	528	341	232	196	200	163	168	67	52	439	90	154	45	57	N.D.
20240510_feces_young_5mg_3uLinj_SWATH_EAD_POS_3	3193	1019	340	467	627	508	547	582	447	268	82	246	345	168	235	56	332	63	588	83	53	1545
20240510_feces_young_5mg_3uLinj_SWATH_EAD_POS_4	3297	1367	455	382	745	483	400	422	499	308	165	290	185	113	144	42	184	70	562	42	72	1841
