## Supplementary material for "Data-independent acquisition coupled with electron-activated dissociation for in-depth structure elucidation of fatty acid ester of hydroxy fatty acids": Source data: FAHFA_4_0_24_0.txt

	FAHFA_4-0_24-0_2OH-2OH	FAHFA_4-0_24-0_2OH-3OH	FAHFA_4-0_24-0_2OH-4OH	FAHFA_4-0_24-0_2OH-5OH	FAHFA_4-0_24-0_2OH-6OH	FAHFA_4-0_24-0_2OH-7OH	FAHFA_4-0_24-0_2OH-8OH	FAHFA_4-0_24-0_2OH-9OH	FAHFA_4-0_24-0_2OH-10OH	FAHFA_4-0_24-0_2OH-11OH	FAHFA_4-0_24-0_2OH-12OH	FAHFA_4-0_24-0_2OH-13OH	FAHFA_4-0_24-0_2OH-14OH	FAHFA_4-0_24-0_2OH-15OH	FAHFA_4-0_24-0_2OH-16OH	FAHFA_4-0_24-0_2OH-17OH	FAHFA_4-0_24-0_2OH-18OH	FAHFA_4-0_24-0_2OH-19OH	FAHFA_4-0_24-0_2OH-20OH	FAHFA_4-0_24-0_2OH-21OH	FAHFA_4-0_24-0_2OH-22OH	FAHFA_4-0_24-0_2OH-23OH	FAHFA_4-0_24-0_2OH-24OH
20240510_Blank_SWATH_EAD_POS_1	252	107	20	22	101	116	40	51	40	178	60	N.D.	N.D.	20	37	N.D.	20	61	20	20	20	37	N.D.
20240510_feces_aged_5mg_3uLinj_SWATH_EAD_POS_1	3421	1304	222	809	822	203	239	848	887	867	389	4278	562	413	274	248	510	239	214	1072	86	194	4360
20240510_feces_aged_5mg_3uLinj_SWATH_EAD_POS_2	1484	270	155	170	453	79	109	242	313	270	472	4665	107	83	210	121	228	40	10	99	66	40	1124
20240510_feces_aged_5mg_3uLinj_SWATH_EAD_POS_3	3840	897	207	615	801	99	393	574	702	371	351	3320	414	285	286	257	204	194	205	775	45	203	3311
20240510_feces_aged_5mg_3uLinj_SWATH_EAD_POS_4	4048	767	132	525	901	137	180	597	700	374	344	2383	360	209	187	127	206	146	50	426	113	110	2002
20240510_feces_young_5mg_3uLinj_SWATH_EAD_POS_1	6212	1171	445	882	1203	144	252	1016	931	484	683	3480	527	436	373	191	529	173	151	1056	122	119	4482
20240510_feces_young_5mg_3uLinj_SWATH_EAD_POS_2	2281	682	167	142	527	70	219	413	344	373	206	2742	164	133	90	80	266	104	121	383	92	57	1235
20240510_feces_young_5mg_3uLinj_SWATH_EAD_POS_3	3242	723	192	617	379	107	116	551	344	355	310	2601	310	120	65	108	198	83	20	347	20	50	1718
20240510_feces_young_5mg_3uLinj_SWATH_EAD_POS_4	3065	625	117	478	942	138	463	473	277	431	392	3306	321	152	199	152	174	81	137	290	85	160	1996
