## Supplementary material for "Data-independent acquisition coupled with electron-activated dissociation for in-depth structure elucidation of fatty acid ester of hydroxy fatty acids": Source data: FAHFA_4_0_25_0.txt

	FAHFA_4-0_25-0_2OH-2OH	FAHFA_4-0_25-0_2OH-3OH	FAHFA_4-0_25-0_2OH-4OH	FAHFA_4-0_25-0_2OH-5OH	FAHFA_4-0_25-0_2OH-6OH	FAHFA_4-0_25-0_2OH-7OH	FAHFA_4-0_25-0_2OH-8OH	FAHFA_4-0_25-0_2OH-9OH	FAHFA_4-0_25-0_2OH-10OH	FAHFA_4-0_25-0_2OH-11OH	FAHFA_4-0_25-0_2OH-12OH	FAHFA_4-0_25-0_2OH-13OH	FAHFA_4-0_25-0_2OH-14OH	FAHFA_4-0_25-0_2OH-15OH	FAHFA_4-0_25-0_2OH-16OH	FAHFA_4-0_25-0_2OH-17OH	FAHFA_4-0_25-0_2OH-18OH	FAHFA_4-0_25-0_2OH-19OH	FAHFA_4-0_25-0_2OH-20OH	FAHFA_4-0_25-0_2OH-21OH	FAHFA_4-0_25-0_2OH-22OH	FAHFA_4-0_25-0_2OH-23OH	FAHFA_4-0_25-0_2OH-24OH	FAHFA_4-0_25-0_2OH-25OH
20240510_Blank_SWATH_EAD_POS_1	252	125	232	20	2	25	32	40	40	N.D.	36	282	57	N.D.	30	N.D.	88	N.D.	10	20	20	20	20	N.D.
20240510_feces_aged_5mg_3uLinj_SWATH_EAD_POS_1	3510	1593	440	427	852	212	164	426	519	289	98	366	353	167	108	222	150	70	N.D.	127	645	127	248	1614
20240510_feces_aged_5mg_3uLinj_SWATH_EAD_POS_2	1348	910	452	267	232	86	32	114	188	152	162	315	143	42	60	75	127	41	20	63	55	32	13	N.D.
20240510_feces_aged_5mg_3uLinj_SWATH_EAD_POS_3	2141	868	362	275	483	141	140	257	290	160	122	325	157	70	42	81	147	40	N.D.	139	252	55	87	1342
20240510_feces_aged_5mg_3uLinj_SWATH_EAD_POS_4	2226	743	706	302	413	161	226	367	277	238	60	324	138	52	61	138	124	22	20	20	181	27	138	833
20240510_feces_young_5mg_3uLinj_SWATH_EAD_POS_1	2263	1086	500	315	445	182	117	545	241	187	201	357	142	123	121	32	476	146	131	60	318	117	34	N.D.
20240510_feces_young_5mg_3uLinj_SWATH_EAD_POS_2	1229	1171	325	160	413	80	211	391	220	93	56	250	87	42	82	32	91	41	33	95	40	35	44	N.D.
20240510_feces_young_5mg_3uLinj_SWATH_EAD_POS_3	1287	890	780	242	344	108	128	130	119	102	2	459	55	57	22	30	126	20	102	30	127	2	41	N.D.
20240510_feces_young_5mg_3uLinj_SWATH_EAD_POS_4	1035	700	753	200	366	61	183	122	118	143	17	202	83	50	40	60	167	2	25	67	95	N.D.	79	N.D.
