## Supplementary material for "Data-independent acquisition coupled with electron-activated dissociation for in-depth structure elucidation of fatty acid ester of hydroxy fatty acids": Source data: FAHFA_16_0_16_0.txt

	FAHFA_16-0_16-0_7OH-2OH	FAHFA_16-0_16-0_7OH-3OH	FAHFA_16-0_16-0_7OH-4OH	FAHFA_16-0_16-0_7OH-5OH	FAHFA_16-0_16-0_7OH-6OH	FAHFA_16-0_16-0_7OH-7OH	FAHFA_16-0_16-0_7OH-8OH	FAHFA_16-0_16-0_7OH-9OH	FAHFA_16-0_16-0_7OH-10OH	FAHFA_16-0_16-0_7OH-11OH	FAHFA_16-0_16-0_7OH-12OH	FAHFA_16-0_16-0_7OH-13OH	FAHFA_16-0_16-0_7OH-14OH	FAHFA_16-0_16-0_7OH-15OH	FAHFA_16-0_16-0_7OH-16OH
20240510_Blank_SWATH_EAD_POS_1	82	207	22	N.D.	117	67	174	107	N.D.	N.D.	77	128	65	360	N.D.
20240510_feces_aged_5mg_3uLinj_SWATH_EAD_POS_1	3462	1019	517	N.D.	305	7031	754	1750	6394	750	413	952	760	404	2107
20240510_feces_aged_5mg_3uLinj_SWATH_EAD_POS_2	2166	1461	508	152	121	2564	332	1720	4149	259	407	1096	351	283	N.D.
20240510_feces_aged_5mg_3uLinj_SWATH_EAD_POS_3	2390	1523	460	N.D.	157	2828	238	1878	3447	402	297	975	471	286	N.D.
20240510_feces_aged_5mg_3uLinj_SWATH_EAD_POS_4	3476	1282	660	62	63	2010	311	1110	7193	158	403	890	529	296	N.D.
20240510_feces_young_5mg_3uLinj_SWATH_EAD_POS_1	2555	1043	545	287	335	3625	312	1694	1735	441	406	951	486	407	N.D.
20240510_feces_young_5mg_3uLinj_SWATH_EAD_POS_2	2178	1536	486	260	389	4228	189	1845	1790	468	136	768	346	418	N.D.
20240510_feces_young_5mg_3uLinj_SWATH_EAD_POS_3	1890	828	537	287	185	3126	361	1380	2301	548	436	1003	481	287	N.D.
20240510_feces_young_5mg_3uLinj_SWATH_EAD_POS_4	1347	823	482	395	275	2746	272	798	1739	296	263	722	224	174	875
