## Supplementary material for "Data-independent acquisition coupled with electron-activated dissociation for in-depth structure elucidation of fatty acid ester of hydroxy fatty acids": Source data: FAHFA_16_0_18_0.txt

	FAHFA_16-0_18-0_9OH-2OH	FAHFA_16-0_18-0_9OH-3OH	FAHFA_16-0_18-0_9OH-4OH	FAHFA_16-0_18-0_9OH-5OH	FAHFA_16-0_18-0_9OH-6OH	FAHFA_16-0_18-0_9OH-7OH	FAHFA_16-0_18-0_9OH-8OH	FAHFA_16-0_18-0_9OH-9OH	FAHFA_16-0_18-0_9OH-10OH	FAHFA_16-0_18-0_9OH-11OH	FAHFA_16-0_18-0_9OH-12OH	FAHFA_16-0_18-0_9OH-13OH	FAHFA_16-0_18-0_9OH-14OH	FAHFA_16-0_18-0_9OH-15OH	FAHFA_16-0_18-0_9OH-16OH	FAHFA_16-0_18-0_9OH-17OH	FAHFA_16-0_18-0_9OH-18OH
20240510_Blank_SWATH_EAD_POS_1	157	135	57	17	20	61	428	24125	1113	270	297	423	286	501	232	232	N.D.
20240510_feces_aged_5mg_3uLinj_SWATH_EAD_POS_1	547	323	150	105	195	421	463	20060	6908	700	778	1733	851	1137	493	240	11047
20240510_feces_aged_5mg_3uLinj_SWATH_EAD_POS_2	220	482	227	127	158	105	352	26653	1840	703	980	900	1052	818	448	172	N.D.
20240510_feces_aged_5mg_3uLinj_SWATH_EAD_POS_3	417	235	82	210	73	188	437	20812	2444	596	405	1132	402	868	505	297	9716
20240510_feces_aged_5mg_3uLinj_SWATH_EAD_POS_4	122	671	135	80	169	97	322	16755	6340	572	500	1171	1114	504	526	296	N.D.
20240510_feces_young_5mg_3uLinj_SWATH_EAD_POS_1	335	455	72	85	308	147	416	24286	983	545	969	1154	688	851	382	506	10871
20240510_feces_young_5mg_3uLinj_SWATH_EAD_POS_2	190	205	160	222	162	55	457	19898	1377	855	637	715	761	469	321	282	7205
20240510_feces_young_5mg_3uLinj_SWATH_EAD_POS_3	150	635	60	112	220	319	448	22546	1281	622	504	816	479	726	391	172	N.D.
20240510_feces_young_5mg_3uLinj_SWATH_EAD_POS_4	302	320	142	105	57	152	317	19999	1551	830	732	911	753	455	449	291	9775
