## Supplementary material for "Data-independent acquisition coupled with electron-activated dissociation for in-depth structure elucidation of fatty acid ester of hydroxy fatty acids": Source data: FAHFA_16_0_24_0.txt

	FAHFA_16-0_24-0_2OH-2OH	FAHFA_16-0_24-0_2OH-3OH	FAHFA_16-0_24-0_2OH-4OH	FAHFA_16-0_24-0_2OH-5OH	FAHFA_16-0_24-0_2OH-6OH	FAHFA_16-0_24-0_2OH-7OH	FAHFA_16-0_24-0_2OH-8OH	FAHFA_16-0_24-0_2OH-9OH	FAHFA_16-0_24-0_2OH-10OH	FAHFA_16-0_24-0_2OH-11OH	FAHFA_16-0_24-0_2OH-12OH	FAHFA_16-0_24-0_2OH-13OH	FAHFA_16-0_24-0_2OH-14OH	FAHFA_16-0_24-0_2OH-15OH	FAHFA_16-0_24-0_2OH-16OH	FAHFA_16-0_24-0_2OH-17OH	FAHFA_16-0_24-0_2OH-18OH	FAHFA_16-0_24-0_2OH-19OH	FAHFA_16-0_24-0_2OH-20OH	FAHFA_16-0_24-0_2OH-21OH	FAHFA_16-0_24-0_2OH-22OH	FAHFA_16-0_24-0_2OH-23OH	FAHFA_16-0_24-0_2OH-24OH
20240510_Blank_SWATH_EAD_POS_1	105	95	37	10	17	N.D.	40	N.D.	20	20	N.D.	N.D.	119	20	20	N.D.	N.D.	40	20	57	20	N.D.	N.D.
20240510_feces_aged_5mg_3uLinj_SWATH_EAD_POS_1	14371	4765	407	888	2110	1482	450	1195	1868	1046	760	767	844	1004	692	1356	873	1206	804	1054	3244	220	8281
20240510_feces_aged_5mg_3uLinj_SWATH_EAD_POS_2	7325	2549	85	400	1009	1109	342	538	477	714	286	630	613	289	252	713	620	725	300	476	1058	121	2821
20240510_feces_aged_5mg_3uLinj_SWATH_EAD_POS_3	13095	3222	175	1020	2732	1816	442	1026	1525	1333	797	801	840	880	629	1715	887	1182	629	1386	4554	247	6819
20240510_feces_aged_5mg_3uLinj_SWATH_EAD_POS_4	13239	3115	252	900	2111	956	417	967	1638	1084	786	912	1051	813	900	1295	810	1102	648	927	3521	201	6339
20240510_feces_young_5mg_3uLinj_SWATH_EAD_POS_1	11175	3042	358	822	1699	1027	381	987	1505	968	477	747	663	533	527	801	879	651	378	890	1398	237	7074
20240510_feces_young_5mg_3uLinj_SWATH_EAD_POS_2	11278	3223	270	733	1684	1354	602	1249	995	1031	444	725	912	501	562	1245	695	858	420	1045	2083	242	6147
20240510_feces_young_5mg_3uLinj_SWATH_EAD_POS_3	10077	2514	130	698	1730	1398	412	715	1029	1327	697	495	697	642	418	860	600	559	287	1150	1110	202	5318
20240510_feces_young_5mg_3uLinj_SWATH_EAD_POS_4	11842	2848	157	852	1949	1249	596	1135	1035	1228	575	682	868	594	458	1258	717	679	722	1238	2333	227	6107
