## Supplementary material for "Data-independent acquisition coupled with electron-activated dissociation for in-depth structure elucidation of fatty acid ester of hydroxy fatty acids": Source data: FAHFA_18_1_18_0.txt

	FAHFA_18-1_9_18-0_10OH-2OH	FAHFA_18-1_9_18-0_10OH-3OH	FAHFA_18-1_9_18-0_10OH-4OH	FAHFA_18-1_9_18-0_10OH-5OH	FAHFA_18-1_9_18-0_10OH-6OH	FAHFA_18-1_9_18-0_10OH-7OH	FAHFA_18-1_9_18-0_10OH-8OH	FAHFA_18-1_9_18-0_10OH-9OH	FAHFA_18-1_9_18-0_10OH-10OH	FAHFA_18-1_9_18-0_10OH-11OH	FAHFA_18-1_9_18-0_10OH-12OH	FAHFA_18-1_9_18-0_10OH-13OH	FAHFA_18-1_9_18-0_10OH-14OH	FAHFA_18-1_9_18-0_10OH-15OH	FAHFA_18-1_9_18-0_10OH-16OH	FAHFA_18-1_9_18-0_10OH-17OH	FAHFA_18-1_9_18-0_10OH-18OH
20240510_Blank_SWATH_EAD_POS_1	132	N.D.	160	N.D.	30	40	256	316	268	142	101	224	227	2352	225	20	N.D.
20240510_feces_aged_5mg_3uLinj_SWATH_EAD_POS_1	1757	1356	1168	N.D.	739	1119	722	3422	14791	828	918	1248	1601	985	1279	551	N.D.
20240510_feces_aged_5mg_3uLinj_SWATH_EAD_POS_2	2081	1425	924	N.D.	904	772	758	2543	4986	615	433	894	1325	1282	1293	380	1386
20240510_feces_aged_5mg_3uLinj_SWATH_EAD_POS_3	1003	1092	580	N.D.	569	587	557	1308	3292	376	554	840	848	958	890	519	N.D.
20240510_feces_aged_5mg_3uLinj_SWATH_EAD_POS_4	823	1057	718	N.D.	642	1408	506	1974	4188	462	545	708	739	904	863	876	2749
20240510_feces_young_5mg_3uLinj_SWATH_EAD_POS_1	1109	1002	648	N.D.	700	749	574	2118	3322	490	714	811	675	3384	1113	284	N.D.
20240510_feces_young_5mg_3uLinj_SWATH_EAD_POS_2	1387	1323	838	N.D.	500	875	527	1545	2162	581	435	786	848	1661	1087	429	N.D.
20240510_feces_young_5mg_3uLinj_SWATH_EAD_POS_3	1262	1133	754	N.D.	423	602	519	1567	2760	470	490	570	543	2156	604	297	N.D.
20240510_feces_young_5mg_3uLinj_SWATH_EAD_POS_4	1790	860	556	N.D.	825	320	527	1817	2501	596	255	545	2225	2919	1201	283	6043
