## Supplementary material for "Data-independent acquisition coupled with electron-activated dissociation for in-depth structure elucidation of fatty acid ester of hydroxy fatty acids": Source data: FAHFA_18_2_16_0.txt

	FAHFA_18-2_9_12_16-0_7OH-2OH	FAHFA_18-2_9_12_16-0_7OH-3OH	FAHFA_18-2_9_12_16-0_7OH-4OH	FAHFA_18-2_9_12_16-0_7OH-5OH	FAHFA_18-2_9_12_16-0_7OH-6OH	FAHFA_18-2_9_12_16-0_7OH-7OH	FAHFA_18-2_9_12_16-0_7OH-8OH	FAHFA_18-2_9_12_16-0_7OH-9OH	FAHFA_18-2_9_12_16-0_7OH-10OH	FAHFA_18-2_9_12_16-0_7OH-11OH	FAHFA_18-2_9_12_16-0_7OH-12OH	FAHFA_18-2_9_12_16-0_7OH-13OH	FAHFA_18-2_9_12_16-0_7OH-14OH	FAHFA_18-2_9_12_16-0_7OH-15OH	FAHFA_18-2_9_12_16-0_7OH-16OH
20240510_Blank_SWATH_EAD_POS_1	212	75	60	77	63	111	42	20	60	96	5	40	497	81	N.D.
20240510_feces_aged_5mg_3uLinj_SWATH_EAD_POS_1	3812	1024	800	1883	977	12132	828	897	1064	510	449	883	1390	486	3364
20240510_feces_aged_5mg_3uLinj_SWATH_EAD_POS_2	2140	550	686	4336	1029	6608	611	880	443	466	913	911	1703	246	1874
20240510_feces_aged_5mg_3uLinj_SWATH_EAD_POS_3	1990	879	443	6111	852	7143	546	1023	571	674	536	565	809	220	1625
20240510_feces_aged_5mg_3uLinj_SWATH_EAD_POS_4	2299	753	649	N.D.	921	6677	452	884	547	486	504	581	2346	217	1133
20240510_feces_young_5mg_3uLinj_SWATH_EAD_POS_1	2813	923	613	8336	863	6319	553	1246	770	548	479	668	1156	432	1623
20240510_feces_young_5mg_3uLinj_SWATH_EAD_POS_2	2052	1642	1991	7957	1095	7241	604	985	606	597	662	1030	3195	317	1851
20240510_feces_young_5mg_3uLinj_SWATH_EAD_POS_3	2047	1043	444	5692	673	6296	579	1005	489	521	821	343	935	299	1686
20240510_feces_young_5mg_3uLinj_SWATH_EAD_POS_4	1689	612	807	3068	522	7235	328	1214	331	389	438	671	1066	225	1681
