## Supplementary material for "Data-independent acquisition coupled with electron-activated dissociation for in-depth structure elucidation of fatty acid ester of hydroxy fatty acids": Source data: FAHFA_22_1_18_0.txt

	FAHFA_22-1_18-0_10OH-2OH	FAHFA_22-1_18-0_10OH-3OH	FAHFA_22-1_18-0_10OH-4OH	FAHFA_22-1_18-0_10OH-5OH	FAHFA_22-1_18-0_10OH-6OH	FAHFA_22-1_18-0_10OH-7OH	FAHFA_22-1_18-0_10OH-8OH	FAHFA_22-1_18-0_10OH-9OH	FAHFA_22-1_18-0_10OH-10OH	FAHFA_22-1_18-0_10OH-11OH	FAHFA_22-1_18-0_10OH-12OH	FAHFA_22-1_18-0_10OH-13OH	FAHFA_22-1_18-0_10OH-14OH	FAHFA_22-1_18-0_10OH-15OH	FAHFA_22-1_18-0_10OH-16OH	FAHFA_22-1_18-0_10OH-17OH	FAHFA_22-1_18-0_10OH-18OH
20240510_Blank_SWATH_EAD_POS_1	110	130	60	30	20	10	40	40	N.D.	N.D.	40	20	N.D.	40	120	80	N.D.
20240510_feces_aged_5mg_3uLinj_SWATH_EAD_POS_1	1840	538	215	260	412	713	151	1109	12490	981	929	2268	1817	1522	884	542	1891
20240510_feces_aged_5mg_3uLinj_SWATH_EAD_POS_2	375	185	275	420	291	325	241	1234	1591	404	1191	2830	1691	1674	709	238	N.D.
20240510_feces_aged_5mg_3uLinj_SWATH_EAD_POS_3	140	42	237	80	244	619	193	741	1622	837	1206	3233	1938	923	655	238	N.D.
20240510_feces_aged_5mg_3uLinj_SWATH_EAD_POS_4	N.D.	155	230	197	298	352	381	874	897	878	1582	2544	2461	1658	462	310	N.D.
20240510_feces_young_5mg_3uLinj_SWATH_EAD_POS_1	627	335	370	277	387	755	114	964	1040	563	1124	2653	2695	1984	1121	335	N.D.
20240510_feces_young_5mg_3uLinj_SWATH_EAD_POS_2	280	167	418	222	733	522	479	1119	1000	620	999	2788	2578	1615	705	311	N.D.
20240510_feces_young_5mg_3uLinj_SWATH_EAD_POS_3	327	232	262	320	307	268	241	1107	860	554	1121	2451	2380	1466	688	303	N.D.
20240510_feces_young_5mg_3uLinj_SWATH_EAD_POS_4	425	2264	446	1066	1892	1125	1112	766	984	619	972	2592	1866	1361	730	465	N.D.
