## Supplementary material for "Data-independent acquisition coupled with electron-activated dissociation for in-depth structure elucidation of fatty acid ester of hydroxy fatty acids": Source data: HFA_16_0.txt

	HFA_16-0-2OH	HFA_16-0-3OH	HFA_16-0-4OH	HFA_16-0-5OH	HFA_16-0-6OH	HFA_16-0-7OH	HFA_16-0-8OH	HFA_16-0-9OH	HFA_16-0-10OH	HFA_16-0-11OH	HFA_16-0-12OH	HFA_16-0-13OH	HFA_16-0-14OH	HFA_16-0-15OH	HFA_16-0-16OH
20240510_Blank_SWATH_EAD_POS_1	70	507	40	40	22	391	221	50	154	60	50	91	111	N.D.	N.D.
20240510_feces_aged_5mg_3uLinj_SWATH_EAD_POS_1	604	1663	1311	1351	1083	10837	3675	857	4499	726	392	3970	435	41	22287
20240510_feces_aged_5mg_3uLinj_SWATH_EAD_POS_2	1227	3096	1221	1163	708	13750	2578	803	2031	1064	197	2222	529	119	40183
20240510_feces_aged_5mg_3uLinj_SWATH_EAD_POS_3	1275	2110	1552	773	862	9580	2367	322	2366	711	243	1802	585	N.D.	12657
20240510_feces_aged_5mg_3uLinj_SWATH_EAD_POS_4	885	1695	885	384	310	20118	2908	604	972	310	266	1231	186	168	13653
20240510_feces_young_5mg_3uLinj_SWATH_EAD_POS_1	966	2199	1474	328	691	16338	2879	926	665	470	191	1325	404	32	41664
20240510_feces_young_5mg_3uLinj_SWATH_EAD_POS_2	1335	2462	947	1337	862	11551	2084	723	1023	605	356	1381	539	2	13373
20240510_feces_young_5mg_3uLinj_SWATH_EAD_POS_3	1257	2118	1586	818	1018	14398	2390	852	648	778	430	2209	439	100	18663
20240510_feces_young_5mg_3uLinj_SWATH_EAD_POS_4	1366	4055	1392	1234	585	13929	2640	690	573	530	429	2552	444	39	28453
