## Supplementary material for "Data-independent acquisition coupled with electron-activated dissociation for in-depth structure elucidation of fatty acid ester of hydroxy fatty acids": Source data: HFA_18_0.txt

	HFA_18-0-2OH	HFA_18-0-3OH	HFA_18-0-4OH	HFA_18-0-5OH	HFA_18-0-6OH	HFA_18-0-7OH	HFA_18-0-8OH	HFA_18-0-9OH	HFA_18-0-10OH	HFA_18-0-11OH	HFA_18-0-12OH	HFA_18-0-13OH	HFA_18-0-14OH	HFA_18-0-15OH	HFA_18-0-16OH	HFA_18-0-17OH	HFA_18-0-18OH
20240510_Blank_SWATH_EAD_POS_1	110	185	50	162	151	43	37	81	20	2	12	27	30	78	70	204	N.D.
20240510_feces_aged_5mg_3uLinj_SWATH_EAD_POS_1	595	1748	668	285	353	316	141	877	1800	147	135	447	137	134	239	1984	122638
20240510_feces_aged_5mg_3uLinj_SWATH_EAD_POS_2	2276	990	1162	764	579	554	210	1546	1623	121	160	91	110	147	250	296	N.D.
20240510_feces_aged_5mg_3uLinj_SWATH_EAD_POS_3	1210	1571	740	627	682	497	399	795	721	149	158	438	60	378	258	933	99719
20240510_feces_aged_5mg_3uLinj_SWATH_EAD_POS_4	657	831	372	332	231	334	142	1376	1831	237	45	58	70	185	134	1297	112925
20240510_feces_young_5mg_3uLinj_SWATH_EAD_POS_1	1419	1429	879	621	490	415	313	1844	2035	202	83	224	82	202	382	347	78441
20240510_feces_young_5mg_3uLinj_SWATH_EAD_POS_2	988	1632	971	604	318	314	251	1047	1115	147	N.D.	134	50	90	309	993	N.D.
20240510_feces_young_5mg_3uLinj_SWATH_EAD_POS_3	1229	993	724	675	415	610	310	1014	1345	142	144	250	100	276	261	590	150874
20240510_feces_young_5mg_3uLinj_SWATH_EAD_POS_4	597	839	322	483	383	395	195	892	680	147	97	253	32	203	271	1334	132346
