## Supplementary material for "Data-independent acquisition coupled with electron-activated dissociation for in-depth structure elucidation of fatty acid ester of hydroxy fatty acids": Source data: HFA_20_0.txt

	HFA_20-0-2OH	HFA_20-0-3OH	HFA_20-0-4OH	HFA_20-0-5OH	HFA_20-0-6OH	HFA_20-0-7OH	HFA_20-0-8OH	HFA_20-0-9OH	HFA_20-0-10OH	HFA_20-0-11OH	HFA_20-0-12OH	HFA_20-0-13OH	HFA_20-0-14OH	HFA_20-0-15OH	HFA_20-0-16OH	HFA_20-0-17OH	HFA_20-0-18OH	HFA_20-0-19OH	HFA_20-0-20OH
20240510_Blank_SWATH_EAD_POS_1	152	200	80	60	40	20	N.D.	20	20	22	N.D.	50	65	20	12	N.D.	61	41	N.D.
20240510_feces_aged_5mg_3uLinj_SWATH_EAD_POS_1	4484	3348	3960	1870	1613	1673	1013	877	1415	146	84	834	795	161	429	80	307	342	N.D.
20240510_feces_aged_5mg_3uLinj_SWATH_EAD_POS_2	4321	4057	4060	2187	2039	2308	847	1147	1558	390	422	1198	729	163	637	113	93	521	N.D.
20240510_feces_aged_5mg_3uLinj_SWATH_EAD_POS_3	4621	3770	4115	2032	1910	2407	1081	1114	1298	311	346	683	492	161	635	20	173	534	908
20240510_feces_aged_5mg_3uLinj_SWATH_EAD_POS_4	4529	3866	4201	1875	1826	1934	975	1271	1586	151	895	866	767	48	503	72	71	318	1564
20240510_feces_young_5mg_3uLinj_SWATH_EAD_POS_1	6161	6547	5062	2416	1996	2600	1199	1211	1563	278	727	879	900	187	781	70	203	448	N.D.
20240510_feces_young_5mg_3uLinj_SWATH_EAD_POS_2	5010	5250	5415	2737	2225	2614	1229	1360	1442	248	977	973	993	61	854	25	77	667	N.D.
20240510_feces_young_5mg_3uLinj_SWATH_EAD_POS_3	6279	5073	6161	4006	2475	2443	1052	1441	1871	703	868	1244	1102	304	1238	122	93	3388	N.D.
20240510_feces_young_5mg_3uLinj_SWATH_EAD_POS_4	3935	3523	4046	1884	2081	2471	1058	1180	1380	415	845	856	690	214	849	200	221	615	N.D.
