## Supplementary material for "Data-independent acquisition coupled with electron-activated dissociation for in-depth structure elucidation of fatty acid ester of hydroxy fatty acids": Source data: HFA_22_0.txt

	HFA_22-0-2OH	HFA_22-0-3OH	HFA_22-0-4OH	HFA_22-0-5OH	HFA_22-0-6OH	HFA_22-0-7OH	HFA_22-0-8OH	HFA_22-0-9OH	HFA_22-0-10OH	HFA_22-0-11OH	HFA_22-0-12OH	HFA_22-0-13OH	HFA_22-0-14OH	HFA_22-0-15OH	HFA_22-0-16OH	HFA_22-0-17OH	HFA_22-0-18OH	HFA_22-0-19OH	HFA_22-0-20OH	HFA_22-0-21OH	HFA_22-0-22OH
20240510_Blank_SWATH_EAD_POS_1	20	47	80	115	27	40	22	40	20	50	17	40	17	20	102	60	N.D.	30	17	20	N.D.
20240510_feces_aged_5mg_3uLinj_SWATH_EAD_POS_1	1944	2311	1102	518	582	237	371	513	387	477	408	398	425	538	122	370	320	640	423	111	N.D.
20240510_feces_aged_5mg_3uLinj_SWATH_EAD_POS_2	5393	5434	1115	580	664	690	500	1174	976	1053	1061	1138	935	877	517	716	541	2127	536	277	1675
20240510_feces_aged_5mg_3uLinj_SWATH_EAD_POS_3	3634	3084	660	397	425	324	334	517	659	434	445	501	446	681	168	301	354	863	616	153	N.D.
20240510_feces_aged_5mg_3uLinj_SWATH_EAD_POS_4	1975	2922	1507	540	430	244	372	557	202	406	412	103	236	280	71	376	338	480	391	101	N.D.
20240510_feces_young_5mg_3uLinj_SWATH_EAD_POS_1	4528	4803	1179	542	879	654	488	915	690	786	639	755	750	558	431	513	734	1852	927	273	955
20240510_feces_young_5mg_3uLinj_SWATH_EAD_POS_2	4266	4331	854	688	606	587	546	935	723	712	707	590	627	343	228	404	823	1416	563	292	808
20240510_feces_young_5mg_3uLinj_SWATH_EAD_POS_3	4123	6666	1206	763	862	525	461	951	399	811	602	686	538	586	372	350	557	1446	1141	213	N.D.
20240510_feces_young_5mg_3uLinj_SWATH_EAD_POS_4	1967	1994	580	582	523	201	347	459	308	268	267	372	466	298	86	358	424	609	424	119	N.D.
