## Supplementary material for "Data-independent acquisition coupled with electron-activated dissociation for in-depth structure elucidation of fatty acid ester of hydroxy fatty acids": Source data: HFA_23_0.txt

	HFA_23-0-2OH	HFA_23-0-3OH	HFA_23-0-4OH	HFA_23-0-5OH	HFA_23-0-6OH	HFA_23-0-7OH	HFA_23-0-8OH	HFA_23-0-9OH	HFA_23-0-10OH	HFA_23-0-11OH	HFA_23-0-12OH	HFA_23-0-13OH	HFA_23-0-14OH	HFA_23-0-15OH	HFA_23-0-16OH	HFA_23-0-17OH	HFA_23-0-18OH	HFA_23-0-19OH	HFA_23-0-20OH	HFA_23-0-21OH	HFA_23-0-22OH	HFA_23-0-23OH
20240510_Blank_SWATH_EAD_POS_1	50	37	37	50	N.D.	40	20	87	57	77	20	30	20	37	10	20	20	57	40	40	88	N.D.
20240510_feces_aged_5mg_3uLinj_SWATH_EAD_POS_1	1077	381	310	167	436	319	248	632	355	304	205	215	191	185	72	184	291	132	50	137	649	N.D.
20240510_feces_aged_5mg_3uLinj_SWATH_EAD_POS_2	2186	2239	1204	734	1231	584	729	541	657	390	589	185	285	349	167	166	125	346	243	321	582	N.D.
20240510_feces_aged_5mg_3uLinj_SWATH_EAD_POS_3	1954	551	515	292	326	322	379	541	244	253	206	266	261	100	185	174	144	364	205	456	677	N.D.
20240510_feces_aged_5mg_3uLinj_SWATH_EAD_POS_4	599	536	643	325	391	457	200	520	400	305	181	205	156	245	71	230	102	124	115	603	648	N.D.
20240510_feces_young_5mg_3uLinj_SWATH_EAD_POS_1	2337	835	N.D.	583	482	211	421	704	366	356	271	254	199	258	196	269	204	115	351	386	681	N.D.
20240510_feces_young_5mg_3uLinj_SWATH_EAD_POS_2	1244	634	357	242	712	534	386	544	309	466	295	252	283	353	170	207	295	285	437	383	999	N.D.
20240510_feces_young_5mg_3uLinj_SWATH_EAD_POS_3	1294	844	965	260	570	266	406	457	218	227	175	211	143	259	141	133	141	212	279	411	443	N.D.
20240510_feces_young_5mg_3uLinj_SWATH_EAD_POS_4	968	190	1070	130	466	205	311	482	270	236	102	128	256	62	82	297	112	109	121	531	833	N.D.
