## Supplementary material for "Data-independent acquisition coupled with electron-activated dissociation for in-depth structure elucidation of fatty acid ester of hydroxy fatty acids": Source data: HFA_24_0.txt

	HFA_24-0-2OH	HFA_24-0-3OH	HFA_24-0-4OH	HFA_24-0-5OH	HFA_24-0-6OH	HFA_24-0-7OH	HFA_24-0-8OH	HFA_24-0-9OH	HFA_24-0-10OH	HFA_24-0-11OH	HFA_24-0-12OH	HFA_24-0-13OH	HFA_24-0-14OH	HFA_24-0-15OH	HFA_24-0-16OH	HFA_24-0-17OH	HFA_24-0-18OH	HFA_24-0-19OH	HFA_24-0-20OH	HFA_24-0-21OH	HFA_24-0-22OH	HFA_24-0-23OH	HFA_24-0-24OH
20240510_Blank_SWATH_EAD_POS_1	125	120	60	22	20	238	56	30	40	17	40	60	10	37	140	20	20	22	20	N.D.	60	N.D.	N.D.
20240510_feces_aged_5mg_3uLinj_SWATH_EAD_POS_1	3019	3489	599	245	550	611	507	744	527	586	506	795	809	600	711	435	253	799	533	1335	415	434	N.D.
20240510_feces_aged_5mg_3uLinj_SWATH_EAD_POS_2	5375	6099	473	230	619	499	580	899	1015	918	942	1010	998	1039	1117	773	493	1017	849	2759	283	212	N.D.
20240510_feces_aged_5mg_3uLinj_SWATH_EAD_POS_3	4890	6309	758	383	675	734	637	727	1103	1154	1109	965	1101	1085	755	861	349	511	691	2613	239	239	N.D.
20240510_feces_aged_5mg_3uLinj_SWATH_EAD_POS_4	2489	3669	397	362	353	193	475	607	587	736	533	576	646	621	601	362	354	1158	794	1185	213	229	N.D.
20240510_feces_young_5mg_3uLinj_SWATH_EAD_POS_1	6330	7357	864	615	1286	651	746	1207	1568	1362	1541	1462	1044	1137	764	826	609	559	943	3351	416	455	N.D.
20240510_feces_young_5mg_3uLinj_SWATH_EAD_POS_2	5318	7072	541	493	1088	583	844	1044	1030	1085	1294	1085	998	1231	882	857	419	1200	891	3051	418	341	N.D.
20240510_feces_young_5mg_3uLinj_SWATH_EAD_POS_3	6478	6191	567	260	856	532	934	2339	1277	1042	909	974	1255	938	626	728	607	848	747	2872	341	309	N.D.
20240510_feces_young_5mg_3uLinj_SWATH_EAD_POS_4	3226	3526	653	260	536	658	377	803	558	899	1019	609	724	1008	800	576	229	574	352	2133	435	270	N.D.
