## Supplementary material for "Data-independent acquisition coupled with electron-activated dissociation for in-depth structure elucidation of fatty acid ester of hydroxy fatty acids": Source data: HFA_25_0.txt

	HFA_25-0-2OH	HFA_25-0-3OH	HFA_25-0-4OH	HFA_25-0-5OH	HFA_25-0-6OH	HFA_25-0-7OH	HFA_25-0-8OH	HFA_25-0-9OH	HFA_25-0-10OH	HFA_25-0-11OH	HFA_25-0-12OH	HFA_25-0-13OH	HFA_25-0-14OH	HFA_25-0-15OH	HFA_25-0-16OH	HFA_25-0-17OH	HFA_25-0-18OH	HFA_25-0-19OH	HFA_25-0-20OH	HFA_25-0-21OH	HFA_25-0-22OH	HFA_25-0-23OH	HFA_25-0-24OH	HFA_25-0-25OH
20240510_Blank_SWATH_EAD_POS_1	180	N.D.	2	37	20	N.D.	17	20	30	30	22	N.D.	25	70	20	17	20	61	20	30	20	N.D.	60	N.D.
20240510_feces_aged_5mg_3uLinj_SWATH_EAD_POS_1	582	662	87	135	151	133	205	172	118	183	139	195	197	40	132	170	220	124	216	149	305	35	1405	N.D.
20240510_feces_aged_5mg_3uLinj_SWATH_EAD_POS_2	1149	1062	265	120	224	116	145	267	337	195	187	191	107	130	177	122	153	92	319	216	370	20	1582	N.D.
20240510_feces_aged_5mg_3uLinj_SWATH_EAD_POS_3	1303	1072	202	102	181	75	171	352	244	216	266	244	328	224	203	137	292	154	121	213	379	180	1375	N.D.
20240510_feces_aged_5mg_3uLinj_SWATH_EAD_POS_4	462	525	235	97	67	67	273	254	152	195	N.D.	186	100	110	87	178	179	90	281	314	117	142	1331	N.D.
20240510_feces_young_5mg_3uLinj_SWATH_EAD_POS_1	1545	1336	297	130	330	167	384	329	281	182	220	196	199	127	234	158	189	259	120	370	484	80	1509	N.D.
20240510_feces_young_5mg_3uLinj_SWATH_EAD_POS_2	1260	1695	397	240	137	189	131	610	492	265	241	262	361	216	336	198	261	246	105	386	761	174	1412	N.D.
20240510_feces_young_5mg_3uLinj_SWATH_EAD_POS_3	2589	1605	205	185	212	136	141	313	223	305	205	272	255	171	151	178	270	161	256	491	542	119	1077	N.D.
20240510_feces_young_5mg_3uLinj_SWATH_EAD_POS_4	1328	1013	222	5	171	N.D.	118	250	269	246	155	236	123	179	152	70	141	82	121	189	433	110	834	N.D.
