## Supplementary material for "Data-independent acquisition coupled with electron-activated dissociation for in-depth structure elucidation of fatty acid ester of hydroxy fatty acids": Source data: HFA_26_0.txt

	HFA_26-0-2OH	HFA_26-0-3OH	HFA_26-0-4OH	HFA_26-0-5OH	HFA_26-0-6OH	HFA_26-0-7OH	HFA_26-0-8OH	HFA_26-0-9OH	HFA_26-0-10OH	HFA_26-0-11OH	HFA_26-0-12OH	HFA_26-0-13OH	HFA_26-0-14OH	HFA_26-0-15OH	HFA_26-0-16OH	HFA_26-0-17OH	HFA_26-0-18OH	HFA_26-0-19OH	HFA_26-0-20OH	HFA_26-0-21OH	HFA_26-0-22OH	HFA_26-0-23OH	HFA_26-0-24OH	HFA_26-0-25OH	HFA_26-0-26OH
20240510_Blank_SWATH_EAD_POS_1	75	197	40	20	30	450	100	20	146	N.D.	61	N.D.	20	40	20	17	20	N.D.	N.D.	20	20	N.D.	100	20	N.D.
20240510_feces_aged_5mg_3uLinj_SWATH_EAD_POS_1	1105	3819	766	202	N.D.	248	302	267	143	120	102	122	82	152	117	163	271	124	141	184	120	461	93	144	N.D.
20240510_feces_aged_5mg_3uLinj_SWATH_EAD_POS_2	405	2743	389	295	403	60	316	232	78	151	143	81	245	137	76	80	235	126	100	77	40	238	171	30	N.D.
20240510_feces_aged_5mg_3uLinj_SWATH_EAD_POS_3	912	10698	2003	407	N.D.	467	444	546	527	499	257	383	230	272	433	351	327	220	174	217	142	691	134	112	N.D.
20240510_feces_aged_5mg_3uLinj_SWATH_EAD_POS_4	1062	12771	1423	405	557	276	366	655	628	594	409	436	439	349	365	203	264	212	283	160	120	675	466	177	N.D.
20240510_feces_young_5mg_3uLinj_SWATH_EAD_POS_1	1200	4549	771	237	N.D.	184	204	450	186	133	101	144	285	177	196	121	254	119	57	60	81	265	250	127	N.D.
20240510_feces_young_5mg_3uLinj_SWATH_EAD_POS_2	1122	5468	733	260	N.D.	183	429	526	253	377	192	246	242	112	221	192	240	97	137	184	163	309	257	61	N.D.
20240510_feces_young_5mg_3uLinj_SWATH_EAD_POS_3	960	5265	583	297	N.D.	120	425	252	183	160	78	262	243	316	188	57	155	82	81	210	62	226	265	20	N.D.
20240510_feces_young_5mg_3uLinj_SWATH_EAD_POS_4	577	9499	1165	422	N.D.	347	545	754	435	329	454	383	459	369	341	266	176	172	196	222	97	620	122	106	N.D.
