## Supplementary material for "Data-independent acquisition coupled with electron-activated dissociation for in-depth structure elucidation of fatty acid ester of hydroxy fatty acids": Source data: FAHFAlist_x1.txt

																																		Class	Blank	1	1	1	NA	NA	NA	NA
																																		File type	Blank	Sample	Sample	Sample	NA	NA	NA	NA
																																		Injection order	1	2	3	4	NA	NA	NA	NA
																																		Batch ID	1	1	1	1	Average	Average	Stdev	Stdev
Alignment ID	Average Rt(min)	Average Mz	Metabolite name	Adduct type	Post curation result	Fill %	MS/MS assigned	Reference RT	Reference m/z	Formula	Ontology	INCHIKEY	SMILES	Annotation tag (VS1.0)	RT matched	m/z matched	MS/MS matched	Comment	Manually modified for quantification	Manually modified for annotation	Isotope tracking parent ID	Isotope tracking weight number	RT similarity	m/z similarity	Simple dot product	Weighted dot product	Reverse dot product	Matched peaks count	Matched peaks percentage	Total score	S/N average	Spectrum reference file name	MS1 isotopic spectrum	MS/MS spectrum	20240526_Blank_conctest_DDA_EAD_POS_1	20240526_feces_5mgdry_x1_conctest_DDA_EAD_POS_1	20240526_feces_5mgdry_x1_conctest_DDA_EAD_POS_2	20240526_feces_5mgdry_x1_conctest_DDA_EAD_POS_3	Blank	1	Blank	1
2309	5.337	441.40422	DMEDFAHFA 22:1;O2|DMEDFAHFA 2:0/20:0(2OH)	[M+H]+	null	0.75	TRUE	-1	441.40507	C26H52N2O3	DMEDFAHFA	FHQGFFCLSJFFGN-UHFFFAOYSA-N	O=C(OC(CCCCCCCCC(=O)NCCN(C)C)CCCCCCCCCC)C	410	FALSE	TRUE	TRUE	Normalized unit: Intensity; Annotation method: EieioDatabase_1; Tag: Confirmed|Coelution (mixed spectra)|Overannotation	FALSE	TRUE	2309	0	0	1	0.45	0.69	0.65	8	2	2.11	43.89	20240526_feces_5mgdry_x1_conctest_DDA_EAD_POS_2	441.40447:765 441.43588:34 441.45098:32 441.87195:9 442.29843:9 442.33524:11 442.37185:24 442.40632:168 442.43627:11 442.45441:10 443.20926:12 443.26122:5 443.33675:41 443.35470:15 443.37261:5 443.40961:41	143.11692:74 145.09828:83 145.96538:13 146.10481:6 147.96433:16 149.96457:3 154.12184:10 157.12928:10 159.11059:7 166.12143:6 186.19740:10 188.11569:55 199.17372:10 201.16084:21 215.09464:10 216.14480:10 229.15395:21 243.17029:5 257.22125:10 271.23436:7 285.22498:8 299.22949:10 313.24764:8 336.32450:145 354.33794:35 356.30003:8 381.37959:42 394.32950:9 396.34832:51 397.37740:93 439.38799:21 440.3…	39	626	564	629	39.4375	605.9791667	0	36.81257074
2623	6.365	469.43515	DMEDFAHFA 24:1;O2|DMEDFAHFA 2:0/22:0(2OH)	[M+H]+	null	0.75	TRUE	-1	469.43637	C28H56N2O3	DMEDFAHFA	IPLYLHXICUORBR-UHFFFAOYSA-N	O=C(OC(CCCC(=O)NCCN(C)C)CCCCCCCCCCCCCCCCC)C	400	FALSE	TRUE	TRUE	Normalized unit: Intensity; Annotation method: EieioDatabase_1; Tag: Confirmed|Coelution (mixed spectra)|Overannotation	FALSE	TRUE	2623	0	0	0.99	0.44	0.67	0.71	38	3.47	2.86	736.6	20240526_feces_5mgdry_x1_conctest_DDA_EAD_POS_1	469.43515:12357 470.33511:11 470.43850:2700 470.82485:11 470.86560:8 471.30970:10 471.33129:5 471.36080:10 471.38199:30 471.39741:25 471.44112:317	140.10521:14 140.13648:10 141.07280:10 143.11753:389 144.12451:22 145.09742:809 145.96844:39 146.10376:11 147.08009:17 147.96475:17 149.96234:4 150.11735:10 150.13730:6 152.10329:10 152.10987:14 154.12243:55 156.10970:48 157.08639:10 157.13333:71 158.10460:30 159.11321:100 166.12305:13 168.13680:20 169.13488:9 170.11600:10 171.11640:23 171.14419:16 172.12199:8 178.15374:7 182.15817:10 184.06852:1…	13	8816	8033	8603	12.5625	8484.0625	0	404.6668528
2787	6.816	483.45179	DMEDFAHFA 25:1;O2|DMEDFAHFA 2:0/23:0(2OH)	[M+H]+	null	0.75	TRUE	-1	483.45202	C29H58N2O3	DMEDFAHFA	NUBMTGHGKYFLAT-UHFFFAOYSA-N	O=C(OC(CCCC(=O)NCCN(C)C)CCCCCCCCCCCCCCCCCC)C	400	FALSE	TRUE	TRUE	Normalized unit: Intensity; Annotation method: EieioDatabase_1; Tag: Confirmed|Overannotation|Coelution (mixed spectra)	FALSE	TRUE	2787	0	0	1	0.44	0.65	0.74	44	3.53	2.91	958.32	20240526_feces_5mgdry_x1_conctest_DDA_EAD_POS_2	483.45167:15284 484.21788:7 484.38934:10 484.45454:3717 484.50694:17 485.25020:10 485.36678:20 485.40554:17 485.45726:374 485.49060:18 485.51017:8	140.10588:13 141.92835:7 143.11853:552 144.12945:21 144.15692:11 145.09802:811 145.96856:20 146.10399:16 147.96463:14 150.12625:9 152.10659:25 153.11482:15 154.12352:24 156.09959:20 156.12346:14 157.13284:40 158.10521:15 158.13576:10 159.11277:93 162.99800:10 164.13689:10 166.12178:23 168.14164:12 169.13127:16 170.11849:12 171.11402:11 171.14476:14 172.12674:10 172.15631:9 180.13839:16 182.15363:…	17	10496	10506	10616	17	10539.54167	0	66.57720886
2928	6.346	495.45105	DMEDFAHFA 26:2;O2|DMEDFAHFA 2:0/24:1(9)(2OH)	[M+H]+	null	0.75	TRUE	-1	495.45202	C30H58N2O3	DMEDFAHFA	UARQUHIOKGJUGT-UHFFFAOYSA-N	O=C(OC(CCCC(=O)NCCN(C)C)CCCCCCCCCC=CCCCCCCCC)C	400	FALSE	TRUE	TRUE	Normalized unit: Intensity; Annotation method: EieioDatabase_1; Tag: Confirmed|Overannotation|Coelution (mixed spectra)	FALSE	TRUE	2928	0	0	1	0.39	0.6	0.71	51	3	2.6	1317.89	20240526_feces_5mgdry_x1_conctest_DDA_EAD_POS_1	495.45105:23908 495.59628:11 496.38991:15 496.45399:6235 496.49405:18 496.94644:10 496.97864:14 496.99676:13 497.24892:10 497.28025:14 497.37491:5 497.39528:25 497.45757:653 497.51656:11	140.10616:33 141.11293:10 141.92618:18 142.08936:10 143.11812:833 144.12509:11 145.09572:1251 145.97046:20 146.10512:33 147.96513:20 148.07839:10 149.13286:14 149.96166:7 150.12941:10 151.09849:10 151.14708:16 152.10514:30 154.12186:71 156.10291:38 156.12164:17 157.10856:10 157.13342:81 158.10479:58 158.14175:10 159.11311:118 161.09678:9 161.13292:13 163.12737:10 163.14822:10 164.14340:10 165.162…	1	17881	16950	17322	1.25	17384.1875	0	468.8224986
2956	7.295	497.46669	DMEDFAHFA 26:1;O2|DMEDFAHFA 2:0/24:0(2OH)	[M+H]+	null	0.75	TRUE	-1	497.46767	C30H60N2O3	DMEDFAHFA	NTZQVVHEQFTGFP-UHFFFAOYSA-N	O=C(OC(CCCC(=O)NCCN(C)C)CCCCCCCCCCCCCCCCCCC)C	400	FALSE	TRUE	TRUE	Normalized unit: Intensity; Annotation method: EieioDatabase_1; Tag: Confirmed|Overannotation|Coelution (mixed spectra)	FALSE	TRUE	2956	0	0	1	0.42	0.61	0.78	63	3.71	3	5007.91	20240526_feces_5mgdry_x1_conctest_DDA_EAD_POS_3	497.46687:66556 498.47033:28450 498.52043:25 499.39852:22 499.47322:3101 499.54454:13	140.10856:67 141.10183:10 142.08681:24 142.65525:15 143.11865:1979 144.12699:53 144.62526:10 145.09834:1439 145.96737:18 146.10462:122 147.08337:10 147.96559:17 149.00651:7 149.13116:6 150.12474:10 151.09595:10 151.61905:10 152.10894:32 153.10863:10 153.13199:10 154.12378:105 156.10780:47 156.12089:36 157.13316:195 158.11047:35 158.14090:45 159.11398:231 162.10019:9 164.13914:9 166.12236:45 166.1…	18	57744	56067	56164	18.375	56658.29167	0	941.7568612
3111	6.681	509.46713	DMEDFAHFA 27:2;O2|DMEDFAHFA 3:0/24:1(9)(2OH)	[M+H]+	null	0.75	TRUE	-1	509.46767	C31H60N2O3	DMEDFAHFA	WXRVMMBFVDMORL-UHFFFAOYSA-N	O=C(OC(CCCC(=O)NCCN(C)C)CCCCCCCCCC=CCCCCCCCC)CC	400	FALSE	TRUE	TRUE	Normalized unit: Intensity; Annotation method: EieioDatabase_1; Tag: Confirmed|Overannotation|Coelution (mixed spectra)	FALSE	TRUE	3111	0	0	1	0.38	0.59	0.73	52	3	2.61	1212.38	20240526_feces_5mgdry_x1_conctest_DDA_EAD_POS_1	509.46713:18296 509.51742:9 509.93518:13 510.47107:4243 510.87928:10 510.89367:5 510.91393:10 510.95466:12 510.97007:5 511.16165:8 511.22028:9 511.28348:5 511.35462:10 511.37841:10 511.40059:12 511.42212:21 511.47366:459	140.10478:7 142.08299:10 142.11264:10 143.11708:437 144.12099:10 145.09602:595 145.96638:25 146.10550:10 147.11364:6 147.96466:22 149.13320:17 150.00798:6 152.10829:17 154.12151:52 156.10424:24 156.12403:10 157.06918:10 157.13114:46 158.10379:17 158.14167:10 159.11017:52 165.15897:4 166.12302:10 168.13571:20 169.13378:20 170.11663:28 171.11150:30 171.14833:10 172.14860:10 173.13066:7 175.14668:9 …	10	12392	11904	12199	10.375	12164.75	0	245.7211644
3151	7.63	511.48294	DMEDFAHFA 27:1;O2|DMEDFAHFA 3:0/24:0(2OH)	[M+H]+	null	0.75	TRUE	-1	511.48332	C31H62N2O3	DMEDFAHFA	QTVMKNJHPDLVNM-UHFFFAOYSA-N	O=C(OC(CCCC(=O)NCCN(C)C)CCCCCCCCCCCCCCCCCCC)CC	400	FALSE	TRUE	TRUE	Normalized unit: Intensity; Annotation method: EieioDatabase_1; Tag: Confirmed|Overannotation|Coelution (mixed spectra)	FALSE	TRUE	3151	0	0	1	0.4	0.56	0.77	71	3.81	3.03	4522.19	20240526_feces_5mgdry_x1_conctest_DDA_EAD_POS_2	511.48292:43041 512.04151:14 512.27014:16 512.40433:15 512.41786:22 512.48603:17443 512.91706:15 513.36836:15 513.41551:23 513.43909:39 513.48892:1935 513.52551:8	140.10685:76 140.14476:4 141.10857:10 142.08226:10 142.12293:4 143.11798:1988 144.12416:22 145.09667:1367 145.96892:27 146.10553:79 147.96474:14 149.10114:10 149.13360:15 149.96130:10 150.08873:15 152.10656:28 153.11619:26 154.12222:90 155.14250:10 156.10110:45 156.11760:41 157.13357:170 158.10532:74 158.14147:43 159.11330:188 160.12272:10 161.12900:9 164.13649:6 166.12112:36 167.13144:10 168.137…	20	35867	34980	36456	19.875	35767.5	0	743.038725
3288	7.238	523.48244	DMEDFAHFA 28:2;O2|DMEDFAHFA 2:0/26:1(5)(2OH)	[M+H]+	null	0.75	TRUE	-1	523.48332	C32H62N2O3	DMEDFAHFA	SUXWJGYNKNKBAC-UHFFFAOYSA-N	O=C(OC(CCCC(=O)NCCN(C)C)CCCCCCCCCCCC=CCCCCCCCC)C	400	FALSE	TRUE	TRUE	Normalized unit: Intensity; Annotation method: EieioDatabase_1; Tag: Confirmed|Coelution (mixed spectra)|Overannotation	FALSE	TRUE	3288	0	0	1	0.38	0.62	0.59	9	3	2.54	57.76	20240526_feces_5mgdry_x1_conctest_DDA_EAD_POS_2	523.48233:938 523.52556:16 523.85720:8 523.86927:13 523.96520:15 524.35998:10 524.38291:9 524.40514:12 524.43025:15 524.45377:27 524.48997:242 524.79609:8 524.89517:11 524.95746:10 525.32857:13 525.39665:16 525.42996:10 525.45909:20 525.48983:80 525.51434:56	143.11705:46 145.09703:139 145.96771:23 147.96431:15 149.96215:3 151.14529:4 156.09985:4 157.12870:7 159.11360:9 180.13403:10 188.11530:47 199.17945:17 241.22830:4 250.21395:5 257.21712:7 261.73303:10 269.25306:10 306.27200:7 314.26091:10 320.28849:5 341.28620:11 345.89149:10 395.32406:10 404.38488:11 416.38493:18 417.39761:11 418.40279:129 423.35856:11 435.41060:11 436.41659:62 449.44530:7 463.4…	9	695	709	718	8.875	707.1875	0	11.68582876
3317	8.144	525.49652	DMEDFAHFA 28:1;O2|DMEDFAHFA 3:0/25:0(2OH)	[M+H]+	null	0.75	TRUE	-1	525.49897	C32H64N2O3	DMEDFAHFA	VDWYTVNMSQREQX-UHFFFAOYSA-N	O=C(OC(CCCC(=O)NCCN(C)C)CCCCCCCCCCCCCCCCCCCC)CC	410	FALSE	TRUE	TRUE	Normalized unit: Intensity; Annotation method: EieioDatabase_1; Tag: Confirmed|Coelution (mixed spectra)|Overannotation	FALSE	TRUE	3317	0	0	0.97	0.4	0.67	0.64	49	2.53	2.34	217.04	20240526_feces_5mgdry_x1_conctest_DDA_EAD_POS_3	525.49704:3806 525.54729:20 525.91451:16 526.38897:27 526.41152:28 526.45090:153 526.50160:1073 526.54676:16 527.40394:17 527.41822:18 527.44806:54 527.47267:30 527.50490:210	140.10497:11 141.92610:10 142.07645:5 143.11765:192 144.12328:12 145.09662:369 145.13355:5 145.96774:15 146.10446:18 146.96937:5 147.07823:19 147.96422:12 148.08352:6 149.96026:10 151.14539:5 152.11238:5 154.12094:10 156.10363:8 156.11839:6 157.12998:10 157.16836:16 158.07393:5 158.10178:8 158.12320:5 158.17248:5 159.11183:65 161.09384:16 162.09918:12 163.14244:5 166.12225:10 168.14003:9 169.1341…	12	3264	3209	3220	11.6875	3231.291667	0	29.2331905
3318	8.304	525.4977	DMEDFAHFA 28:1;O2|DMEDFAHFA 2:0/26:0(2OH)	[M+H]+	null	0.75	TRUE	-1	525.49897	C32H64N2O3	DMEDFAHFA	MEZXMAMPHWXXFH-UHFFFAOYSA-N	O=C(OC(CCCC(=O)NCCN(C)C)CCCCCCCCCCCCCCCCCCCCC)C	400	FALSE	TRUE	TRUE	Normalized unit: Intensity; Annotation method: EieioDatabase_1; Tag: Confirmed|Overannotation|Coelution (mixed spectra)	FALSE	TRUE	3318	0	0	0.99	0.39	0.63	0.72	42	3.46	2.84	1018.41	20240526_feces_5mgdry_x1_conctest_DDA_EAD_POS_1	525.49770:14425 526.38991:10 526.50103:3709 526.57034:10 526.99565:8 527.36833:10 527.39567:14 527.43517:30 527.45530:42 527.50486:484	140.10647:20 141.11299:5 143.11839:359 144.12152:10 145.09681:557 145.96780:31 146.10214:26 147.96516:11 151.15053:3 152.10162:25 152.14314:10 153.08596:10 154.12217:32 156.10423:19 156.11937:20 157.13574:28 158.10796:9 159.11278:135 161.09431:10 164.13449:16 166.12271:19 168.12941:10 170.12451:10 171.11363:13 171.14749:10 172.12213:15 172.15380:10 180.13413:17 184.12696:10 185.16431:32 187.14238…	9	12164	11420	11862	9	11815.04167	0	374.2937325
3515	8.702	539.51343	DMEDFAHFA 29:1;O2|DMEDFAHFA 3:0/26:0(2OH)	[M+H]+	null	0.75	TRUE	-1	539.51462	C33H66N2O3	DMEDFAHFA	QOMYQZWSCQYAML-UHFFFAOYSA-N	O=C(OC(CCCC(=O)NCCN(C)C)CCCCCCCCCCCCCCCCCCCCC)CC	400	FALSE	TRUE	TRUE	Normalized unit: Intensity; Annotation method: EieioDatabase_1; Tag: Confirmed|Coelution (mixed spectra)|Overannotation	FALSE	TRUE	3515	0	0	0.99	0.4	0.65	0.69	35	3.37	2.79	822.47	20240526_feces_5mgdry_x1_conctest_DDA_EAD_POS_2	539.51388:7487 539.56055:10 539.88357:47 540.15996:17 540.33053:10 540.40649:5 540.44884:21 540.46864:21 540.51699:1930 540.88441:23 540.92687:11 541.27682:5 541.38983:9 541.44822:23 541.46481:10 541.48175:21 541.52110:258	140.10639:16 143.11697:183 144.12173:13 145.09656:467 145.96791:36 146.10303:27 147.96621:19 152.10086:10 154.12103:10 156.11032:26 157.13270:20 157.16379:10 158.10247:10 159.11172:42 168.13534:8 169.13039:10 171.11127:8 171.14149:18 172.12553:10 172.15702:13 173.12861:8 182.15851:10 185.12856:8 185.16310:34 186.17269:7 187.14175:16 188.11446:6 196.16599:14 197.16558:13 199.17837:59 201.15859:27 …	10	6457	5925	6285	10.0625	6222.458333	0	271.7879482
4282	7.424	605.56032	DMEDFAHFA 34:3;O2|DMEDFAHFA 18:2/16:0;O	[M+H]+	null	0.75	TRUE	-1	605.56158	C38H72N2O3	DMEDFAHFA	LXAKTXSGGLTLLY-UHFFFAOYSA-N	O=C(OC(CCCCCCC)CCCCCCCC(=O)NCCN(C)C)CCCCCCCC=CCC=CCCCCC	530	FALSE	TRUE	FALSE	Normalized unit: Intensity; Annotation method: DMEDFAHFA_H_Pos_3; Tag: Confirmed|Coelution (mixed spectra)	FALSE	TRUE	4282	0	0	0.99	0.38	0.53	0.7	4	2	2.08	122.1	20240526_feces_5mgdry_x1_conctest_DDA_EAD_POS_1	605.56032:1735 605.61519:9 605.97666:10 606.00320:9 606.35890:9 606.38775:17 606.40457:11 606.41621:10 606.43277:10 606.46381:22 606.49033:17 606.52335:31 606.56439:491 606.92596:9 606.97562:12 607.05129:10 607.38310:17 607.42785:11 607.44368:13 607.45724:6 607.47932:20 607.50117:17 607.52039:18 607.56744:126	140.10325:10 143.11684:161 144.12400:9 145.96857:44 147.96553:23 150.04330:10 151.05977:10 154.12178:22 156.14081:5 157.13092:25 158.13812:10 163.14744:5 168.13809:9 171.15077:11 172.15274:10 177.12767:10 178.13438:3 180.14978:10 182.14998:21 184.16141:10 185.16434:19 186.17285:20 191.14431:4 196.16707:14 199.17797:35 200.18777:10 205.08699:10 207.09961:7 210.18420:6 212.19749:5 213.19475:33 219.…	9	1557	1469	1532	8.75	1519.520833	0	45.19939908
4303	8.317	607.5764	DMEDFAHFA 34:2;O2|DMEDFAHFA 16:0/18:1;O	[M+H]+	null	0.75	TRUE	-1	607.57721	C38H74N2O3	DMEDFAHFA	WJHCYZRHMAVYFO-UHFFFAOYSA-N	O=C(OC(CCC)CCCCC=CCCCCCCCC(=O)NCCN(C)C)CCCCCCCCCCCCCCC	530	FALSE	TRUE	FALSE	Normalized unit: Intensity; Annotation method: DMEDFAHFA_H_Pos_3; Tag: Confirmed|Coelution (mixed spectra)	FALSE	TRUE	4303	0	0	1	0.39	0.53	0.77	4	2	2.11	375.36	20240526_feces_5mgdry_x1_conctest_DDA_EAD_POS_2	607.57646:3417 607.62037:19 607.88608:12 607.98138:10 608.05610:9 608.20841:9 608.47672:12 608.57900:1119 608.90676:9 608.95465:12 609.33699:10 609.36706:9 609.40854:10 609.46306:11 609.48218:6 609.50416:10 609.52529:15 609.54931:19 609.58076:169 609.63430:10	140.10684:33 140.62636:10 142.12037:13 143.11773:294 144.12574:25 145.96786:27 147.96445:52 150.00789:6 154.12195:48 156.13398:16 157.13430:35 158.14079:6 166.13194:12 168.13824:18 170.15221:14 171.14910:11 172.15801:18 175.16190:15 175.66682:98 180.13752:10 185.16292:43 186.17150:38 187.16712:12 194.15321:8 195.16292:5 196.16851:18 198.18407:10 199.17913:157 200.00387:14 200.18787:22 202.07488:1…	7	3319	3122	3395	7.4375	3278.645833	0	140.6842977
4558	6.52	627.54433	DMEDFAHFA 36:6;O2|DMEDFAHFA 18:2/18:3;O	[M+H]+	null	0.75	TRUE	-1	627.5459	C40H70N2O3	DMEDFAHFA	RUTXOCHQPGZYDX-UHFFFAOYSA-N	O=C(OC(C=CC=CCCCCCCCC(=O)NCCN(C)C)CC=CCC)CCCCCCCC=CCC=CCCCCC	410	FALSE	TRUE	TRUE	Normalized unit: Intensity; Annotation method: DMEDFAHFA_H_Pos_3; Tag: Confirmed|Coelution (mixed spectra)	FALSE	TRUE	4558	0	0	0.99	0.37	0.45	0.82	4	2	2.11	20.85	20240526_feces_5mgdry_x1_conctest_DDA_EAD_POS_3	627.54473:276 627.58832:11 627.96941:10 627.98677:13 628.22054:9 628.42226:19 628.46171:11 628.49054:24 628.54738:127 628.98766:9 629.32649:10 629.38087:10 629.40162:14 629.42397:6 629.46669:16 629.49241:25 629.55505:74	140.10742:10 141.92580:10 143.11713:42 145.10282:4 145.96706:29 147.11870:10 147.96483:11 149.98648:5 161.12968:10 165.12872:10 173.13073:3 173.65151:20 174.15818:5 174.65907:10 180.14198:10 182.01152:10 186.17388:8 199.17927:9 200.00641:10 200.18656:10 202.07709:9 204.89073:10 213.19797:4 214.20307:7 258.89587:3 262.22155:10 276.23590:4 277.21757:11 279.23027:13 288.90794:14 292.24987:5 299.8274…	8	245	247	240	8	244.0416667	0	3.390204947
4580	7.109	629.5609	DMEDFAHFA 36:5;O2|DMEDFAHFA 18:2/18:2;O	[M+H]+	null	0.75	TRUE	-1	629.56158	C40H72N2O3	DMEDFAHFA	ZQFBUABWNNOCLB-UHFFFAOYSA-N	O=C(OC(CC=CCC=CCCCCCCCC(=O)NCCN(C)C)CCC)CCCCCCCC=CCC=CCCCCC	410	FALSE	TRUE	TRUE	Normalized unit: Intensity; Annotation method: DMEDFAHFA_H_Pos_3; Tag: Confirmed|Coelution (mixed spectra)	FALSE	TRUE	4580	0	0	1	0.53	0.61	0.88	4	2	2.22	52.46	20240526_feces_5mgdry_x1_conctest_DDA_EAD_POS_2	629.56003:857 629.96186:7 630.39564:12 630.42583:12 630.47213:14 630.51668:49 630.56346:334 630.96431:15 630.97433:7 631.40977:7 631.43055:15 631.47280:23 631.50712:26 631.53397:26 631.56633:82 631.60577:13	140.10520:12 141.92693:5 143.11688:75 144.12846:10 145.09838:8 145.96720:45 147.08504:10 147.96576:20 150.12445:10 154.11668:10 157.13018:14 163.13805:10 166.11941:17 168.13562:9 171.14736:10 174.65912:17 180.13824:6 182.01131:10 185.16347:15 189.16045:5 192.13974:7 199.17638:10 200.18341:9 204.88391:7 208.16947:4 213.19489:19 214.20273:4 220.17057:11 227.21093:5 234.80303:10 236.20216:8 239.2113…	8	805	787	857	7.5	816.3958333	0	36.34912811
4603	7.501	631.5768	DMEDFAHFA 36:4;O2|DMEDFAHFA 18:2/18:1;O	[M+H]+	null	0.75	TRUE	-1	631.57721	C40H74N2O3	DMEDFAHFA	QYBCROFLCGPKKU-UHFFFAOYSA-N	O=C(OC(CCC)CCCCC=CCCCCCCCC(=O)NCCN(C)C)CCCCCCCC=CCC=CCCCCC	530	FALSE	TRUE	FALSE	Normalized unit: Intensity; Annotation method: DMEDFAHFA_H_Pos_3; Tag: Confirmed|Coelution (mixed spectra)	FALSE	TRUE	4603	0	0	1	0.3	0.44	0.7	4	2	2.04	2107.27	20240526_feces_5mgdry_x1_conctest_DDA_EAD_POS_3	631.57680:22458 632.49604:9 632.58028:9821 632.92932:10 633.03351:11 633.36220:6 633.42803:8 633.46234:13 633.48815:15 633.54511:47 633.58326:1503	140.10826:55 141.11372:15 141.92437:6 142.12251:11 143.11813:967 144.12519:72 145.96986:17 146.10696:7 147.12158:25 147.96211:16 148.10571:10 149.10819:7 149.13152:46 150.10413:13 151.13819:14 152.10763:10 152.15096:11 154.12311:191 156.13695:18 157.13339:166 158.14167:31 159.11603:5 161.13339:28 162.13762:6 163.11231:6 163.14791:29 164.12326:17 164.15447:14 165.13126:10 165.16389:14 166.12365:7 …	2	20048	19641	20566	2.25	20085.27083	0	463.6561156
4626	8.329	633.59153	DMEDFAHFA 36:3;O2|DMEDFAHFA 18:1/18:1;O	[M+H]+	null	0.75	TRUE	-1	633.5929	C40H76N2O3	DMEDFAHFA	OUAKNNSBCIXWPZ-UHFFFAOYSA-N	O=C(OC(CCC)CCCCC=CCCCCCCCC(=O)NCCN(C)C)CCCCCCCC=CCCCCCCCC	530	FALSE	TRUE	FALSE	Normalized unit: Intensity; Annotation method: DMEDFAHFA_H_Pos_3; Tag: Confirmed|Coelution (mixed spectra)	FALSE	TRUE	4626	0	0	0.99	0.31	0.45	0.72	4	2	2.05	916.42	20240526_feces_5mgdry_x1_conctest_DDA_EAD_POS_1	633.59153:10394 633.90183:10 633.94227:6 634.02975:9 634.21374:11 634.44964:17 634.48382:7 634.50668:9 634.53144:15 634.59476:3433 634.63897:20 634.91384:12 634.93000:6 634.95772:6 635.44043:6 635.45289:22 635.50764:13 635.53014:21 635.55549:30 635.59800:458 635.66025:10	140.10703:39 141.11239:10 141.92472:6 142.12140:31 143.11734:618 144.12441:84 145.96670:41 147.11594:6 147.96425:13 148.12013:9 149.09882:10 149.12869:18 149.96394:11 151.10903:9 151.14663:10 152.10762:13 154.12218:51 156.13621:26 157.13355:75 158.13871:20 161.13070:15 163.14790:9 165.12176:10 166.12486:12 167.09605:10 168.13728:32 169.13151:14 170.15275:19 171.14595:13 172.15820:22 174.65504:10 …	6	9705	9016	9700	6	9473.6875	0	396.0523314
4861	6.59	653.56039	DMEDFAHFA 38:7;O2|DMEDFAHFA 20:5/18:1;O	[M+H]+	null	0.75	TRUE	-1	653.56158	C42H72N2O3	DMEDFAHFA	BXQDAGFCTMFHNS-UHFFFAOYSA-N	O=C(OC(CCC)CCCCC=CCCCCCCCC(=O)NCCN(C)C)CCCC=CCC=CCC=CCC=CCC=CCC	530	FALSE	TRUE	FALSE	Normalized unit: Intensity; Annotation method: DMEDFAHFA_H_Pos_3; Tag: Confirmed|Coelution (mixed spectra)	FALSE	TRUE	4861	0	0	1	0.37	0.51	0.72	4	2	2.08	49.5	20240526_feces_5mgdry_x1_conctest_DDA_EAD_POS_3	653.56039:714 653.61456:46 653.89203:13 653.92326:8 653.95556:10 653.97336:6 653.98623:14 654.32291:6 654.41428:11 654.43371:13 654.47053:21 654.56326:280 654.62183:43 654.88913:9 654.94062:9 654.95859:6 655.00295:15 655.36834:6 655.43548:12 655.46880:15 655.48365:11 655.52976:40 655.56558:64 655.59243:14 655.61720:11 655.63634:11	140.10662:7 141.92358:10 143.11784:111 144.12762:9 145.09774:16 145.96793:24 147.96448:14 149.13508:5 154.12249:27 155.13076:15 157.13558:7 159.11537:10 162.13364:10 165.06088:10 185.16281:24 186.17264:10 187.14472:13 187.88576:7 194.15280:13 199.17899:23 200.18755:18 201.16099:10 208.16668:7 213.12833:8 215.17248:10 216.89068:3 217.18911:10 236.18646:10 239.21945:10 242.20375:4 243.19828:10 246.…	10	574	528	599	9.8125	566.9375	0	36.1063425
5185	6.842	679.57591	DMEDFAHFA 40:8;O2|DMEDFAHFA 22:6/18:1;O	[M+H]+	null	0.75	TRUE	-1	679.57721	C44H74N2O3	DMEDFAHFA	IBLLUWJJTDPBIH-UHFFFAOYSA-N	O=C(OC(CCC)CCCCC=CCCCCCCCC(=O)NCCN(C)C)CCC=CCC=CCC=CCC=CCC=CCC=CCC	530	FALSE	TRUE	FALSE	Normalized unit: Intensity; Annotation method: DMEDFAHFA_H_Pos_3; Tag: Confirmed|Coelution (mixed spectra)	FALSE	TRUE	5185	0	0	1	0.38	0.55	0.69	4	2	2.08	53.29	20240526_feces_5mgdry_x1_conctest_DDA_EAD_POS_2	679.57592:987 679.62480:29 679.93584:6 679.95409:12 680.42748:11 680.45421:12 680.47049:21 680.49416:16 680.52995:25 680.57885:399 680.63252:12 680.91118:10 681.12805:17 681.14724:10 681.41298:10 681.46420:13 681.48354:17 681.50101:21 681.52026:25 681.54294:27 681.58184:90 681.63278:11 681.65082:15	140.10640:10 142.07803:12 143.11808:106 144.11805:4 145.09706:10 145.96391:13 147.96560:23 149.13089:6 154.12292:20 157.13448:17 159.00568:11 159.11162:7 168.13783:5 175.15417:10 178.07660:10 180.13871:6 185.16282:10 194.15600:10 199.18000:45 200.00506:7 200.18813:3 208.16705:18 209.13148:6 210.18802:6 212.19942:10 213.19482:9 215.17599:6 225.19442:17 227.20952:10 228.17782:10 228.21630:10 236.20…	9	728	701	720	9.1875	716.4166667	0	13.876736
5313	14.605	691.66933	DMEDFAHFA 40:2;O2|DMEDFAHFA 16:0/24:1(9)(2OH)	[M+H]+	null	0.75	TRUE	-1	691.67112	C44H86N2O3	DMEDFAHFA	WFVUWZGYTZYEKE-UHFFFAOYSA-N	O=C(OC(CCCC(=O)NCCN(C)C)CCCCCCCCCC=CCCCCCCCC)CCCCCCCCCCCCCCC	400	FALSE	TRUE	TRUE	Normalized unit: Intensity; Annotation method: EieioDatabase_1; Tag: Overannotation|Confirmed|Coelution (mixed spectra)	FALSE	TRUE	5313	0	0	0.99	0.15	0.24	0.68	37	3	2.43	16.42	20240526_feces_5mgdry_x1_conctest_DDA_EAD_POS_1	691.66933:414 691.71514:10 691.78600:6 691.89338:11 691.96087:14 692.01020:6 692.08222:11 692.42159:14 692.44083:20 692.51669:86 692.58584:14 692.60187:15 692.67223:149 693.08788:6 693.17701:12 693.35887:10 693.40544:14 693.44872:85 693.51818:39 693.61292:12 693.67355:47	140.01797:7 140.04495:5 140.99473:10 141.05600:7 141.92721:10 141.99480:5 142.08326:6 143.06735:5 143.11645:31 145.09724:65 145.96705:31 146.10662:5 147.11624:7 147.96454:33 148.12160:7 148.96850:5 149.09647:5 149.13062:8 151.07563:5 153.07753:5 153.12684:7 154.00178:8 154.12051:5 155.01014:26 156.01023:5 156.03945:7 156.12283:5 157.12945:5 158.02044:21 158.09126:5 159.11299:10 161.13023:11 162.1…	4	405	372	392	3.5	389.4375	0	16.75174898
