## Supplementary material for "Data-independent acquisition coupled with electron-activated dissociation for in-depth structure elucidation of fatty acid ester of hydroxy fatty acids": Source data: FAHFAlist_x5_edit.txt

																																		Class	Blank	5	5	5	NA	NA	NA	NA
																																		File type	Blank	Sample	Sample	Sample	NA	NA	NA	NA
																																		Injection order	1	2	3	4	NA	NA	NA	NA
																																		Batch ID	1	1	1	1	Average	Average	Stdev	Stdev
Alignment ID	Average Rt(min)	Average Mz	Metabolite name	Adduct type	Post curation result	Fill %	MS/MS assigned	Reference RT	Reference m/z	Formula	Ontology	INCHIKEY	SMILES	Annotation tag (VS1.0)	RT matched	m/z matched	MS/MS matched	Comment	Manually modified for quantification	Manually modified for annotation	Isotope tracking parent ID	Isotope tracking weight number	RT similarity	m/z similarity	Simple dot product	Weighted dot product	Reverse dot product	Matched peaks count	Matched peaks percentage	Total score	S/N average	Spectrum reference file name	MS1 isotopic spectrum	MS/MS spectrum	20240526_Blank_conctest_DDA_EAD_POS_1	20240526_feces_5mgdry_x5_conctest_DDA_EAD_POS_1	20240526_feces_5mgdry_x5_conctest_DDA_EAD_POS_2	20240526_feces_5mgdry_x5_conctest_DDA_EAD_POS_3	Blank	5	Blank	5
2882	5.341	441.40376	DMEDFAHFA 22:1;O2|DMEDFAHFA 2:0/20:0(2OH)	[M+H]+	null	0.75	TRUE	-1	441.40507	C26H52N2O3	DMEDFAHFA	FHQGFFCLSJFFGN-UHFFFAOYSA-N	O=C(OC(CCCCCCCCC(=O)NCCN(C)C)CCCCCCCCCC)C	400	FALSE	TRUE	TRUE	Normalized unit: Intensity; Annotation method: EieioDatabase_1; Tag: Confirmed|Overannotation|Coelution (mixed spectra)	FALSE	TRUE	2882	0	0	0.99	0.42	0.65	0.71	22	3	2.62	170.97	20240526_feces_5mgdry_x5_conctest_DDA_EAD_POS_2	441.40408:2957 441.82615:8 441.85373:22 441.86425:5 441.88294:11 442.29830:11 442.31118:9 442.33039:15 442.40723:623 442.85953:13 443.29603:13 443.34689:35 443.37759:30 443.41026:105 443.44776:11	140.10470:10 141.14012:10 143.11678:173 144.12249:10 145.09737:270 145.96735:18 146.10456:8 147.96493:26 148.11315:5 149.96115:10 156.06486:5 157.12937:21 159.11111:42 166.12868:10 168.13987:10 169.12883:8 171.10880:10 180.13693:10 182.15264:3 183.05817:10 185.16431:17 186.19621:62 187.14449:17 188.11561:152 194.15339:10 199.17885:38 201.15470:18 202.12995:6 208.16393:7 213.19771:10 215.17359:10 …	39	2285	2280	2430	39.4375	2331.416667	0	85.19585279
3091	5.711	455.41992	DMEDFAHFA 23:1;O2|DMEDFAHFA 3:0/20:0(2OH)	[M+H]+	null	0.75	TRUE	-1	455.42072	C27H54N2O3	DMEDFAHFA	LDIDMGDNKHRBME-UHFFFAOYSA-N	O=C(OC(CCCCCCCCC(=O)NCCN(C)C)CCCCCCCCCC)CC	410	FALSE	TRUE	TRUE	Normalized unit: Intensity; Annotation method: EieioDatabase_1; Tag: Confirmed|Overannotation|Coelution (mixed spectra)	FALSE	TRUE	3091	0	0	1	0.42	0.68	0.64	18	2	2.09	84.06	20240526_feces_5mgdry_x5_conctest_DDA_EAD_POS_1	455.42046:1616 455.86586:9 456.26316:8 456.30703:9 456.34954:19 456.38099:38 456.42320:363 456.78378:39 456.85775:8 457.23645:14 457.26241:9 457.28340:46 457.33128:9 457.35626:25 457.37705:28 457.39420:22 457.42617:69	143.11771:115 144.12541:14 145.09571:153 145.12685:3 145.96794:17 147.96539:10 152.10937:10 154.11930:10 156.10025:8 158.13808:4 159.11075:12 163.01641:6 168.13619:10 172.15281:21 177.13705:4 184.12844:4 185.16549:10 187.14191:8 199.17949:22 200.00456:7 201.15782:29 202.13164:119 213.19547:16 215.13582:8 215.17357:16 227.20737:14 227.71594:14 243.20415:7 255.23918:15 257.17980:6 257.22206:28 269.…	16	1108	1105	1116	16.3125	1109.729167	0	5.715362157
3092	4.171	455.4201	DMEDFAHFA 23:1;O2|DMEDFAHFA 2:0/21:0;O	[M+H]+	null	0.25	TRUE	-1	455.42068	C27H54N2O3	DMEDFAHFA	UPAHFDAMMNQMDL-UHFFFAOYSA-N	O=C(OC(CCCC(=O)NCCN(C)C)CCCCCCCCCCCCCCCC)C	410	FALSE	TRUE	TRUE	Normalized unit: Intensity; Annotation method: DMEDFAHFA_H_Pos_3; Tag: Confirmed|Coelution (mixed spectra)	FALSE	TRUE	3092	0	0	1	0.55	0.61	0.74	4	2	2.16	22.44	20240526_feces_5mgdry_x5_conctest_DDA_EAD_POS_1	455.42010:196 455.45098:69 455.47415:10 455.84875:11 455.87558:13 456.21309:10 456.27587:10 456.32401:15 456.34741:35 456.38229:11 456.42183:64 456.45881:34 456.86018:10 457.28666:10 457.30152:10 457.32002:12 457.35428:37 457.38807:24 457.40745:13 457.42562:33	142.08305:9 143.11759:42 144.11442:10 145.96733:41 147.96393:22 154.11994:8 187.14271:25 194.15312:10 195.11123:10 199.17718:5 200.00617:9 213.19521:6 215.15651:10 243.20591:13 280.25857:7 341.31812:7 350.33919:88 392.39089:10 394.39099:9 395.39786:21 410.37646:11 453.40507:11 454.41646:20 454.84824:11 455.18179:11 455.42459:610	12	142	145	128	11.6875	138.1875	0	8.965428392
3277	6.366	469.43514	DMEDFAHFA 24:1;O2|DMEDFAHFA 2:0/22:0(2OH)	[M+H]+	null	0.75	TRUE	-1	469.43637	C28H56N2O3	DMEDFAHFA	IPLYLHXICUORBR-UHFFFAOYSA-N	O=C(OC(CCCC(=O)NCCN(C)C)CCCCCCCCCCCCCCCCC)C	400	FALSE	TRUE	TRUE	Normalized unit: Intensity; Annotation method: EieioDatabase_1; Tag: Confirmed|Overannotation|Coelution (mixed spectra)	FALSE	TRUE	3277	0	0	0.99	0.44	0.65	0.74	51	3.59	2.93	1485.69	20240526_feces_5mgdry_x5_conctest_DDA_EAD_POS_3	469.43514:33815 469.86767:7 470.10035:12 470.32748:11 470.34309:14 470.43842:9011 471.31922:11 471.33783:20 471.34886:13 471.39763:42 471.44155:911	140.10630:76 142.08536:10 143.11784:675 144.12508:35 145.09776:1899 145.62852:10 145.96744:19 146.10530:18 147.08260:10 147.96601:25 152.10569:54 154.12240:55 156.10738:35 156.12671:41 157.13238:121 158.10346:23 158.13185:10 159.11274:201 161.09318:10 162.09688:5 164.13610:15 166.12011:39 167.12433:10 168.13920:47 169.13194:25 170.12022:21 171.11985:10 171.13101:9 171.14436:22 172.13451:10 172.15…	13	24356	23555	24870	12.5625	24260.41667	0	662.5177631
3458	6.815	483.45129	DMEDFAHFA 25:1;O2|DMEDFAHFA 2:0/23:0(2OH)	[M+H]+	null	0.75	TRUE	-1	483.45202	C29H58N2O3	DMEDFAHFA	NUBMTGHGKYFLAT-UHFFFAOYSA-N	O=C(OC(CCCC(=O)NCCN(C)C)CCCCCCCCCCCCCCCCCC)C	400	FALSE	TRUE	TRUE	Normalized unit: Intensity; Annotation method: EieioDatabase_1; Tag: Confirmed|Overannotation|Coelution (mixed spectra)	FALSE	TRUE	3458	0	0	1	0.42	0.61	0.78	58	3.68	2.99	2093.21	20240526_feces_5mgdry_x5_conctest_DDA_EAD_POS_3	483.45129:38815 483.50650:15 483.91359:11 484.12266:11 484.37799:12 484.39236:14 484.45424:12093 484.92164:7 484.93644:13 485.34344:14 485.35482:22 485.37302:14 485.38695:26 485.42073:57 485.45697:1163	140.10593:77 141.10861:10 142.08907:19 143.11707:1308 144.12454:79 144.15036:6 145.09676:1560 145.96692:16 146.10455:63 147.11408:8 147.96172:14 149.13039:6 151.01651:10 151.14416:10 152.10547:58 153.11561:7 154.12193:61 156.10790:36 157.13224:81 158.11203:7 158.12116:23 158.14006:5 159.11261:205 160.11883:8 161.12739:9 164.13524:21 165.11796:10 166.12115:54 167.13145:10 168.13757:45 169.13429:25…	17	28672	28229	28862	17	28587.27083	0	324.7909925
3598	5.516	493.4355	DMEDFAHFA 26:3;O2|DMEDFAHFA 4:0/22:2(7,10)(2OH)	[M+H]+	null	0.75	TRUE	-1	493.43637	C30H56N2O3	DMEDFAHFA	WEDZZBJMWFKIKK-UHFFFAOYSA-N	O=C(OC(CCCC(=O)NCCN(C)C)CCCCCCCC=CCC=CCCCCC)CCC	410	FALSE	TRUE	TRUE	Normalized unit: Intensity; Annotation method: EieioDatabase_1; Tag: Confirmed|Overannotation|Coelution (mixed spectra)	FALSE	TRUE	3598	0	0	1	0.25	0.81	0.42	20	1.33	1.64	46.04	20240526_feces_5mgdry_x5_conctest_DDA_EAD_POS_3	493.43514:1452 493.48370:15 493.87921:9 493.88947:14 493.99840:8 494.01118:13 494.31462:5 494.32616:9 494.37115:15 494.39177:29 494.40570:41 494.43800:424 494.89380:15 495.28901:13 495.31555:9 495.35415:5 495.37725:14 495.40354:26 495.41529:34 495.44129:71 495.47377:31	140.10944:5 143.11839:91 144.12383:10 145.09828:184 145.96850:29 146.10888:10 147.96504:25 149.12870:10 156.13583:5 158.13058:10 158.13797:10 159.11172:18 166.12100:12 168.13697:10 169.13326:16 171.11797:10 182.01670:10 182.13038:10 185.16640:10 187.14598:4 188.11578:101 194.17967:10 197.17072:10 199.18134:17 201.14819:10 201.15936:11 210.18045:10 213.19674:15 215.17462:8 222.18422:13 224.19069:1…	3	1031	1053	1051	3	1045.020833	0	12.44383214
3634	6.346	495.4509	DMEDFAHFA 26:2;O2|DMEDFAHFA 2:0/24:1(6)(2OH)	[M+H]+	null	0.75	TRUE	-1	495.45202	C30H58N2O3	DMEDFAHFA	UARQUHIOKGJUGT-UHFFFAOYSA-N	O=C(OC(CCCC(=O)NCCN(C)C)CCCCCCCCCC=CCCCCCCCC)C	400	FALSE	TRUE	TRUE	Normalized unit: Intensity; Annotation method: EieioDatabase_1; Tag: Confirmed|Overannotation|Coelution (mixed spectra)	FALSE	TRUE	3634	0	0	0.99	0.38	0.56	0.75	59	3.72	2.96	1375.53	20240526_feces_5mgdry_x5_conctest_DDA_EAD_POS_2	495.45111:48710 496.37605:14 496.39903:24 496.45408:19493 496.53011:8 497.45745:1941 497.50059:28	140.10666:73 141.10424:7 141.92447:6 142.08113:8 143.11836:750 144.12625:29 145.09699:1344 145.96699:25 146.10434:69 147.96502:5 148.11340:4 149.08141:6 149.13075:26 150.12205:10 151.11198:22 151.14891:10 152.10653:97 153.11391:9 153.65972:10 154.12200:85 155.13025:10 156.06456:7 156.10279:18 156.11738:36 157.13273:114 158.10451:32 158.14159:10 159.11208:169 161.12926:8 162.12392:10 163.13020:27 …	1	41090	40950	42295	1.25	41445.16667	0	739.0381374
3673	7.294	497.46643	DMEDFAHFA 26:1;O2|DMEDFAHFA 2:0/24:0(2OH)	[M+H]+	null	0.75	TRUE	-1	497.46767	C30H60N2O3	DMEDFAHFA	NTZQVVHEQFTGFP-UHFFFAOYSA-N	O=C(OC(CCCC(=O)NCCN(C)C)CCCCCCCCCCCCCCCCCCC)C	410	FALSE	TRUE	TRUE	Normalized unit: Intensity; Annotation method: EieioDatabase_1; Tag: Confirmed|Overannotation|Coelution (mixed spectra)	FALSE	TRUE	3673	0	0	0.99	0.43	0.67	0.62	36	2	2.08	9486.48	20240526_feces_5mgdry_x5_conctest_DDA_EAD_POS_2	497.46647:180733 498.40876:52 498.41702:76 498.46974:80491 499.47257:8355	140.10411:10 143.11798:242 145.09654:186 146.10424:10 154.12070:46 156.09953:10 157.13040:16 158.10229:10 158.14128:13 159.11076:45 164.13430:13 168.13480:10 170.10959:10 171.11027:10 171.14802:20 180.13672:10 182.15147:10 185.16317:32 187.14550:10 188.11527:122 192.16782:10 197.15820:10 198.11098:12 199.18019:60 201.12588:11 201.15869:26 206.17997:10 210.18269:13 211.19273:10 213.19376:47 215.09…	18	148854	149501	153517	18.375	150624	0	2526.087036
3846	6.684	509.46656	DMEDFAHFA 27:2;O2|DMEDFAHFA 3:0/24:1(6)(2OH)	[M+H]+	null	0.75	TRUE	-1	509.46767	C31H60N2O3	DMEDFAHFA	WXRVMMBFVDMORL-UHFFFAOYSA-N	O=C(OC(CCCC(=O)NCCN(C)C)CCCCCCCCCC=CCCCCCCCC)CC	400	FALSE	TRUE	TRUE	Normalized unit: Intensity; Annotation method: EieioDatabase_1; Tag: Confirmed|Overannotation|Coelution (mixed spectra)	FALSE	TRUE	3846	0	0	0.99	0.41	0.6	0.75	62	3.72	2.98	2020.58	20240526_feces_5mgdry_x5_conctest_DDA_EAD_POS_2	509.46655:35497 510.47014:16805 510.88651:15 510.92517:6 511.31720:11 511.39611:12 511.47339:1897	140.10596:40 141.09944:5 141.11922:10 142.08583:27 142.11954:10 143.11759:1011 144.12566:25 145.09748:2029 145.96767:23 146.10537:47 147.96456:6 148.11317:10 149.13043:16 150.12239:7 151.14676:12 152.10725:37 153.12095:10 154.12170:99 156.10786:46 156.12118:21 157.13164:117 158.10487:23 159.11211:193 161.13251:8 163.13550:10 164.10168:10 164.13712:10 165.16214:6 166.12258:33 168.13764:32 169.1316…	10	29655	29314	30525	10.375	29831.47917	0	624.1046597
3883	7.623	511.48245	DMEDFAHFA 27:1;O2|DMEDFAHFA 3:0/24:0(2OH)	[M+H]+	null	0.75	TRUE	-1	511.48332	C31H62N2O3	DMEDFAHFA	QTVMKNJHPDLVNM-UHFFFAOYSA-N	O=C(OC(CCCC(=O)NCCN(C)C)CCCCCCCCCCCCCCCCCCC)CC	400	FALSE	TRUE	TRUE	Normalized unit: Intensity; Annotation method: EieioDatabase_1; Tag: Confirmed|Overannotation|Coelution (mixed spectra)	FALSE	TRUE	3883	0	0	1	0.42	0.59	0.77	66	3.72	2.99	7337.45	20240526_feces_5mgdry_x5_conctest_DDA_EAD_POS_2	511.48238:109691 511.90119:30 512.44019:68 512.48561:55534 513.20893:17 513.32078:30 513.39422:29 513.41876:20 513.48858:6044 513.53099:35	140.10778:95 141.10432:15 141.12163:10 142.08744:28 143.11847:2475 144.12541:54 144.13939:10 145.10017:2929 145.97022:10 146.10556:95 147.03044:10 147.96726:22 150.12057:10 152.10735:28 153.12169:7 154.12417:95 156.11175:76 157.06792:10 157.13377:242 158.10515:58 158.13456:29 159.11233:326 160.12009:6 164.12060:10 164.14041:11 165.08844:10 165.15738:6 166.12286:17 166.14427:25 168.13898:116 169.1…	20	86379	88551	90957	19.875	88628.89583	0	2289.683078
4048	7.237	523.48185	DMEDFAHFA 28:2;O2|DMEDFAHFA 2:0/26:1(5)(2OH)	[M+H]+	null	0.75	TRUE	-1	523.48332	C32H62N2O3	DMEDFAHFA	SUXWJGYNKNKBAC-UHFFFAOYSA-N	O=C(OC(CCCC(=O)NCCN(C)C)CCCCCCCCCCCC=CCCCCCCCC)C	410	FALSE	TRUE	TRUE	Normalized unit: Intensity; Annotation method: EieioDatabase_1; Tag: Confirmed|Overannotation|Coelution (mixed spectra)	FALSE	TRUE	4048	0	0	0.99	0.35	0.62	0.64	23	2	2.06	158.83	20240526_feces_5mgdry_x5_conctest_DDA_EAD_POS_2	523.48227:3802 523.95363:18 524.39698:14 524.41289:13 524.48692:975 524.57013:12 524.91710:14 525.33498:13 525.43082:27 525.44734:20 525.49201:182	140.10610:10 143.11681:135 144.12432:8 145.09572:242 145.96779:16 147.95924:18 154.12329:21 156.09949:10 157.13067:18 158.10476:13 159.11109:40 168.13661:13 169.13197:6 171.10875:10 185.16065:8 186.16628:10 187.13771:10 188.11469:134 199.17778:37 200.00347:10 201.12411:12 201.15614:12 202.12767:12 205.17011:11 211.67268:10 213.19632:56 215.09072:6 215.12172:10 215.17439:16 224.19327:10 225.68906:…	10	2469	2429	2535	10.125	2477.583333	0	53.62763445
4080	8.147	525.49533	DMEDFAHFA 28:1;O2|DMEDFAHFA 3:0/25:0(2OH)	[M+H]+	null	0.75	TRUE	-1	525.49897	C32H64N2O3	DMEDFAHFA	VDWYTVNMSQREQX-UHFFFAOYSA-N	O=C(OC(CCCC(=O)NCCN(C)C)CCCCCCCCCCCCCCCCCCCC)CC	410	FALSE	TRUE	TRUE	Normalized unit: Intensity; Annotation method: EieioDatabase_1; Tag: Confirmed|Overannotation|Coelution (mixed spectra)	FALSE	TRUE	4080	0	0	0.94	0.38	0.63	0.65	54	2.57	2.33	664.61	20240526_feces_5mgdry_x5_conctest_DDA_EAD_POS_2	525.49578:17152 525.94013:14 526.25058:21 526.50055:4820 526.54548:27 526.95704:19 527.41086:20 527.45203:106 527.50448:562	140.10621:15 142.08445:18 143.11826:795 144.12338:26 145.09640:827 145.96678:29 146.10322:28 147.07964:25 147.96242:40 148.08392:15 152.10463:25 153.10868:10 154.12081:50 155.08979:10 155.11924:5 156.10531:33 157.07235:10 157.13293:39 158.10498:3 158.14061:11 159.11144:113 160.07908:10 161.09575:48 162.09857:7 163.11032:10 166.11983:14 167.07292:10 168.13678:20 169.13378:19 169.61133:10 170.11627…	12	11928	12363	12463	11.6875	12251.41667	0	284.5886377
4081	8.301	525.4974	DMEDFAHFA 28:1;O2|DMEDFAHFA 2:0/26:0(2OH)	[M+H]+	null	0.75	TRUE	-1	525.49897	C32H64N2O3	DMEDFAHFA	MEZXMAMPHWXXFH-UHFFFAOYSA-N	O=C(OC(CCCC(=O)NCCN(C)C)CCCCCCCCCCCCCCCCCCCCC)C	400	FALSE	TRUE	TRUE	Normalized unit: Intensity; Annotation method: EieioDatabase_1; Tag: Confirmed|Overannotation|Coelution (mixed spectra)	FALSE	TRUE	4081	0	0	0.99	0.4	0.61	0.74	60	3.63	2.94	1985	20240526_feces_5mgdry_x5_conctest_DDA_EAD_POS_1	525.49759:35467 525.57013:10 526.40978:14 526.50102:15439 526.94987:12 526.96715:23 527.28171:12 527.37774:11 527.40663:11 527.42793:23 527.43803:23 527.50393:1773 527.54188:17	140.10585:71 141.11376:9 142.08585:9 143.11881:1385 144.12618:53 145.09811:1568 145.96804:14 146.10489:49 147.08094:16 147.96576:13 149.13123:10 150.08643:20 151.10664:5 152.10998:17 152.14332:14 154.12257:44 156.09864:9 156.12509:35 157.13271:103 158.10603:26 158.12244:29 158.13753:16 159.11352:175 160.11957:10 161.09697:17 164.13692:10 166.12219:60 168.13725:37 169.13506:7 170.11721:26 171.1118…	9	31742	30283	33307	9	31777.16667	0	1512.091262
4319	8.711	539.51333	DMEDFAHFA 29:1;O2|DMEDFAHFA 3:0/26:0(2OH)	[M+H]+	null	0.75	TRUE	-1	539.51462	C33H66N2O3	DMEDFAHFA	QOMYQZWSCQYAML-UHFFFAOYSA-N	O=C(OC(CCCC(=O)NCCN(C)C)CCCCCCCCCCCCCCCCCCCCC)CC	410	FALSE	TRUE	TRUE	Normalized unit: Intensity; Annotation method: EieioDatabase_1; Tag: Confirmed|Overannotation|Coelution (mixed spectra)	FALSE	TRUE	4319	0	0	0.99	0.44	0.63	0.74	71	2.73	2.5	1773.64	20240526_feces_5mgdry_x5_conctest_DDA_EAD_POS_3	539.51333:25985 539.88207:26 539.91298:9 540.15862:18 540.43178:9 540.44993:10 540.51676:9655 540.91831:5 540.95681:12 541.42548:19 541.44554:23 541.45584:22 541.52013:979	140.10616:32 140.12714:10 142.08495:11 143.11646:866 144.12462:35 144.61905:8 145.09708:1151 145.96770:20 146.10434:56 147.96522:34 148.11612:10 149.04131:10 152.10696:35 153.12709:5 154.12190:90 155.11869:10 156.10195:35 156.11875:34 157.13270:96 158.10543:22 159.11184:170 160.12270:10 166.12210:33 167.12382:10 168.13514:22 169.13332:32 170.11734:47 171.12454:30 171.14298:36 172.15114:10 172.552…	10	21692	21521	22307	10.0625	21840.3125	0	413.3521076
4933	9.716	581.56077	DMEDFAHFA 32:1;O2|DMEDFAHFA 16:0/16:0(2OH)	[M+H]+	null	0.75	TRUE	-1	581.56157	C36H72N2O3	DMEDFAHFA	KOYONURDXAPMCR-UHFFFAOYSA-N	O=C(OC(CCCCCCC)CCCCCCCC(=O)NCCN(C)C)CCCCCCCCCCCCCCC	410	FALSE	TRUE	TRUE	Normalized unit: Intensity; Annotation method: EieioDatabase_1; Tag: Confirmed|Overannotation|Coelution (mixed spectra)	FALSE	TRUE	4933	0	0	1	0.42	0.65	0.67	32	2	2.1	43.99	20240526_feces_5mgdry_x5_conctest_DDA_EAD_POS_2	581.55952:926 581.85520:11 581.97337:14 582.02285:10 582.36095:12 582.37212:9 582.42691:9 582.44344:12 582.46086:9 582.51967:21 582.56302:328 582.93416:9 582.97453:9 583.00355:8 583.38596:5 583.45459:5 583.47271:22 583.50902:5 583.53299:14 583.56486:57	140.10622:10 143.11652:62 144.12374:10 145.09657:102 145.96731:11 146.10159:10 147.96366:14 156.10070:11 170.11843:10 172.15285:6 185.16583:6 188.11525:28 199.17603:10 201.15239:10 214.16864:5 227.20717:14 228.21747:10 239.23516:15 242.23259:5 257.21806:7 261.74162:9 269.25464:10 270.26232:6 275.76402:10 278.24846:7 279.25050:5 280.26278:123 283.26770:9 290.78040:12 295.28082:10 296.25804:12 297.…	9	818	812	814	8.875	814.6458333	0	2.791122459
5276	8.652	605.55944	DMEDFAHFA 34:3;O2|DMEDFAHFA 18:2(9,12)/16:0(2OH)	[M+H]+	null	0.75	TRUE	-1	605.56157	C38H72N2O3	DMEDFAHFA	LXAKTXSGGLTLLY-UHFFFAOYSA-N	O=C(OC(CCCCCCC)CCCCCCCC(=O)NCCN(C)C)CCCCCCCC=CCC=CCCCCC	410	FALSE	TRUE	TRUE	Normalized unit: Intensity; Annotation method: EieioDatabase_1; Tag: Confirmed|Overannotation|Coelution (mixed spectra)	FALSE	TRUE	5276	0	0	0.98	0.35	0.62	0.6	31	2	2.03	61.5	20240526_feces_5mgdry_x5_conctest_DDA_EAD_POS_2	605.55961:1768 605.62193:6 605.64473:10 605.91680:17 605.99695:11 606.37079:14 606.38826:14 606.41907:16 606.43865:10 606.46932:9 606.49243:17 606.56230:518 606.64241:13 606.65873:6 606.91715:31 606.96731:9 606.99769:10 607.38858:14 607.40338:11 607.42183:10 607.47434:13 607.48875:10 607.50736:15 607.57271:350 607.63328:9 607.64944:8	143.11717:145 145.09729:105 145.96740:18 147.96593:16 157.13414:10 158.14322:10 159.11084:17 163.14706:3 170.11560:13 172.15685:5 173.01878:7 175.14485:6 177.13158:10 182.15199:18 185.16655:3 186.07320:11 198.15031:7 199.17829:31 201.15935:10 204.08492:15 207.97323:10 213.18688:10 215.17347:7 221.17741:10 224.19895:6 236.19931:3 241.22217:4 243.20403:10 252.22649:14 253.72454:10 254.05665:16 255.…	4	1197	1264	1310	3.875	1256.6875	0	56.875
5277	7.409	605.55952	DMEDFAHFA 34:3;O2|DMEDFAHFA 18:2/16:0;O	[M+H]+	null	0.75	TRUE	-1	605.56158	C38H72N2O3	DMEDFAHFA	LXAKTXSGGLTLLY-UHFFFAOYSA-N	O=C(OC(CCCCCCC)CCCCCCCC(=O)NCCN(C)C)CCCCCCCC=CCC=CCCCCC	530	FALSE	TRUE	FALSE	Normalized unit: Intensity; Annotation method: DMEDFAHFA_H_Pos_3; Tag: Confirmed|Coelution (mixed spectra)	FALSE	TRUE	5277	0	0	0.99	0.38	0.53	0.72	4	2	2.08	111.55	20240526_feces_5mgdry_x5_conctest_DDA_EAD_POS_2	605.56011:2707 605.91946:13 605.98536:12 606.35837:19 606.37341:12 606.45185:19 606.49759:34 606.56537:903 606.95756:10 607.37124:14 607.38162:12 607.39258:15 607.44131:17 607.48874:35 607.51519:20 607.57346:153	140.10783:17 141.92515:7 142.12065:7 143.11713:221 144.12303:22 145.96692:16 147.96438:11 150.14081:7 152.15133:5 154.12130:18 157.13206:34 161.13005:10 165.12366:10 166.11970:10 168.13412:10 171.14811:11 172.15155:10 178.12659:3 180.13406:10 182.15046:17 184.17078:10 185.16282:18 186.16862:11 192.18414:10 196.16674:7 199.17854:54 200.00359:10 200.18652:16 208.17002:14 210.18290:17 212.20674:5 21…	3	2213	2239	2264	2.75	2238.75	0	25.87862293
5314	8.301	607.5757	DMEDFAHFA 34:2;O2|DMEDFAHFA 16:0/18:1;O	[M+H]+	null	0.75	TRUE	-1	607.57721	C38H74N2O3	DMEDFAHFA	WJHCYZRHMAVYFO-UHFFFAOYSA-N	O=C(OC(CCC)CCCCC=CCCCCCCCC(=O)NCCN(C)C)CCCCCCCCCCCCCCC	530	FALSE	TRUE	FALSE	Normalized unit: Intensity; Annotation method: DMEDFAHFA_H_Pos_3; Tag: Confirmed|Coelution (mixed spectra)	FALSE	TRUE	5314	0	0	0.99	0.38	0.53	0.72	4	2	2.08	151.23	20240526_feces_5mgdry_x5_conctest_DDA_EAD_POS_1	607.57583:5367 607.62412:24 607.98982:24 608.41453:18 608.45261:19 608.49657:11 608.51547:20 608.57873:1645 608.99120:13 609.39468:12 609.44494:14 609.51016:21 609.58026:234	140.10634:33 140.62769:8 141.11376:5 142.12028:6 143.11657:389 144.12527:26 145.96883:51 147.13137:10 147.96383:22 149.13202:7 151.11063:13 152.10675:10 154.12062:62 156.13732:10 157.13212:61 158.13986:8 161.14758:6 163.14398:6 164.15225:6 165.16335:6 166.12118:10 167.12882:10 168.13680:25 169.12319:10 170.15101:8 171.14757:17 171.16400:7 172.15741:10 175.16266:25 175.66760:183 177.13029:10 180.1…	4	4761	4778	5104	4.5	4881.270833	0	193.5048079
5640	6.521	627.54481	DMEDFAHFA 36:6;O2|DMEDFAHFA 18:2/18:3;O	[M+H]+	null	0.75	TRUE	-1	627.5459	C40H70N2O3	DMEDFAHFA	RUTXOCHQPGZYDX-UHFFFAOYSA-N	O=C(OC(C=CC=CCCCCCCCC(=O)NCCN(C)C)CC=CCC)CCCCCCCC=CCC=CCCCCC	410	FALSE	TRUE	TRUE	Normalized unit: Intensity; Annotation method: DMEDFAHFA_H_Pos_3; Tag: Confirmed|Coelution (mixed spectra)	FALSE	TRUE	5640	0	0	1	0.42	0.53	0.81	4	2	2.14	15.17	20240526_feces_5mgdry_x5_conctest_DDA_EAD_POS_1	627.54481:471 627.59079:49 627.95756:14 627.98611:6 627.99849:13 628.40045:14 628.41523:18 628.42943:22 628.45140:24 628.48057:26 628.54674:180 628.60571:13 628.95615:16 629.30142:11 629.35831:12 629.37522:10 629.40294:6 629.45356:23 629.55758:168	141.92577:12 143.11510:50 144.12182:10 145.09458:10 145.96695:19 146.96914:4 147.96526:15 154.11778:10 157.10108:10 157.13055:10 159.11643:10 161.13025:9 172.15629:10 174.65844:11 175.07530:8 182.15356:6 185.16098:11 187.18858:6 196.16548:15 200.00683:14 200.18411:13 201.16436:8 207.16911:7 207.67499:11 208.17035:18 210.18324:10 211.06761:10 213.16078:3 213.19730:12 234.16253:10 246.18489:10 248.…	8	382	354	360	8	365.4375	0	14.85200428
5672	6.891	629.5597	DMEDFAHFA 36:5;O2|DMEDFAHFA 18:3/18:1;O	[M+H]+	null	0.75	TRUE	-1	629.56158	C40H72N2O3	DMEDFAHFA	MZGIAKCKXGVSOL-UHFFFAOYSA-N	O=C(OC(CCC)CCCCC=CCCCCCCCC(=O)NCCN(C)C)CCCCCCCC=CCC=CCC=CCC	530	FALSE	TRUE	FALSE	Normalized unit: Intensity; Annotation method: DMEDFAHFA_H_Pos_3; Tag: Confirmed|Coelution (mixed spectra)	FALSE	TRUE	5672	0	0	0.99	0.33	0.49	0.7	4	2	2.05	43.7	20240526_feces_5mgdry_x5_conctest_DDA_EAD_POS_1	629.56039:919 630.53114:118 630.56515:587 631.46002:49 631.50040:172 631.56996:134	140.10531:7 141.92609:7 143.11777:125 144.12322:10 145.96756:14 146.10178:10 147.96308:9 149.13178:20 152.10276:8 154.12209:28 156.13864:10 157.13276:30 161.12896:10 163.14583:6 168.13510:10 172.15521:5 173.12691:10 173.13950:8 175.16457:14 177.16523:5 179.17663:4 182.15232:10 185.16280:13 194.15040:10 199.18060:84 200.18665:28 201.16669:15 208.16939:22 210.18224:7 211.17440:10 213.19467:9 214.20…	8	814	799	949	8.1875	853.9166667	0	82.56080461
5673	7.121	629.55973	DMEDFAHFA 36:5;O2|DMEDFAHFA 18:2/18:2;O	[M+H]+	null	0.75	TRUE	-1	629.56158	C40H72N2O3	DMEDFAHFA	ZQFBUABWNNOCLB-UHFFFAOYSA-N	O=C(OC(CC=CCC=CCCCCCCCC(=O)NCCN(C)C)CCC)CCCCCCCC=CCC=CCCCCC	410	FALSE	TRUE	TRUE	Normalized unit: Intensity; Annotation method: DMEDFAHFA_H_Pos_3; Tag: Confirmed|Coelution (mixed spectra)	FALSE	TRUE	5673	0	0	0.99	0.53	0.66	0.86	4	2	2.22	56.37	20240526_feces_5mgdry_x5_conctest_DDA_EAD_POS_3	629.56007:1120 629.60814:19 630.40532:27 630.43348:23 630.48135:31 630.52001:80 630.56341:438 631.48615:37 631.50866:67 631.56828:125 631.60870:11	140.10519:8 140.12071:18 142.12185:6 143.11803:160 144.12740:11 145.96706:30 147.11487:10 147.96579:21 149.09642:10 149.13222:12 149.96278:4 150.13058:10 152.10730:10 152.12502:10 154.12234:53 157.13299:27 162.13118:10 166.11865:10 171.14596:17 174.65907:34 175.14283:5 175.16449:10 177.15943:14 180.13460:14 182.01015:10 182.15182:5 185.15681:20 186.17082:13 189.16215:10 192.13269:10 194.15817:12 …	8	1073	1031	1061	7.625	1055.041667	0	21.76493142
5705	7.493	631.57594	DMEDFAHFA 36:4;O2|DMEDFAHFA 18:2/18:1;O	[M+H]+	null	0.75	TRUE	-1	631.57721	C40H74N2O3	DMEDFAHFA	QYBCROFLCGPKKU-UHFFFAOYSA-N	O=C(OC(CCC)CCCCC=CCCCCCCCC(=O)NCCN(C)C)CCCCCCCC=CCC=CCCCCC	530	FALSE	TRUE	FALSE	Normalized unit: Intensity; Annotation method: DMEDFAHFA_H_Pos_3; Tag: Confirmed|Coelution (mixed spectra)	FALSE	TRUE	5705	0	0	0.99	0.33	0.47	0.73	4	2	2.06	1560.48	20240526_feces_5mgdry_x5_conctest_DDA_EAD_POS_1	631.57622:27208 631.61841:15 632.52203:33 632.57987:11637 632.99079:7 632.99819:7 633.07467:11 633.42898:21 633.46712:20 633.48744:16 633.51004:11 633.53873:39 633.58293:1599 633.63864:16 633.64762:11	140.10746:54 141.11451:9 141.92608:13 142.12148:19 143.11734:956 144.12432:71 145.09982:13 145.96787:16 146.10949:12 147.12085:29 147.96601:13 148.08484:10 148.12366:9 149.13131:21 150.10593:13 150.12107:10 151.11144:11 152.11011:7 152.12880:20 153.13078:14 153.63596:7 154.12208:193 155.13017:9 156.13781:25 157.13437:148 158.14178:42 159.11890:10 160.12253:9 161.13094:25 163.14671:19 164.11603:8 …	2	24892	24834	26259	2.5	25328.125	0	806.8992033
5725	8.321	633.59112	DMEDFAHFA 36:3;O2|DMEDFAHFA 18:1/18:1;O	[M+H]+	null	0.75	TRUE	-1	633.5929	C40H76N2O3	DMEDFAHFA	OUAKNNSBCIXWPZ-UHFFFAOYSA-N	O=C(OC(CCC)CCCCC=CCCCCCCCC(=O)NCCN(C)C)CCCCCCCC=CCCCCCCCC	530	FALSE	TRUE	FALSE	Normalized unit: Intensity; Annotation method: DMEDFAHFA_H_Pos_3; Tag: Confirmed|Coelution (mixed spectra)	FALSE	TRUE	5725	0	0	0.99	0.31	0.46	0.72	4	2	2.05	846.35	20240526_feces_5mgdry_x5_conctest_DDA_EAD_POS_3	633.59112:15500 633.97596:13 634.47521:13 634.50735:13 634.52724:13 634.59442:5564 635.37594:20 635.40475:11 635.44683:23 635.47191:16 635.49146:13 635.52231:17 635.54174:31 635.59739:802	140.10597:111 140.62642:14 141.10983:10 141.92764:7 142.12213:41 142.15778:6 143.11659:1030 144.12537:100 145.09808:14 145.96695:34 146.12914:6 147.11621:9 147.96437:27 148.12382:9 149.13149:27 150.09572:10 151.11526:10 152.11023:10 152.12248:14 153.13534:9 154.12152:104 155.10226:10 155.12300:10 156.13677:16 157.13297:96 158.13806:17 161.13260:9 163.14755:7 165.12300:20 166.13033:18 166.14817:6 …	2	13470	13265	14208	2.5	13647.79167	0	495.6523492
6209	14.809	665.65304	DMEDFAHFA 38:1;O2|DMEDFAHFA 16:0/22:0(2OH)	[M+H]+	null	0.75	TRUE	-1	665.65547	C42H84N2O3	DMEDFAHFA	SWJPWOVENVTIHJ-UHFFFAOYSA-N	O=C(OC(CCCC(=O)NCCN(C)C)CCCCCCCCCCCCCCCCC)CCCCCCCCCCCCCCC	410	FALSE	TRUE	TRUE	Normalized unit: Intensity; Annotation method: EieioDatabase_1; Tag: Confirmed|Overannotation|Coelution (mixed spectra)	FALSE	TRUE	6209	0	0	0.98	0.37	0.62	0.66	52	2	2.07	29.36	20240526_feces_5mgdry_x5_conctest_DDA_EAD_POS_1	665.65322:1302 665.69240:25 665.93049:13 665.96110:23 666.21737:10 666.42510:12 666.45419:6 666.48321:10 666.50091:13 666.51534:10 666.59560:13 666.65651:413 666.92470:6 666.95988:10 667.07145:6 667.09422:6 667.21794:13 667.27760:9 667.41989:19 667.43616:15 667.45029:9 667.47763:8 667.51276:9 667.60407:15 667.65844:102	140.10267:5 141.92718:11 143.11715:79 145.09703:93 145.96728:25 146.10280:5 147.96401:11 148.12285:5 149.09501:5 149.13210:5 152.11291:9 154.12084:10 156.12421:9 157.13381:16 159.11277:13 165.16365:6 170.12443:6 173.14089:5 179.18058:5 181.00412:5 181.14386:5 182.01251:5 185.16453:10 188.11324:7 194.15065:8 195.14660:5 196.16890:5 199.18060:13 201.15975:9 209.16163:5 213.19327:6 215.16634:5 223.1…	7	1086	1067	1105	6.9375	1085.854167	0	18.84375864
6428	6.834	679.57575	DMEDFAHFA 40:8;O2|DMEDFAHFA 22:6/18:1;O	[M+H]+	null	0.75	TRUE	-1	679.57721	C44H74N2O3	DMEDFAHFA	IBLLUWJJTDPBIH-UHFFFAOYSA-N	O=C(OC(CCC)CCCCC=CCCCCCCCC(=O)NCCN(C)C)CCC=CCC=CCC=CCC=CCC=CCC=CCC	530	FALSE	TRUE	FALSE	Normalized unit: Intensity; Annotation method: DMEDFAHFA_H_Pos_3; Tag: Confirmed|Coelution (mixed spectra)	FALSE	TRUE	6428	0	0	0.99	0.32	0.51	0.68	4	2	2.05	30	20240526_feces_5mgdry_x5_conctest_DDA_EAD_POS_3	679.57575:1157 679.62645:54 679.97794:39 680.00658:37 680.41516:16 680.48659:73 680.51342:48 680.57918:418 680.62010:53 681.03845:31 681.45555:26 681.47564:44 681.49401:36 681.54276:43 681.58119:172 681.62215:38 681.65319:36	140.10815:10 141.06802:14 141.92597:12 142.06825:10 143.11766:147 144.12126:5 145.10045:10 145.96817:53 147.11431:18 147.96446:25 148.12112:13 149.13171:14 152.05730:3 154.12191:35 155.08444:11 155.13124:12 156.13741:10 157.10109:10 157.13022:19 158.13692:10 159.10285:10 159.11644:20 161.09337:12 166.12516:16 167.08489:6 168.09130:3 169.10092:9 171.11351:10 171.12123:10 171.13975:10 172.11004:10 …	9	801	784	899	9.1875	828	0	61.67591077
6579	13.05	689.65341	DMEDFAHFA 40:3;O2|DMEDFAHFA 18:2(9,12)/22:0(2OH)	[M+H]+	null	0.75	TRUE	-1	689.65547	C44H84N2O3	DMEDFAHFA	HTTPMVYKVWBBEL-UHFFFAOYSA-N	O=C(OC(CCCC(=O)NCCN(C)C)CCCCCCCCCCCCCCCCC)CCCCCCCC=CCC=CCCCCC	410	FALSE	TRUE	TRUE	Normalized unit: Intensity; Annotation method: EieioDatabase_1; Tag: Confirmed|Overannotation|Coelution (mixed spectra)	FALSE	TRUE	6579	0	0	0.99	0.34	0.6	0.57	35	2.36	2.19	45.3	20240526_feces_5mgdry_x5_conctest_DDA_EAD_POS_1	689.65347:1944 689.97324:10 690.08324:9 690.36139:10 690.38300:6 690.41288:9 690.45716:18 690.50476:319 690.54631:17 690.55808:16 690.58021:16 690.59996:15 690.65688:756 690.94557:9 691.04086:6 691.43371:22 691.46475:14 691.50935:136 691.55803:16 691.59300:13 691.61390:19 691.66284:142	140.10487:7 143.11685:110 144.12348:6 145.09682:128 145.96768:22 146.10687:12 147.96612:19 148.12466:11 149.13036:12 155.00944:12 156.12068:13 159.11119:19 169.12913:6 170.11453:7 171.11335:9 173.02203:13 185.16263:10 187.14941:8 198.15244:7 199.18146:19 201.15841:20 211.17576:10 213.18899:10 226.18717:9 239.23653:9 245.22353:10 256.25274:10 259.20885:14 260.21031:6 261.21791:14 262.22564:6 263.2…	0	1729	1662	1840	0	1743.458333	0	89.83727332
6613	14.581	691.66911	DMEDFAHFA 40:2;O2|DMEDFAHFA 16:0/24:1(6)(2OH)	[M+H]+	null	0.75	TRUE	-1	691.67112	C44H86N2O3	DMEDFAHFA	WFVUWZGYTZYEKE-UHFFFAOYSA-N	O=C(OC(CCCC(=O)NCCN(C)C)CCCCCCCCCC=CCCCCCCCC)CCCCCCCCCCCCCCC	410	FALSE	TRUE	TRUE	Normalized unit: Intensity; Annotation method: EieioDatabase_1; Tag: Confirmed|Overannotation|Coelution (mixed spectra)	FALSE	TRUE	6613	0	0	0.99	0.37	0.56	0.73	76	2	2.09	67.16	20240526_feces_5mgdry_x5_conctest_DDA_EAD_POS_1	691.66921:2963 692.42512:14 692.44462:14 692.51248:50 692.56555:8 692.59880:25 692.67224:1063 692.71832:13 693.40078:11 693.44667:64 693.48711:15 693.52368:31 693.56717:13 693.58739:6 693.67493:213	140.10455:8 140.99338:9 141.12742:8 141.92559:6 143.11799:149 144.12395:9 145.09694:246 145.96830:26 146.10362:8 146.96981:5 146.98126:7 147.11512:9 147.96426:22 148.11221:5 149.12979:5 149.96137:9 150.13646:5 152.11039:5 153.12220:5 154.12276:5 155.00856:14 156.04206:12 156.10190:8 156.11898:5 157.13282:32 158.02087:5 158.10530:7 159.11214:32 161.13212:5 163.14793:10 164.15695:5 168.13598:5 168.…	4	2768	2680	2873	3.5	2773.666667	0	96.39210965
6639	16.955	693.68513	DMEDFAHFA 40:1;O2|DMEDFAHFA 16:0/24:0(2OH)	[M+H]+	null	0.75	TRUE	-1	693.68677	C44H88N2O3	DMEDFAHFA	KYXBTBOIHPQZKW-UHFFFAOYSA-N	O=C(OC(CCCC(=O)NCCN(C)C)CCCCCCCCCCCCCCCCCCC)CCCCCCCCCCCCCCC	410	FALSE	TRUE	TRUE	Normalized unit: Intensity; Annotation method: EieioDatabase_1; Tag: Confirmed|Overannotation|Coelution (mixed spectra)	FALSE	TRUE	6639	0	0	0.99	0.36	0.6	0.66	75	2	2.07	53.91	20240526_feces_5mgdry_x5_conctest_DDA_EAD_POS_1	693.68490:977 693.97190:18 694.45132:52 694.49129:16 694.51828:14 694.60444:13 694.68928:442 694.95288:9 694.97334:12 695.02196:13 695.46261:115 695.51563:12 695.53699:12 695.56240:6 695.59719:9 695.62679:11 695.69162:94	140.10452:8 140.99366:3 141.92600:10 143.11737:62 144.12500:3 145.09776:94 145.96795:19 146.10475:6 146.96988:3 147.11482:3 147.96535:24 149.13177:5 150.00211:3 152.10753:3 154.12025:5 155.00876:8 156.03582:3 156.10803:6 156.12476:6 157.13110:5 158.10406:6 159.11183:32 160.11778:3 160.99486:11 162.97639:7 165.12582:5 166.11849:3 169.12921:5 170.11398:3 170.14025:3 171.11352:6 172.15431:3 173.0207…	5	976	988	1058	5	1007.375	0	44.5481218
6959	12.871	715.66904	DMEDFAHFA 42:4;O2|DMEDFAHFA 18:2(9,12)/24:1(15)(2OH)	[M+H]+	null	0.75	TRUE	-1	715.67112	C46H86N2O3	DMEDFAHFA	IVTASKWMUYCVPH-UHFFFAOYSA-N	O=C(OC(CCCC(=O)NCCN(C)C)CCCCCCCCCC=CCCCCCCCC)CCCCCCCC=CCC=CCCCCC	410	FALSE	TRUE	TRUE	Normalized unit: Intensity; Annotation method: EieioDatabase_1; Tag: Confirmed|Overannotation|Coelution (mixed spectra)	FALSE	TRUE	6959	0	0	0.99	0.32	0.54	0.67	62	2	2.05	100.88	20240526_feces_5mgdry_x5_conctest_DDA_EAD_POS_1	715.66923:5942 715.89881:11 716.41881:11 716.44026:11 716.51934:65 716.56391:9 716.58471:16 716.60847:18 716.67287:2245 717.12861:6 717.32976:10 717.44464:36 717.52423:36 717.55340:10 717.59651:16 717.67643:367	140.10524:14 140.99208:9 141.92858:11 143.11709:197 144.11890:10 145.09696:282 145.96630:20 146.10229:18 147.11562:7 147.96264:13 149.13101:10 149.96220:5 151.14883:10 152.10324:10 154.12108:27 155.00943:10 156.10151:10 157.13057:12 158.10208:10 159.10933:19 161.12771:5 163.10918:3 163.14547:10 164.14808:10 165.12355:10 168.13732:21 169.13331:10 170.11350:13 171.12742:10 172.15720:4 173.01840:12 …	0	5167	5126	5422	0	5238.166667	0	160.5012453
6989	14.486	717.68443	DMEDFAHFA 42:3;O2|DMEDFAHFA 18:1(9)/24:1(15)(2OH)	[M+H]+	null	0.75	TRUE	-1	717.68677	C46H88N2O3	DMEDFAHFA	BQDPJKQKHLEKKK-UHFFFAOYSA-N	O=C(OC(CCCC(=O)NCCN(C)C)CCCCCCCCCC=CCCCCCCCC)CCCCCCCC=CCCCCCCCC	410	FALSE	TRUE	TRUE	Normalized unit: Intensity; Annotation method: EieioDatabase_1; Tag: Confirmed|Overannotation|Coelution (mixed spectra)	FALSE	TRUE	6989	0	0	0.99	0.38	0.63	0.67	55	2	2.08	97.49	20240526_feces_5mgdry_x5_conctest_DDA_EAD_POS_2	717.68431:2395 717.74129:10 718.43372:13 718.45180:33 718.48790:10 718.52970:38 718.56049:12 718.58592:17 718.68822:894 719.01199:12 719.03680:6 719.41252:13 719.46019:36 719.50581:6 719.53221:33 719.54961:15 719.63028:10 719.64269:15 719.69174:202	143.11614:99 145.09651:222 145.96734:24 147.96278:23 149.13036:10 149.96187:7 151.14767:10 152.10794:4 154.12215:8 155.00957:6 156.12549:11 157.13490:18 158.10315:4 159.11175:20 161.13831:10 167.13387:10 185.16574:8 187.14158:11 188.11327:13 198.14021:10 199.17708:16 200.00169:7 200.11214:7 201.15644:27 206.15032:8 211.17434:10 213.19405:33 215.17504:20 224.11103:8 225.14793:10 227.21169:10 238.2…	0	2212	2216	2434	0	2287.604167	0	127.1781221
6990	14.982	717.68451	DMEDFAHFA 42:3;O2|DMEDFAHFA 18:2(9,12)/24:0(2OH)	[M+H]+	null	0.75	TRUE	-1	717.68677	C46H88N2O3	DMEDFAHFA	SMUYFDRXYCBAPK-UHFFFAOYSA-N	O=C(OC(CCCC(=O)NCCN(C)C)CCCCCCCCCCCCCCCCCCC)CCCCCCCC=CCC=CCCCCC	410	FALSE	TRUE	TRUE	Normalized unit: Intensity; Annotation method: EieioDatabase_1; Tag: Confirmed|Overannotation|Coelution (mixed spectra)	FALSE	TRUE	6990	0	0	0.99	0.31	0.55	0.64	64	2	2.03	71.92	20240526_feces_5mgdry_x5_conctest_DDA_EAD_POS_3	717.68451:1863 717.74181:6 718.04350:10 718.05550:6 718.44217:20 718.47601:11 718.52793:34 718.56590:9 718.60266:13 718.61670:12 718.68778:842 719.04703:11 719.38749:10 719.45870:43 719.53528:23 719.57474:9 719.59339:6 719.61330:9 719.69154:164 719.73419:16	140.10604:6 141.06337:5 141.92525:9 143.11807:125 144.12556:5 145.09700:87 145.96745:29 146.10371:12 147.11234:5 147.96461:15 149.13072:5 152.11036:5 154.12044:11 155.00822:5 156.09936:5 156.11895:5 157.10222:5 157.13159:8 158.10558:7 159.11180:14 160.99576:8 161.13238:13 162.00756:9 163.14552:5 164.11425:5 165.16516:5 167.07182:5 169.13136:9 170.11203:5 171.11913:5 172.11250:5 172.12793:5 172.15…	0	1655	1717	1754	0	1708.583333	0	50.17318964
7022	16.801	719.69978	DMEDFAHFA 42:2;O2|DMEDFAHFA 18:1(9)/24:0(2OH)	[M+H]+	null	0.75	TRUE	-1	719.70242	C46H90N2O3	DMEDFAHFA	HJBHYKZHFPGJFE-UHFFFAOYSA-N	O=C(OC(CCCC(=O)NCCN(C)C)CCCCCCCCCCCCCCCCCCC)CCCCCCCC=CCCCCCCCC	410	FALSE	TRUE	TRUE	Normalized unit: Intensity; Annotation method: EieioDatabase_1; Tag: Confirmed|Overannotation|Coelution (mixed spectra)	FALSE	TRUE	7022	0	0	0.98	0.35	0.54	0.66	74	2	2.04	46.08	20240526_feces_5mgdry_x5_conctest_DDA_EAD_POS_1	719.70042:1129 719.80943:6 720.13660:8 720.46051:41 720.52284:10 720.55517:10 720.70425:465 721.44130:14 721.47509:36 721.49819:22 721.62399:10 721.65535:12 721.70647:95	141.92739:12 143.11736:93 144.12142:5 145.09687:97 145.96740:24 146.10580:9 146.96552:8 147.96572:18 149.13220:5 150.00805:5 154.12198:8 156.10156:6 156.13368:5 157.12978:6 158.10183:13 158.14037:5 159.11184:29 160.99667:12 162.97558:14 163.10928:5 164.15195:5 165.16394:5 168.13775:10 169.13597:5 170.11718:5 171.14737:5 173.02205:10 185.16478:14 186.17048:5 187.13953:5 188.11245:5 199.17994:10 20…	2	1121	1078	1165	2	1121.354167	0	43.15942165
